# A new typing scheme demonstrates high discriminatory power for *Treponema pallidum* subspecies

**DOI:** 10.1101/2025.07.10.664125

**Authors:** Marta Pla-Diaz, Lorenzo Giacani, Lauren C. Tantalo, Mahashweta Bose, Tara B. Reid, Christina M. Marra, David Šmajs, Petra Pospíšilová, Klára Janečková, Takuya Kawahata, Fumiya Banno, Kendra Vilfort, Weiping Cao, Allan Pillay, Angel Noda, Philipp P. Bosshard, Marcus Chen, Oriol Mitjà, Verena J. Schuenemann, Simon Hackl, Kay Nieselt, Pablo Hernández-Bel, Ma Dolores Ocete, Natasha Arora, Fernando González-Candelas

## Abstract

The global resurgence of treponematoses, particularly syphilis, poses a growing public health challenge. Despite recent advances in sequencing technologies, obtaining complete *Treponema pallidum* genome sequences for epidemiological studies remains time-consuming and challenging due to the difficulty related to procuring clinical samples with sufficient treponemal burden to fulfil the sequencing requirements. There is an urgent need for rapid, cost-effective and accessible typing methods suitable for laboratories with Sanger sequencing resources. Based on the analysis of 121 *T. pallidum* genomes from geographically diverse regions, we selected seven highly variable genes to form the basis of this new typing system. These seven genes show high discrimination capacity, identifying many allelic profiles among *T. pallidum* isolates. Importantly, the scheme employs a single-step PCR protocol for the amplification and sequencing of all seven targets enabling straightforward implementation in standard laboratory settings. The MLST was validated using a diverse set of *T. pallidum* clinical samples from across the globe. A significant proportion of the tested samples showed macrolide resistance, emphasizing the need for epidemiological surveillance. Utilizing this new tool, we have analyzed the genetic variation within and between populations of *T. pallidum*, considering the geographical origin of the samples. Population structure analysis revealed distinct genetic clusters, underlining complex transmission dynamics of *T. pallidum*, shaped by local epidemiological factors. The MLST scheme is publicly accessible through the PubMLST database, encouraging widespread adoption in standard laboratories due to this database being user-friendly, intuitive, and fast to implement. The novel MLST scheme offers a promising tool to advance the study of the molecular epidemiology of *T. pallidum*, facilitate tracking transmission, and establish a global surveillance network with the overall goal of strengthening public health interventions for syphilis control.
