## Supplementary_Tables for "A new typing scheme demonstrates high discriminatory power for *Treponema pallidum* subspecies": Copia de Supplementary_Table_11.xlsx

### Sheet: Hoja 1
Sample	How was typed	Country	City	Source	Subspecies	23S_Allele	tp0136_alelle	tp0326_alelle	tp0548_alelle	tp0705_alelle	tp0858_alelle	tp0865_alelle	tp1031_alelle	ST
333683	Experimentally	USA	San Francisco	Clinical	TPA-SS14	R, 2058 (G)	1	1	12	2	1	1	1	20
359090	Experimentally	USA	San Francisco	Clinical	TPA-SS14	R, 2058 (G)	1	1	12	2	1	1	1	20
497456	Experimentally	USA	San Francisco	Clinical	TPA-SS14	R, 2058 (G)	1	20	29	1	1	1	1	80
604657	Experimentally	USA	San Francisco	Clinical	TPA-SS14	R, 2058 (G)	1	1	1	2	1	1	1	22
673478	Experimentally	USA	San Francisco	Clinical	TPA-SS14	R, 2058 (G)	1	1	1	2	1	1	1	22
016034	Experimentally	USA	San Francisco	Clinical	TPA-SS14	R, 2058 (G)	1	1	12	2	1	1	1	20
018326	Experimentally	USA	San Francisco	Clinical	TPA-SS14	R, 2058 (G)	1	1	12	2	1	1	1	20
098014	Experimentally	USA	San Francisco	Clinical	TPA-SS14	R, 2058 (G)	1	1	12	2	1	1	1	20
A10	In silico	Senegal		baboons	TPE	S	4	11	43	2	26	12	4	24
A12	In silico	Senegal		baboons	TPE	S	4	11	43	2	26	12	4	24
A2_1	In silico	China		Clinical	TPA-SS14	-	1	1	12	1	1	1	1	21
A2_2	In silico	China		Clinical	TPA-SS14	-	1	1	12	1	1	1	1	21
Amoy	In silico	China	Amoy (Xiamen)	Clinical	TPA-SS14	-	1	1	12	1	1	1	1	21
AR2	In silico	Argentina		Clinical	TPA-SS14	-	1	1	12	2	1	1	1	20
AU15	In silico	Austria		Clinical	TPA-SS14	-	1	1	1	2	1	1	1	22
AU16	In silico	Austria		Clinical	TPA-SS14	-	1	1	1	2	1	1	1	22
B3	In silico	China		Clinical	TPA-SS14	-	1	1	12	1	1	1	1	21
BAL3	In silico	USA	Baltimore	Clinical	TPA-Nichols	-	11	3	20	3	2	2	2	14
BAL73	In silico	USA	Baltimore	Clinical	TPA-Nichols	-	2	2	2	2	2	2	2	2
BM15958	Experimentally	USA	San Francisco	Clinical	TPA-Nichols	R, 2058 (G)	11	5	9	3	9	17	2	81
BNK07	In silico	Papua New Guinea		baboons	TPE	S	4	11	47	2	26	12	4	25
BosniaA	In silico	Bosnia and Herzegovina		Clinical	TEN	S	3	3	3	2	3	3	4	15
C279_insilico	In silico	Cuba		Clinical	TEN	S	3	14	34	4	3	5	4	67
C279	Experimentally	Cuba		Clinical	TEN	S	3	14	34	4	3	5	4	67
C3	In silico	China		Clinical	TPA-SS14	-	1	1	12	1	1	1	1	21
Cali_156	In silico	Colombia	Cali	Clinical	TPA-SS14	-	1	1	12	5	1	1	1	23
CDC-1	In silico	Ghana		Clinical	TPE	S	16*	15	23	2	15	4	4	12*
CDC2	Experimentally	Ghana		Clinical	TPE	S	4	6	6	2	4	4	4	82
CDC2_insilico	In silico	Ghana		Clinical	TPE	S	16*	6	6	2	4	4	4	10*
CDC2575	In silico	Ghana		Clinical	TPE	-	16*	15	23	2	15	4	4	12*
CHI	In silico	USA	Chicago	Clinical	TPA-Nichols	S	2	2	2	2	2	2	2	2
China11	In silico	China		Clinical	TPA-SS14	R, 2058 (G)	1	1	12	1	1	1	1	21
China23	In silico	China		Clinical	TPA-SS14	R, 2058 (G)	1	1	52	1	1	1	1	26
China30	In silico	China		Clinical	TPA-SS14	R, 2058 (G)	1	1	12	1	1	1	1	21
China31	In silico	China		Clinical	TPA-SS14	R, 2058 (G)	1	1	12	1	1	1	1	21
China42	In silico	China		Clinical	TPA-SS14	R, 2058 (G)	1	1	12	1	1	1	1	21
China44	In silico	China		Clinical	TPA-SS14	R, 2058 (G)	1	1	12	1	1	1	1	21
China47	In silico	China		Clinical	TPA-SS14	R, 2058 (G)	1	1	12	1	1	1	1	21
China48	In silico	China		Clinical	TPA-SS14	R, 2058 (G)	1	1	12	1	1	1	1	21
Cuba_113	In silico	Cuba		Clinical	TPA-SS14	-	1	1	1	2	1	1	1	22
Cuba_120	In silico	Cuba		Clinical	TPA-SS14	-	1	1	1	2	1	1	1	22
Cuba_167-I	In silico	Cuba		Clinical	TPA-SS14	-	1	1	1	2	1	1	1	22
Cuba_178	In silico	Cuba		Clinical	TPA-SS14	-	1	1	1	2	1	1	1	22
Cuba_189-II	In silico	Cuba		Clinical	TPA-SS14	-	1	1	1	2	1	1	1	22
Cuba_49-II	In silico	Cuba		Clinical	TPA-SS14	-	1	1	1	2	1	1	1	22
Cuba_55-I	In silico	Cuba		Clinical	TPA-SS14	-	1	1	1	2	1	1	1	22
Cuba_60-I	In silico	Cuba		Clinical	TEN	-	3	14	34	4	3	3	4	3
Cuba_60-II	In silico	Cuba		Clinical	TEN	-	3	14	34	4	3	3	4	3
Cuba_68-II	In silico	Cuba		Clinical	TPA-SS14	-	1	1	1	2	1	1	1	22
CW30	In silico	Czechia		Clinical	TPA-SS14	S	1	27	1	2	1	1	1	27
CW56	In silico	Cuba		Clinical	TPA-SS14	R, 2058 (G)	1	1	1	2	1	1	1	22
CW59	In silico	France		Clinical	TPA-Nichols	S	11	5	9	3	9	13	2	28
CW65	In silico	Australia		Clinical	TPA-Nichols	S	11	8*	2	3	14	2	2	29*
CW82	In silico	Cuba		Clinical	TPA-Nichols	S	14	3	9	3	16	2	2	30
CW83	In silico	Cuba		Clinical	TPA-Nichols	S	11	28*	48	1	17	19	2	31*
CW84	In silico	France		Clinical	TPA-SS14	R, 2058 (G)	1	1	1	2	1	1	1	22
CW85	In silico	France		Clinical	TPA-SS14	R, 2058 (G)	1	1	1	2	1	1	1	22
CW86	In silico	France		Clinical	TPA-Nichols	S	11	18	46	3	9	13	2	32
CW87	In silico	France		Clinical	TPA-SS14	R, 2058 (G)	1	1	45	2	1	1	1	33
CW88	In silico	Czechia		Clinical	TPA-SS14	R, 2058 (G)	1	1	1	2	1	1	1	22
DAL	In silico	USA	Dallas	Clinical	TPA-Nichols	S	2	2	2	2	2	2	2	2
Dublin21Be	In silico	Ireland	Dublin	Clinical	TPA-SS14	R, 2058 (G)	1	1	1	2	1	1	1	22
Dublin24B	In silico	Ireland	Dublin	Clinical	TPA-SS14	R, 2058 (G)	1	1	1	2	1	1	1	22
Dublin37B	In silico	Ireland	Dublin	Clinical	TPA-SS14	R, 2058 (G)	1	1	1	2	1	1	1	22
Dublin41B	In silico	Ireland	Dublin	Clinical	TPA-SS14	R, 2058 (G)	1	1	1	2	1	1	1	22
Dublin46B	In silico	Ireland	Dublin	Clinical	TPA-SS14	R, 2058 (G)	1	1	1	2	1	1	1	22
Dublin50B	In silico	Ireland	Dublin	Clinical	TPA-SS14	R, 2058 (G)	1	1	1	2	1	1	1	22
Dublin52B	In silico	Ireland	Dublin	Clinical	TPA-SS14	R, 2058 (G)	1	1	1	2	1	1	1	22
Dublin54B	In silico	Ireland	Dublin	Clinical	TPA-SS14	R, 2058 (G)	1	1	1	2	1	1	1	22
Dublin55B	In silico	Ireland	Dublin	Clinical	TPA-SS14	R, 2058 (G)	1	1	1	2	1	1	1	22
Dublin57B	In silico	Ireland	Dublin	Clinical	TPA-SS14	S	1	1	12	2	1	1	1	20
Dublin58B	In silico	Ireland	Dublin	Clinical	TPA-SS14	R, 2058 (G)	1	1	1	2	1	1	1	22
DZH7	In silico	Switzerland		Clinical	TPA-Nichols	-	11	3	53	3	2	2	2	13
EItaly8PLe	In silico	Italy		Clinical	TPA-SS14	R, 2058 (G)	1	1	1	2	1	1	1	22
FRI	In silico	Switzerland	Fribourg	baboons	TPE	S	16*	11	27	2	26	4	4	4*
GAU	In silico	Democratic Republic of the Congo		Clinical	TPE	S	4	4	4	2	13	8	4	11
GHA1	In silico	Ghana		Clinical	TPE	-	16*	15	23	2	15	4	4	12*
GHANA051	In silico	Ghana		Clinical	TPE	-	16*	15	23	2	15	4	4	12*
GRA2	In silico	USA	Atlanta	Clinical	TPA-SS14	-	1	1	12	2	1	1	1	20
Grady	In silico	USA	Atlanta	Clinical	TPA-SS14	S	1	1	12	2	1	1	1	20
Haiti	In silico	Haiti		Clinical	TPA-Nichols	S	11	3	14	2	19	19	2	34
HG-1-1	Experimentally	Spain	Valencia	Clinical	TPA-SS14	R, 2058 (G)	1	1	1	2	1	1	1	22
HG-1-13	Experimentally	Spain	Valencia	Clinical	TPA-SS14	R, 2058 (G)	1	1	1	2	1	1	1	22
HG-1-2a	Experimentally	Spain	Valencia	Clinical	TPA-SS14	R, 2058 (G)	1	1	11	2	1	1	1	69
HG-1-2b	Experimentally	Spain	Valencia	Clinical	TPA-SS14	R, 2058 (G)	1	1	11	2	1	1	1	69
HG-1-4	Experimentally	Spain	Valencia	Clinical	TPA-SS14	R, 2058 (G)	1	1	1	1	1	1	1	1
HG-1-5	Experimentally	Spain	Valencia	Clinical	TPA-SS14	R, 2058 (G)	1	1	12	1	1	1	1	21
HG-1-6a	Experimentally	Spain	Valencia	Clinical	TPA-SS14	R, 2058 (G)	1	1	1	1	1	1	1	1
HG-1-6c	Experimentally	Spain	Valencia	Clinical	TPA-SS14	R, 2058 (G)	1	1	1	2	1	1	1	22
HG-1-7	Experimentally	Spain	Valencia	Clinical	TPA-SS14	R, 2058 (G)	1	1	11	2	1	1	1	69
HG-1-8c	Experimentally	Spain	Valencia	Clinical	TPA-SS14	R, 2058 (G)	1	1	1	2	1	1	1	22
HG-2-11	Experimentally	Spain	Valencia	Clinical	TPA-SS14	R, 2058 (G)	1	1	1	2	1	1	1	22
HG-2-12a	Experimentally	Spain	Valencia	Clinical	TPA-SS14	R, 2058 (G)	1	1	1	2	1	1	1	22
HG-2-17	Experimentally	Spain	Valencia	Clinical	TPA-Nichols	R, 2058 (G)	12	3	10	3	2	6	2	70
HG-2-18a	Experimentally	Spain	Valencia	Clinical	TPA-SS14	R, 2058 (G)	1	1	1	2	1	1	1	22
HG-2-18d	Experimentally	Spain	Valencia	Clinical	TPA-SS14	R, 2058 (G)	1	1	1	2	1	1	1	22
HG-2-19	Experimentally	Spain	Valencia	Clinical	TPA-SS14	R, 2058 (G)	1	1	1	2	1	1	1	22
HG-2-1c	Experimentally	Spain	Valencia	Clinical	TPA-SS14	R, 2058 (G)	1	1	12	2	1	1	1	20
HG-2-6	Experimentally	Spain	Valencia	Clinical	TPA-SS14	R, 2058 (G)	1	1	1	2	1	1	1	22
HG-2-7	Experimentally	Spain	Valencia	Clinical	TPA-SS14	R, 2058 (G)	1	1	1	2	1	1	1	22
HG-2-8	Experimentally	Spain	Valencia	Clinical	TPA-SS14	R, 2058 (G)	1	1	1	2	1	1	1	22
HG-3-10b	Experimentally	Spain	Valencia	Clinical	TPA-SS14	R, 2058 (G)	1	1	12	2	1	1	1	20
HG-3-11	Experimentally	Spain	Valencia	Clinical	TPA-SS14	R, 2058 (G)	1	1	1	2	1	1	1	22
HG-3-12a	Experimentally	Spain	Valencia	Clinical	TPA-SS14	R, 2058 (G)	1	1	1	2	1	1	1	22
HG-3-12b	Experimentally	Spain	Valencia	Clinical	TPA-SS14	R, 2058 (G)	1	1	1	2	1	1	1	22
HG-3-15a	Experimentally	Spain	Valencia	Clinical	TPA-SS14	R, 2058 (G)	1	1	13	2	10	1	1	71
HG-3-15b	Experimentally	Spain	Valencia	Clinical	TPA-SS14	R, 2058 (G)	1	1	13	2	10	1	1	71
HG-3-2	Experimentally	Spain	Valencia	Clinical	TPA-SS14	-	1	1	12	2	1	1	1	20
HG-3-6	Experimentally	Spain	Valencia	Clinical	TPA-SS14	-	1	1	1	2	1	1	1	22
HG-3-8a	Experimentally	Spain	Valencia	Clinical	TPA-SS14	R, 2058 (G)	1	1	1	2	1	1	1	22
HG-3-8b	Experimentally	Spain	Valencia	Clinical	TPA-SS14	R, 2058 (G)	1	1	1	2	1	1	1	22
HG-3-9	Experimentally	Spain	Valencia	Clinical	TPA-SS14	R, 2058 (G)	1	1	12	1	1	1	1	21
HG-4-10	Experimentally	Spain	Valencia	Clinical	TPA-SS14	R, 2058 (G)	1	1	11	2	1	1	1	69
HG-4-11	Experimentally	Spain	Valencia	Clinical	TPA-SS14	R, 2058 (G)	1	1	1	2	1	1	1	22
HG-4-12	Experimentally	Spain	Valencia	Clinical	TPA-SS14	R, 2058 (G)	1	1	1	2	1	1	1	22
HG-4-6	Experimentally	Spain	Valencia	Clinical	TPA-SS14	R, 2058 (G)	1	1	1	2	1	1	1	22
HG-4-7	Experimentally	Spain	Valencia	Clinical	TPA-SS14	R, 2058 (G)	1	1	1	2	1	1	1	22
HG-4-8	Experimentally	Spain	Valencia	Clinical	TPA-SS14	R, 2058 (G)	1	1	1	2	1	1	1	22
HG-5-1	Experimentally	Spain	Valencia	Clinical	TPA-SS14	R, 2058 (G)	1	1	1	2	1	1	1	22
HG-5-5	Experimentally	Spain	Valencia	Clinical	TPA-SS14	R, 2058 (G)	1	1	1	2	1	1	1	22
HG-5-6	Experimentally	Spain	Valencia	Clinical	TPA-SS14	R, 2058 (G)	1	1	1	2	1	1	1	22
IMD17	In silico	Switzerland		Clinical	TPA-SS14	-	1	1	1	2	1	1	1	22
IMD24	In silico	Switzerland		Clinical	TPA-SS14	-	1	1	1	2	1	1	1	22
IMD29	In silico	Switzerland		Clinical	TPA-SS14	-	1	1	1	2	1	1	1	22
IMD4	In silico	Switzerland		Clinical	TPA-SS14	-	1	1	1	2	1	1	1	22
IMD5	In silico	Switzerland		Clinical	TPA-SS14	-	1	1	1	2	1	1	1	22
IMD6	In silico	Switzerland		Clinical	TPA-SS14	-	1	1	1	2	1	1	1	22
IND1	In silico	Indonesia		Clinical	TPE	-	16*	25	39	7	27	18	4	44*
Iraq_B	In silico	Iraq		Clinical	TEN	S	3	3	3	2	3	3	4	15
Italy17LGMi	In silico	Italy		Clinical	TPA-Nichols	R, 2058 (G)	12	3	10	3	2	19	2	35
Italy7CGx	In silico	Italy		Clinical	TPA-SS14	R, 2058 (G)	1	1	1	2	1	1	1	22
ItalyAS14	In silico	Italy		Clinical	TPA-Nichols	S	11	18	9	3	9	5	2	36
ItalyAS15	In silico	Italy		Clinical	TPA-SS14	R, 2058 (G)	1	1	1	2	1	1	1	22
ItalyAS23	In silico	Italy		Clinical	TPA-SS14	R, 2058 (G)	1	1	50	2	1	1	1	37
ItalyGE4b	In silico	Italy		Clinical	TPA-SS14	R, 2058 (G)	1	1	1	2	1	1	1	22
ItalyGE5a	In silico	Italy		Clinical	TPA-SS14	R, 2058 (G)	1	1	1	2	1	1	1	22
ItalyGE5b	In silico	Italy		Clinical	TPA-SS14	R, 2058 (G)	1	1	1	2	1	1	1	22
ItalyGE6	In silico	Italy		Clinical	TPA-SS14	R, 2058 (G)	1	1	12	2	1	1	1	20
Japan287e	In silico	Japan		Clinical	TPA-SS14	R, 2058 (G)	1	1	12	1	1	1	1	21
Japan288	In silico	Japan		Clinical	TPA-SS14	R, 2058 (G)	1	1	12	1	1	1	1	21
Japan290	In silico	Japan		Clinical	TPA-SS14	R, 2058 (G)	1	1	12	1	1	1	1	21
Japan291x	In silico	Japan		Clinical	TPA-SS14	R, 2058 (G)	1	1	12	1	1	1	1	21
Japan294x	In silico	Japan		Clinical	TPA-SS14	R, 2058 (G)	1	1	52	1	1	1	1	26
Japan295x	In silico	Japan		Clinical	TPA-SS14	R, 2058 (G)	1	1	12	1	1	1	1	21
Japan298x	In silico	Japan		Clinical	TPA-SS14	R, 2058 (G)	1	1	12	1	1	1	1	21
Japan300	In silico	Japan		Clinical	TPA-SS14	R, 2058 (G)	1	1	1	2	1	1	1	22
Japan301	In silico	Japan		Clinical	TPA-SS14	R, 2058 (G)	1	1	12	1	1	1	1	21
Japan302x	In silico	Japan		Clinical	TPA-SS14	R, 2058 (G)	1	1	12	1	1	1	1	21
Japan303	In silico	Japan		Clinical	TPA-Nichols	R, 2058 (G)	11	5	9	3	9	5	2	38
Japan305	In silico	Japan		Clinical	TPA-SS14	R, 2058 (G)	1	1	12	1	1	1	1	21
Japan306	In silico	Japan		Clinical	TPA-SS14	S	1	1	12	1	1	1	1	21
Japan307	In silico	Japan		Clinical	TPA-SS14	R, 2058 (G)	1	1	1	2	1	1	1	22
Japan308	In silico	Japan		Clinical	TPA-SS14	R, 2058 (G)	1	1	12	1	1	1	1	21
Japan309x	In silico	Japan		Clinical	TPA-SS14	R, 2058 (G)	1	1	12	1	1	1	1	21
Japan311	In silico	Japan		Clinical	TPA-SS14	R, 2058 (G)	1	1	12	1	1	1	1	21
Japan312xe	In silico	Japan		Clinical	TPA-SS14	R, 2058 (G)	1	1	12	1	1	1	1	21
Japan313x	In silico	Japan		Clinical	TPA-SS14	R, 2058 (G)	1	1	12	1	1	1	1	21
Japan314	In silico	Japan		Clinical	TPA-SS14	R, 2058 (G)	1	17	1	2	1	1	1	39
Japan316x	In silico	Japan		Clinical	TPA-SS14	R, 2058 (G)	1	30	12	2	1	1	1	40
Japan317xi	In silico	Japan		Clinical	TPA-Nichols	R, 2058 (G)	12	3	10	3	2	19	6	41
Japan318	In silico	Japan		Clinical	TPA-SS14	R, 2058 (G)	1	1	12	1	1	1	1	21
Japan319	In silico	Japan		Clinical	TPA-SS14	R, 2058 (G)	1	1	12	1	1	1	1	21
Japan320e	In silico	Japan		Clinical	TEN	R, 2058 (G)	3	33	35	2	30	5	4	42
Japan322e	In silico	Japan		Clinical	TEN	R, 2058 (G)	3	33	35	2	30	5	4	42
Japan323x	In silico	Japan		Clinical	TPA-SS14	R, 2058 (G)	1	1	1	2	1	1	1	22
Japan324x	In silico	Japan		Clinical	TPA-SS14	R, 2058 (G)	1	1	12	1	1	1	1	21
Japan325xe	In silico	Japan		Clinical	TPA-SS14	R, 2058 (G)	1	1	12	1	1	1	1	21
Japan326e	In silico	Japan		Clinical	TEN	R, 2058 (G)	3	33	35	2	30	5	4	42
Japan328x	In silico	Japan		Clinical	TPA-SS14	S	1	1	12	1	1	1	1	21
Japan329	In silico	Japan		Clinical	TPA-SS14	R, 2058 (G)	1	1	12	1	1	1	1	21
Japan331	In silico	Japan		Clinical	TPA-SS14	R, 2058 (G)	1	1	1	2	1	1	1	22
Japan332	In silico	Japan		Clinical	TPA-SS14	R, 2058 (G)	1	1	12	1	1	1	1	21
Japan337	In silico	Japan		Clinical	TPA-SS14	R, 2058 (G)	1	1	12	1	1	1	1	21
Japan338xei	In silico	Japan		Clinical	TPA-Nichols	R, 2058 (G)	12	3	10	3	2	19	2	35
Japan339	In silico	Japan		Clinical	TPA-SS14	R, 2058 (G)	1	1	12	1	1	1	1	21
Japan342e	In silico	Japan		Clinical	TPA-SS14	R, 2058 (G)	1	1	12	1	1	1	1	21
Japan343	In silico	Japan		Clinical	TPA-SS14	R, 2058 (G)	1	1	12	1	1	1	1	21
Japan344e	In silico	Japan		Clinical	TPA-SS14	R, 2058 (G)	1	1	12	1	1	1	1	21
Japan345	In silico	Japan		Clinical	TPA-SS14	R, 2058 (G)	1	1	12	1	1	1	1	21
Japan346e	In silico	Japan		Clinical	TEN	R, 2058 (G)	3	9	35	2	31	14	4	43
Japan348	In silico	Japan		Clinical	TPA-SS14	S	1	1	12	1	1	1	1	21
Japan349	In silico	Japan		Clinical	TPA-SS14	R, 2058 (G)	1	1	12	1	1	1	1	21
Japan351	In silico	Japan		Clinical	TPA-SS14	R, 2058 (G)	1	1	12	1	1	1	1	21
Japan352xe	In silico	Japan		Clinical	TPA-SS14	R, 2058 (G)	1	1	12	1	1	1	1	21
Japan354x	In silico	Japan		Clinical	TPA-SS14	R, 2058 (G)	1	1	12	1	1	1	1	21
Japan355	In silico	Japan		Clinical	TPA-SS14	R, 2058 (G)	1	1	12	1	1	1	1	21
Japan356	In silico	Japan		Clinical	TPA-SS14	R, 2058 (G)	1	1	12	1	1	1	1	21
Japan357	In silico	Japan		Clinical	TPA-SS14	R, 2058 (G)	1	1	12	1	1	1	1	21
Japan358	In silico	Japan		Clinical	TPA-SS14	R, 2058 (G)	1	1	12	1	1	1	1	21
Japan360x	In silico	Japan		Clinical	TPA-SS14	R, 2058 (G)	1	1	12	1	1	1	1	21
Japan361	In silico	Japan		Clinical	TPA-SS14	R, 2058 (G)	1	1	12	1	1	1	1	21
Japan362x	In silico	Japan		Clinical	TPA-SS14	R, 2058 (G)	1	1	12	1	1	1	1	21
Japan364	In silico	Japan		Clinical	TPA-SS14	R, 2058 (G)	1	1	12	1	1	1	1	21
Japan365x	In silico	Japan		Clinical	TPA-SS14	R, 2058 (G)	1	1	12	1	1	1	1	21
Japan368i	In silico	Japan		Clinical	TPA-Nichols	R, 2058 (G)	12	3	10	3	2	19	2	35
K3	In silico	China		Clinical	TPA-SS14	-	1	1	12	1	1	1	1	21
Kampung_Dalan_K363	In silico	Indonesia		Clinical	TPE	S	16*	25	39	7	27	18	4	44*
LMNP-1	In silico	Tanzania		baboons	TPE	S	4	32	54	2	32	4	4	68
Madras	In silico	India		Clinical	TPA-Nichols	S	2	2	2	2	2	2	2	2
MD06B	In silico	USA		Clinical	TPA-SS14	S	1	7*	29	1	1	1	1	45*
MD09B	In silico	USA		Clinical	TPA-SS14	S	1	1	12	2	1	1	1	20
MD16x	In silico	USA		Clinical	TPA-SS14	R, 2058 (G)	1	1	1	2	1	1	1	22
MD18Be	In silico	USA		Clinical	TPA-SS14	S	1	7*	30	2	1	1	1	46*
MD20B	In silico	USA		Clinical	TPA-SS14	S	1	1	12	2	1	1	1	20
MD22xe	In silico	USA		Clinical	TPA-SS14	S	1	1	12	3	1	1	1	47
MD24xe	In silico	USA		Clinical	TPA-SS14	S	1	1	12	3	1	1	1	47
MD25x	In silico	USA		Clinical	TPA-SS14	S	1	1	12	3	1	1	1	47
MD26x	In silico	USA		Clinical	TPA-SS14	S	1	1	12	2	1	1	1	20
MD507x	In silico	USA		Clinical	TPA-SS14	S	1	1	12	2	1	1	1	20
MD51x	In silico	USA		Clinical	TPA-SS14	S	1	1	12	2	1	1	1	20
MD521B	In silico	USA		Clinical	TPA-SS14	S	1	1	12	2	1	1	1	20
MD530xe	In silico	USA		Clinical	TPA-SS14	S	1	1	12	3	1	1	1	47
MD536x	In silico	USA		Clinical	TPA-SS14	S	1	1	12	2	1	1	1	20
MD57x	In silico	USA		Clinical	TPA-SS14	S	1	1	12	2	1	1	1	20
MEXA	In silico	Mexico		Clinical	TPA-SS14	S	10	7*	19	2	1	1	1	19*
NE12	In silico	Netherlands		Clinical	TPA-SS14	-	1	1	1	2	1	1	1	22
NE13	In silico	Netherlands		Clinical	TPA-SS14	-	1	1	1	2	1	1	1	22
NE15	In silico	Netherlands		Clinical	TPA-SS14	-	1	1	1	2	1	1	1	22
NE17	In silico	Netherlands		Clinical	TPA-SS14	-	1	1	1	2	1	1	1	22
NE19	In silico	Netherlands		Clinical	TPA-SS14	-	1	1	12	2	1	1	1	20
NE20	In silico	Netherlands		Clinical	TPA-Nichols	-	11	18	9	3	9	7	2	18
NIC	In silico	USA	Washington DC	Clinical	TPA-Nichols	S	2	2	2	2	2	2	2	2
NIC1	In silico	USA	Washington DC	Clinical	TPA-Nichols	S	2	2	2	2	2	2	2	2
NIC2	In silico	USA	Washington DC	Clinical	TPA-Nichols	-	2	2	2	2	2	2	2	2
Nichols	Experimentally	USA	Washington DC	Clinical	TPA-Nichols	S	2	2	2	2	2	2	2	2
Osaka-2018B	Experimentally	Japan		Clinical	TEN	R, 2058 (G)	3	9	35	2	23	17	4	8
P3	In silico	China		Clinical	TPA-SS14	-	1	1	12	1	1	1	1	21
Peru213041xe	In silico	Peru		Clinical	TPA-SS14	S	1	1	51	1	1	1	1	48
Peru213161xe	In silico	Peru		Clinical	TPA-SS14	S	1	1	12	2	1	1	1	20
Peru214361x	In silico	Peru		Clinical	TPA-SS14	R, 2058 (G)	1	1	12	2	1	1	1	20
Peru214601x	In silico	Peru		Clinical	TPA-SS14	R, 2058 (G)	1	1	1	2	1	1	1	22
PeruB20010x	In silico	Peru		Clinical	TPA-SS14	R, 2058 (G)	1	1	1	2	1	1	1	22
PeruC10010x	In silico	Peru		Clinical	TPA-SS14	R, 2058 (G)	1	1	1	2	18	1	1	49
PeruC10050xe	In silico	Peru		Clinical	TPA-SS14	R, 2058 (G)	1	1	12	2	1	1	1	20
PeruC40020xe	In silico	Peru		Clinical	TPA-SS14	R, 2058 (G)	1	1	1	2	1	1	1	22
PeruC40040x	In silico	Peru		Clinical	TPA-SS14	R, 2058 (G)	1	1	1	2	1	1	1	22
Philadelphia_1	In silico	USA	Philadelphia	Clinical	TPA-SS14	S	1	1	12	2	1	1	1	20
PT_SIF0697	In silico	Portugal		Clinical	TPA-SS14	-	1	1	12	2	1	1	1	20
PT_SIF0751	In silico	Portugal		Clinical	TPA-SS14	-	1	1	1	2	1	1	1	22
PT_SIF0875	In silico	Portugal		Clinical	TPA-SS14	-	1	1	12	2	1	1	1	20
PT_SIF0877_3	In silico	Portugal		Clinical	TPA-SS14	-	1	1	1	2	1	1	1	22
PT_SIF0908	In silico	Portugal		Clinical	TPA-SS14	-	1	1	12	2	1	1	1	20
PT_SIF0954	In silico	Portugal		Clinical	TPA-SS14	-	1	1	1	2	1	1	1	22
PT_SIF1002	In silico	Portugal		Clinical	TPA-SS14	-	1	1	12	2	1	1	1	20
PT_SIF1020	In silico	Portugal		Clinical	TPA-SS14	-	1	1	12	2	1	1	1	20
PT_SIF1063	In silico	Portugal		Clinical	TPA-SS14	-	1	1	12	2	1	1	1	20
PT_SIF1127	In silico	Portugal		Clinical	TPA-SS14	-	1	1	1	2	1	1	1	22
PT_SIF1135	In silico	Portugal		Clinical	TPA-SS14	-	1	1	12	2	1	1	1	20
PT_SIF1140	In silico	Portugal		Clinical	TPA-SS14	-	1	1	1	2	1	1	1	22
PT_SIF1142	In silico	Portugal		Clinical	TPA-SS14	-	1	1	1	2	1	1	1	22
PT_SIF1156	In silico	Portugal		Clinical	TPA-SS14	-	1	1	12	2	1	1	1	20
PT_SIF1167	In silico	Portugal		Clinical	TPA-SS14	-	1	1	12	2	1	1	1	20
PT_SIF1183	In silico	Portugal		Clinical	TPA-SS14	-	1	1	12	2	1	1	1	20
PT_SIF1196	In silico	Portugal		Clinical	TPA-SS14	-	1	1	12	2	1	1	1	20
PT_SIF1200	In silico	Portugal		Clinical	TPA-SS14	-	1	1	1	2	1	1	1	22
PT_SIF1242	In silico	Portugal		Clinical	TPA-SS14	-	1	1	12	2	1	1	1	20
PT_SIF1252	In silico	Portugal		Clinical	TPA-SS14	-	1	1	1	2	1	1	1	22
PT_SIF1261	In silico	Portugal		Clinical	TPA-SS14	-	1	1	1	2	1	1	1	22
PT_SIF1278	In silico	Portugal		Clinical	TPA-SS14	-	1	1	1	2	1	1	1	22
PT_SIF1280	In silico	Portugal		Clinical	TPA-SS14	-	1	1	1	2	1	1	1	22
PT_SIF1299	In silico	Portugal		Clinical	TPA-SS14	-	1	1	1	2	1	1	1	22
PT_SIF1348	In silico	Portugal		Clinical	TPA-SS14	-	1	1	1	2	1	1	1	22
Q3	In silico	China		Clinical	TPA-SS14	-	1	1	12	1	1	1	1	21
SAM1	In silico	Independent State of Samoa		Clinical	TPE	-	4	16	8	2	25	9	4	9
SAMD	In silico	Independent State of Samoa		Clinical	TPE	S	4	16	8	2	25	9	4	9
12039	Experimentally	Czechia		Clinical	TPA-SS14	S	1	1	1	2	1	1	1	22
2822B_18	Experimentally	Czechia		Clinical	TPA-SS14	S	1	1	31	2	6	1	1	72
3163_16	Experimentally	Czechia		Clinical	TPA-SS14	S	1	1	33	2	1	1	1	73
3206_15	Experimentally	Czechia		Clinical	TPA-SS14	S	1	1	32	2	1	1	1	74
3914_20	Experimentally	Czechia		Clinical	TPA-SS14	S	1	1	12	2	1	1	1	20
5505_20	Experimentally	Czechia		Clinical	TPA-SS14	S	1	1	1	2	1	6	1	75
6925_19	Experimentally	Czechia		Clinical	TPA-SS14	S	1	1	12	1	1	1	1	21
N101	Experimentally	Netherlands		Clinical	TPA-SS14	S	1	1	12	2	1	1	1	20
N112	Experimentally	Netherlands		Clinical	TPA-SS14	S	1	1	1	2	1	1	1	22
NL25	Experimentally	Netherlands		Clinical	TPA-SS14	S	1	1	1	2	8	1	1	76
SEA81	In silico	USA	Seattle	Clinical	TPA-Nichols	-	5	18	22	2	20	13	2	16
SEA81_4_1	In silico	USA	Seattle	Clinical	TPA-Nichols	-	5	18	22	2	20	13	2	16
SEA81_4_2	In silico	USA	Seattle	Clinical	TPA-Nichols	-	5	18	22	2	20	13	2	16
SEA86	In silico	USA	Seattle	Clinical	TPA-Nichols	-	11	2	9	3	9	5	2	17
Sei_Geringging_K403	In silico	Indonesia		Clinical	TPE	S	16*	25	40	7	4	18	4	50*
SHC-O	In silico	China		Clinical	TPA-SS14	-	1	1	12	1	1	1	1	21
SHD-R	In silico	China		Clinical	TPA-SS14	-	1	1	12	1	1	1	1	21
SHE-V	In silico	China		Clinical	TPA-SS14	-	1	1	12	1	1	1	1	21
SHG-I2	In silico	China		Clinical	TPA-SS14	-	1	1	12	1	1	1	1	21
SI03	In silico	Salomon Islands		Clinical	TPE	-	7*	19	37	2	28	15	3	5*
SI20	In silico	Salomon Islands		Clinical	TPE	-	9*	19	7	2	24	15	3	6*
SI37	In silico	Salomon Islands		Clinical	TPE	-	7*	19	7	2	29	15	3	7*
SMUTp_01	In silico	China		Clinical	TPA-SS14	-	1	1	12	2	1	1	1	20
SMUTp_02	In silico	China		Clinical	TPA-SS14	-	1	1	12	2	1	1	1	20
SMUTp_04	In silico	China		Clinical	TPA-SS14	-	1	1	12	1	1	1	1	21
SMUTp_07	In silico	China		Clinical	TPA-Nichols	-	11	2	10	3	2	2	2	51
SNK05	In silico	Papua New Guinea		Clinical	TPE	S	4	11	49	2	26	20	4	52
SS14	Experimentally	USA	Atlanta	Clinical	TPA-SS14	R, 2058 (G)	1	1	12	2	1	1	1	20
SS14_Insilico	In silico	USA		Clinical	TPA-SS14	R, 2058 (G)	1	1	12	2	1	1	1	20
SW1	In silico	Switzerland		Clinical	TPA-SS14	-	1	1	1	2	1	1	1	22
SW2	In silico	Switzerland		Clinical	TPA-SS14	-	1	1	1	2	1	1	1	22
SW4	In silico	Switzerland		Clinical	TPA-SS14	-	1	1	1	2	1	1	1	22
SW6	In silico	Switzerland		Clinical	TPA-SS14	-	1	1	12	2	1	1	1	20
SW8	In silico	Switzerland		Clinical	TPA-SS14	-	1	1	1	2	1	1	1	22
TpN-CL1	In silico	USA	Washington DC	cultured clones from Nichols	TPA-Nichols	S	2	2	2	2	2	2	2	2
TpN-CL2	In silico	USA	Washington DC	cultured clones from Nichols	TPA-Nichols	S	2	2	2	2	2	2	2	2
TpN-CL3	In silico	USA	Washington DC	cultured clones from Nichols	TPA-Nichols	S	2	2	2	2	2	2	2	2
TpN-CL4	In silico	USA	Washington DC	cultured clones from Nichols	TPA-Nichols	S	2	2	2	2	2	2	2	2
TpN-CL5	In silico	USA	Washington DC	cultured clones from Nichols	TPA-Nichols	S	2	2	2	2	2	2	2	2
TpN-CL8	In silico	USA	Washington DC	cultured clones from Nichols	TPA-Nichols	S	2	2	2	2	2	2	2	2
Tube7Lihire	In silico	Papua New Guinea		Clinical	TPE	S	15	19	7	2	24	15	3	53
UAB12xi	In silico	Madagascar		Clinical	TPA-Nichols	S	8	22	10	3	2	19	2	54
UAB160xe	In silico	Madagascar		Clinical	TPA-Nichols	S	11	28*	10	2	2	19	2	55*
UAB162xi	In silico	Madagascar		Clinical	TPA-Nichols	S	8	3	10	3	2	19	2	56
UAB164xei	In silico	Madagascar		Clinical	TPA-Nichols	S	11	28*	48	2	2	19	2	57*
UAB165xi	In silico	Madagascar		Clinical	TPA-Nichols	S	11	28*	48	2	2	19	2	57*
UAB166xe	In silico	Madagascar		Clinical	TPA-Nichols	S	11	28*	10	2	2	19	2	55*
UAB167xei	In silico	Madagascar		Clinical	TPA-Nichols	S	8	3	10	2	2	19	2	58
UAB16xi	In silico	Madagascar		Clinical	TPA-Nichols	S	11	28*	48	2	2	19	2	57*
UAB178ei	In silico	Madagascar		Clinical	TPA-Nichols	S	11	28*	48	2	2	19	2	57*
UAB17x	In silico	Madagascar		Clinical	TPA-Nichols	S	11	28*	10	2	2	19	2	55*
UAB191xei	In silico	Madagascar		Clinical	TPA-Nichols	S	11	28*	48	2	2	19	2	57*
UAB193i	In silico	Madagascar		Clinical	TPA-Nichols	S	8	3	10	2	2	19	2	58
UAB194xi	In silico	Madagascar		Clinical	TPA-Nichols	S	8	3	10	3	2	19	2	56
UAB195xi	In silico	Madagascar		Clinical	TPA-Nichols	S	8	3	10	2	2	19	2	58
UAB197i	In silico	Madagascar		Clinical	TPA-Nichols	S	8	3	10	2	2	19	2	58
UAB202xi	In silico	Madagascar		Clinical	TPA-Nichols	S	8	3	10	2	2	19	2	58
UAB203i	In silico	Madagascar		Clinical	TPA-Nichols	S	8	3	10	2	2	19	2	58
UAB204xe	In silico	Madagascar		Clinical	TPA-Nichols	S	11	28*	10	2	2	19	2	55*
UAB211i	In silico	Madagascar		Clinical	TPA-Nichols	S	11	28*	2	2	2	19	2	59*
UAB216i	In silico	Madagascar		Clinical	TPA-Nichols	S	11	28*	48	2	2	19	2	57*
UAB218i	In silico	Madagascar		Clinical	TPA-Nichols	S	11	28*	48	2	2	19	2	57*
UAB229xe	In silico	Madagascar		Clinical	TPA-Nichols	S	11	28*	10	2	2	19	2	55*
UAB231i	In silico	Madagascar		Clinical	TPA-Nichols	S	8	3	10	3	2	19	2	56
UAB236i	In silico	Madagascar		Clinical	TPA-Nichols	S	8	3	10	2	2	19	2	58
UAB237	In silico	Madagascar		Clinical	TPA-Nichols	S	11	28*	10	2	2	19	2	55*
UAB263xi	In silico	Madagascar		Clinical	TPA-Nichols	S	11	28*	48	2	2	19	2	57*
UAB266i	In silico	Madagascar		Clinical	TPA-Nichols	S	11	28*	48	2	2	19	2	57*
UAB267i	In silico	Madagascar		Clinical	TPA-Nichols	S	11	28*	48	2	2	19	2	57*
UAB268xi	In silico	Madagascar		Clinical	TPA-Nichols	S	11	28*	48	2	2	19	2	57*
UAB275i	In silico	Madagascar		Clinical	TPA-Nichols	S	11	28*	48	2	2	19	2	57*
UAB276i	In silico	Madagascar		Clinical	TPA-Nichols	R, 2059 (G)	11	28*	48	2	2	19	2	57*
UAB278i	In silico	Madagascar		Clinical	TPA-Nichols	S	11	28*	48	2	2	19	2	57*
UAB28xi	In silico	Madagascar		Clinical	TPA-Nichols	S	11	28*	44	2	2	19	2	60*
UAB38xi	In silico	Madagascar		Clinical	TPA-Nichols	S	11	28*	10	2	2	19	2	55*
UAB40xi	In silico	Madagascar		Clinical	TPA-Nichols	S	8	3	10	2	2	19	2	58
UAB44xi	In silico	Madagascar		Clinical	TPA-Nichols	S	8	3	10	2	2	19	2	58
UAB46xei	In silico	Madagascar		Clinical	TPA-Nichols	S	8	3	10	2	2	19	2	58
UAB49xi	In silico	Madagascar		Clinical	TPA-Nichols	S	8	26	10	2	2	19	2	61
UAB501	In silico	Madagascar		Clinical	TPA-Nichols	S	11	28*	48	2	2	19	2	57*
UAB503i	In silico	Madagascar		Clinical	TPA-Nichols	S	11	28*	48	2	2	19	2	57*
UAB504xi	In silico	Madagascar		Clinical	TPA-Nichols	S	11	28*	48	2	2	19	2	57*
UAB505ei	In silico	Madagascar		Clinical	TPA-Nichols	S	11	28*	48	2	2	19	2	57*
UAB507ei	In silico	Madagascar		Clinical	TPA-Nichols	S	11	28*	48	2	2	19	2	57*
UAB508	In silico	Madagascar		Clinical	TPA-Nichols	S	11	28*	48	2	2	19	2	57*
UAB509ei	In silico	Madagascar		Clinical	TPA-Nichols	S	8	13	10	2	2	19	2	62
UAB510i	In silico	Madagascar		Clinical	TPA-Nichols	S	11	28*	48	2	2	19	2	57*
UAB511xi	In silico	Madagascar		Clinical	TPA-Nichols	S	11	28*	10	2	2	19	2	55*
UAB512x	In silico	Madagascar		Clinical	TPA-Nichols	S	8	31	10	2	2	19	2	63
UAB515xi	In silico	Madagascar		Clinical	TPA-Nichols	S	11	28*	48	2	2	19	2	57*
UAB516xi	In silico	Madagascar		Clinical	TPA-Nichols	S	11	29	48	2	2	21	2	64
UAB521xi	In silico	Madagascar		Clinical	TPA-Nichols	S	11	29	48	2	2	21	2	64
UAB522x	In silico	Madagascar		Clinical	TPA-SS14	R, 2058 (G)	1	1	12	1	1	1	1	21
UAB523x	In silico	Madagascar		Clinical	TPA-Nichols	S	6*	28*	48	2	2	19	2	65*
UAB525xe	In silico	Madagascar		Clinical	TPA-Nichols	S	11	28*	48	2	2	19	2	57*
UAB526xi	In silico	Madagascar		Clinical	TPA-Nichols	S	11	28*	48	2	2	19	2	57*
UAB528ei	In silico	Madagascar		Clinical	TPA-Nichols	S	8	13	10	2	2	19	2	62
UAB529i	In silico	Madagascar		Clinical	TPA-Nichols	S	8	3	10	2	2	19	2	58
UAB52xi	In silico	Madagascar		Clinical	TPA-Nichols	S	11	28*	44	2	2	19	2	60*
UAB530i	In silico	Madagascar		Clinical	TPA-Nichols	S	8	3	10	3	2	19	2	56
UAB531i	In silico	Madagascar		Clinical	TPA-Nichols	S	11	28*	48	2	2	19	2	57*
UAB532xi	In silico	Madagascar		Clinical	TPA-Nichols	S	8	3	10	2	2	19	2	58
UAB533i	In silico	Madagascar		Clinical	TPA-Nichols	S	11	28*	48	2	2	19	2	57*
UAB534xi	In silico	Madagascar		Clinical	TPA-Nichols	S	11	28*	48	2	2	19	2	57*
UAB535i	In silico	Madagascar		Clinical	TPA-Nichols	S	8	13	10	2	2	19	2	62
UAB538xi	In silico	Madagascar		Clinical	TPA-Nichols	S	8	13	10	2	2	19	2	62
UAB545ei	In silico	Madagascar		Clinical	TPA-Nichols	S	11	28*	48	2	2	19	2	57*
UAB546i	In silico	Madagascar		Clinical	TPA-Nichols	S	8	3	10	3	2	19	2	56
UAB547xei	In silico	Madagascar		Clinical	TPA-Nichols	S	8	3	10	3	2	19	2	56
UAB549xe	In silico	Madagascar		Clinical	TPA-Nichols	S	8	3	10	3	2	19	2	56
UAB54xi	In silico	Madagascar		Clinical	TPA-Nichols	S	8	3	10	3	2	19	2	56
UAB551xi	In silico	Madagascar		Clinical	TPA-Nichols	S	11	28*	48	2	2	19	2	57*
UAB552x	In silico	Madagascar		Clinical	TPA-Nichols	S	11	28*	10	2	2	19	2	55*
UAB553xei	In silico	Madagascar		Clinical	TPA-Nichols	S	11	28*	48	2	2	19	2	57*
UAB554xi	In silico	Madagascar		Clinical	TPA-Nichols	S	11	28*	2	2	2	19	2	59*
UAB60i	In silico	Madagascar		Clinical	TPA-Nichols	S	11	28*	48	2	2	19	2	57*
UAB61xei	In silico	Madagascar		Clinical	TPA-Nichols	S	11	28*	44	2	2	19	2	60*
UAB62i	In silico	Madagascar		Clinical	TPA-Nichols	S	11	28*	48	2	2	19	2	57*
UAB67xi	In silico	Madagascar		Clinical	TPA-Nichols	S	8	3	10	3	2	19	2	56
UAB69i	In silico	Madagascar		Clinical	TPA-Nichols	S	11	28*	44	2	2	19	2	60*
UAB6xi	In silico	Madagascar		Clinical	TPA-Nichols	S	11	28*	48	2	2	19	2	57*
UAB71i	In silico	Madagascar		Clinical	TPA-Nichols	S	11	28*	48	2	2	19	2	57*
UAB75	In silico	Madagascar		Clinical	TPA-Nichols	S	11	28*	10	2	2	19	2	55*
UAB76xei	In silico	Madagascar		Clinical	TPA-Nichols	S	8	3	10	2	2	19	2	58
UAB81xi	In silico	Madagascar		Clinical	TPA-Nichols	S	8	26	10	2	2	19	2	61
UAB89xi	In silico	Madagascar		Clinical	TPA-Nichols	S	8	26	10	2	2	19	2	61
UW074B	In silico	USA	Seattle	Clinical	TPA-SS14	-	1	1	1	2	1	1	1	22
UW125B	Experimentally	USA	Seattle	Clinical	TPA-SS14	S	1	1	12	6	1	1	1	77
UW140C	Experimentally	USA	Seattle	Clinical	TPA-SS14	S	1	1	12	2	1	1	1	20
UW147B	Experimentally	USA	Seattle	Clinical	TPA-SS14	S	1	1	12	6	1	1	1	77
UW149B	Experimentally	USA	Seattle	Clinical	TPA-SS14	S	1	1	36	6	1	1	1	78
UW155B	Experimentally	USA	Seattle	Clinical	TPA-SS14	S	1	1	28	2	1	1	1	79
UW163B	Experimentally	USA	Seattle	Clinical	TPA-SS14	S	1	1	12	6	1	1	1	77
UW211B	Experimentally	USA	Seattle	Clinical	TPA-SS14	S	1	1	28	2	1	1	1	79
UW215B	Experimentally	USA	Seattle	Clinical	TPA-SS14	R, 2059 (G)	1	1	12	3	1	1	1	47
UW231B	Experimentally	USA	Seattle	Clinical	TPA-SS14	R, 2059 (G)	1	1	12	3	1	1	1	47
UW249B	Experimentally	USA	Seattle	Clinical	TPA-SS14	R, 2058 (G)	1	1	1	2	1	1	1	22
UW254B	Experimentally	USA	Seattle	Clinical	TPA-SS14	R, 2059 (G)	1	1	12	3	1	1	1	47
UW257B	Experimentally	USA	Seattle	Clinical	TPA-SS14	S	1	1	12	6	1	1	1	77
UW262B	Experimentally	USA	Seattle	Clinical	TPA-SS14	R, 2058 (G)	1	1	36	6	1	1	1	78
UW330C	Experimentally	USA	Seattle	Clinical	TPA-SS14	R, 2059 (G)	1	1	12	3	1	1	1	47
UW379B	Experimentally	USA	Seattle	Clinical	TPA-SS14	-	1	1	1	2	1	1	1	22
UW391B	In silico	USA	Seattle	Clinical	TPA-SS14	-	1	1	12	2	1	1	1	20
UW411B	Experimentally	USA	Seattle	Clinical	TPA-SS14	R, 2058 (G)	1	1	1	2	1	1	1	22
UW473B	Experimentally	USA	Seattle	Clinical	TPA-SS14	R, 2058 (G)	1	1	12	2	1	1	1	20
UW795B	Experimentally	USA	Seattle	Clinical	TPA-SS14	R, 2058 (G)	1	1	1	2	1	1	1	22
UWN148B	In silico	USA	Seattle	Clinical	TPA-SS14	R, 2058 (G)	1	1	12	2	1	1	1	20
UWN148B2	In silico	USA	Seattle	Clinical	TPA-SS14	R, 2058 (G)	1	1	1	2	1	1	1	22
UZ1974	In silico	Czechia		Clinical	TPA-SS14	R, 2058 (G)	1	1	1	2	1	1	1	22
X-4	In silico	China		Clinical	TPA-SS14	R, 2058 (G)	1	1	42	1	1	1	1	66
