## Supplementary_Tables for "A new typing scheme demonstrates high discriminatory power for *Treponema pallidum* subspecies": Supplementary_Table_1.xlsx

### Sheet: A
Supplementary Table 1A. The 121 in silico genomes employed for the design of the new MLST scheme for T. pallidum.
Subspecies	Strain name	Reference	Accession number
TEN	BOSA	Štaudová et al; (2014)	SRR3268694
	Cuba 60 I	This study	PRJNA1288478
	Cuba 60 II	This study	PRJNA1288478
TPE	JK3168 (133)	Schuenemann et al; (2018)	ERS2470995
	FRI	Zobanikova et al; (2013)	CP003902.1
	SI30 (CP0495)	Marks et al; (2018)	ERR1470343
	SI28 (CP0492)	Marks et al; (2018)	ERR1470344
	SI17(CP0461)	Marks et al; (2018)	ERR1470334
	SI03 (CP0433)	Marks et al; (2018)	ERR1470342
	SI32 (WP0022.5 (i))	Marks et al; (2018)	ERR1470335
	SI20 (CP0465)	Marks et al; (2018)	ERR1470338
	SI37 (WP0022.7.scab)	Marks et al; (2018)	ERR1470331
	IND1	Arora et al; (2016)	SRX1649543
	SAM1	Arora et al; (2016)	SRX1649582
	SAMD	Čejková et al; (2012)	CP002374
	CDC2	Čejková, D. et al.2012	CP002375.1
	GAU	Čejková et al; (2012)	CP2376.1
	CDC2575	Strouhal et al; (2017)	CP020366.1
	GHANA 051	Strouhal et al. 2017	CP020365.1
	GHA1	Arora et al; (2016)	SRR3268694
TPA-Nichols	AU9	This study	PRJNA1288478
	DZH7	This study	PRJNA1288478
	BAL3	Arora et al; (2016)	SRR3268715
	BAL73	Arora et al, 2016	SRR3268726
	DAL	Arora et al; (2016)	CP003115.1
	NIC2	Arora et al; (2016)	SRX1649559
	NIC	Pětrošová et al; (2013)	NC 021490.2
	NIC1	Arora et al; (2016)	SRX1649558
	CHI	Giacani et al; (2010)	NC 017268.1
	SEA81_4_1	This study	PRJNA1288478
	SEA81_4_2	This study	PRJNA1288478
	SEA81	Giacani, L. et al 2014	CP003679.1
	SEA86	Arora et al; (2016)	SRR3268740
	NE20	Arora et al; (2016)	SRR3268710
	UW189B	Unpublished	CP010563.1
TPA-SS14	JK3167 (94A)	Schuenemann, V. J. et al 2018	ERS2470993
	JK3170 (94B)	Schuenemann et al; (2018)	ERS2470994
	MEXA	Pětrošová et al; (2012)	NC 018722.1
	SW6	Arora et al; (2016)	SRX1649578
	SS14	Pětrošová, H. et al. 2013	NC 021508.1
	Q3	Sun et al; (2016)	SRX1481589
	PT SIF0697	Pinto, M. et al; (2016)	SRX1792922
	CZ33	Arora et al; (2016)	SRX1649535
	PT SIF1142	Pinto, M. et al; (2016)	SRR3584845
	PT SIF1020	Pinto, M. et al; (2016)	SRR3571785
	PT SIF1140	Pinto, M. et al; (2016)	SRX1798882
	PT SIF1261	Pinto, M. et al; (2016)	SRX1798893
	A2	Sun et al; (2016)	SRX1481590
	GRA2	Arora et al; (2016)	SRX1649541
	AR2	Arora et al; (2016)	SRX1649527
	Cuba-178	This study	PRJNA1288478
	DZH3	This study	PRJNA1288478
	SHD-R	Sun et al; (2016)	SRX1481582
	PT SIF1278	Pinto, M. et al; (2016)	SRX1798896
	UW228B	Unpublished	CP010564.1
	Amoy	Tong et al 2017	CP015162.1
	PT SIF1156	Pinto, M. et al. 2016	SRR3584840
	B3	Sun et al; (2016)	SRX1481585
	Cuba-Vi2	This study	PRJNA1288478
	NE17	Arora et al; (2016)	SRX1649552
	NE19	Arora et al; (2016)	SRX1649555
	NE12	Arora et al; (2016)	SRX1649546
	NE13	Arora et al; (2016)	SRX1649547
	NE14	Arora et al; (2016)	SRX1649548
	NE15	Arora et al; (2016)	SRX1649550
	AU17	Arora et al; (2016)	SRX1649570
	Cuba-55-I	This study	PRJNA1288478
	PT SIF0875	Pinto, M. et al; (2016)	SRX1798946
	AU15	Arora et al; (2016)	SRX1649568
	AU16	Arora et al; (2016)	SRX1649569
	PT SIF0751	Pinto, M. et al. 2016	SRX1798945
	AU13	Arora et al; (2016)	SRX1649566
	K3	Sun et al; (2016)	SRX1481587
	PT SIF1167	Pinto, M. et al. 2016	SRX1798885
	PT SIF1200	Pinto, M. et al. 2016	SRX1798888
	SW1	Arora et al; (2016)	SRX1649562
	SW2	Arora et al; (2016)	SRX1649574
	C3	Sun et al; (2016)	SRX1481586
	PT SIF1280	Pinto, M. et al; (2016)	SRX1798898
	SW4	Arora et al; (2016)	SRX1649576
	UW391B	Unpublished	CP010566.1
	SW8	Arora et al; (2016)	SRX1649580
	Cuba-167-I	This study	PRJNA1288478
	PT SIF0908	Pinto, M. et al; (2016)	SRX1793056
	UW254B	Unpublished	CP010565.1
	SHC O	Sun et al; (2016)	SRX1481581
	PT SIF1299	Pinto, M. et al. 2016	SRX1798900
	AU4 (AU14)	Arora et al; (2016)	SRX1649567
	Cuba-68-II	This study	PRJNA1288478
	Cali-167	This study	PRJNA1288478
	PT SIF1348	Pinto, M. et al; (2016)	SRX1798903
	PT SIF1063	Pinto, M. et al; (2016)	SRX1793061
	PT SIF1183	Pinto, M. et al; (2016)	SRX1798886
	PT SIF0877 3	Pinto, M. et al; (2016)	SRX1793053
	A2 2	Sun et al; (2016)	SRX1481590
	UW074B	Unpublished	CP010562.1
	SHG-I2	Sun et al. 2016	SRX1481584
	Cali-156	This study	PRJNA1288478
	Cuba-120	This study	PRJNA1288478
	Cuba-189-II	This study	PRJNA1288478
	PT SIF1196	Pinto, M. et al; (2016)	SRX1798887
	IMD6	This study	PRJNA1288478
	IMD4	This study	PRJNA1288478
	IMD5	This study	PRJNA1288478
	Cuba-113	This study	PRJNA1288478
	PT SIF0954	Pinto, M. et al; (2016)	SRX1793058
	PT SIF1127	Pinto, M. et al; (2016)	SRR3571794
	PT SIF1002	Pinto, M. et al; (2016)	SRX1793059
	IMD24	This study	PRJNA1288478
	PT SIF1242	Pinto, M. et al; (2016)	SRX1798889
	UW1	Arora et al; (2016)	SRX1649592
	IMD29	This study	PRJNA1288478
	CZ27	Arora et al; (2016)	SRX1649530
	P3	Sun et al; (2016)	SRX1481588
	PT SIF1135	Pinto, M. et al; (2016)	SRX1798878
	SHE-V	Sun et al; (2016)	SRX1481583
	DZH16	This study	PRJNA1288478
	PT SIF1252	Pinto, M. et al; (2016)	SRX1798891
	IMD17	This study	PRJNA1288478
	Cuba-49-II	This study	PRJNA1288478
	DZH11	This study	PRJNA1288478

### Sheet: B
Supplementary Table 1B. The 238 publicly available in silico genome assemblies used for the in silico application of the newly designed MLST scheme.
Sample	Source	Subspecies	Accession number
A10	baboons	TPE	GCA_900291945.1
A12	baboons	TPE	GCA_900298905.1
BNK07	baboons	TPE	GCA_900298965.1
C279	Clinical	TEN	GCA_023116935.1
C77	Clinical	TEN	GCA_023117035.1
CDC-1	Clinical	TPE	GCA_003952805.1
China11	Clinical	TPA-SS14	GCA_018202635.2
China23	Clinical	TPA-SS14	GCA_018199935.2
China30	Clinical	TPA-SS14	GCA_018199875.2
China31	Clinical	TPA-SS14	GCA_018199915.2
China42	Clinical	TPA-SS14	GCA_018199895.2
China44	Clinical	TPA-SS14	GCA_018199835.2
China47	Clinical	TPA-SS14	GCA_018199735.2
China48	Clinical	TPA-SS14	GCA_018199635.2
CW30	Clinical	TPA-SS14	GCA_005311165.1
CW56	Clinical	TPA-SS14	GCA_005311145.1
CW59	Clinical	TPA-Nichols	GCA_005311445.1
CW65	Clinical	TPA-Nichols	GCA_005311125.1
CW82	Clinical	TPA-Nichols	GCA_005311105.1
CW83	Clinical	TPA-Nichols	GCA_005311085.1
CW84	Clinical	TPA-SS14	GCA_005311205.1
CW85	Clinical	TPA-SS14	GCA_005311185.1
CW86	Clinical	TPA-Nichols	GCA_005311065.1
CW87	Clinical	TPA-SS14	GCA_005341485.1
CW88	Clinical	TPA-SS14	GCA_005311045.1
Dublin21Be	Clinical	TPA-SS14	GCA_018199615.2
Dublin24B	Clinical	TPA-SS14	GCA_018199595.2
Dublin37B	Clinical	TPA-SS14	GCA_018199575.2
Dublin41B	Clinical	TPA-SS14	GCA_018199515.2
Dublin46B	Clinical	TPA-SS14	GCA_018199555.2
Dublin50B	Clinical	TPA-SS14	GCA_018199535.2
Dublin52B	Clinical	TPA-SS14	GCA_018199495.2
Dublin54B	Clinical	TPA-SS14	GCA_018199475.2
Dublin55B	Clinical	TPA-SS14	GCA_018199455.2
Dublin57B	Clinical	TPA-SS14	GCA_018199435.2
Dublin58B	Clinical	TPA-SS14	GCA_018199375.2
EItaly8PLe	Clinical	TPA-SS14	GCA_018199335.2
Grady	Clinical	TPA-SS14	GCA_005408405.1
Haiti	Clinical	TPA-Nichols	GCA_003627115.1
Iraq_B	Clinical	TEN	GCA_004194495.1
Italy17LGMi	Clinical	TPA-Nichols	GCA_018199415.2
Italy7CGx	Clinical	TPA-SS14	GCA_018199255.2
ItalyAS14	Clinical	TPA-Nichols	GCA_018199115.2
ItalyAS15	Clinical	TPA-SS14	GCA_018207495.2
ItalyAS23	Clinical	TPA-SS14	GCA_018199075.2
ItalyGE4b	Clinical	TPA-SS14	GCA_018199035.3
ItalyGE5a	Clinical	TPA-SS14	GCA_018203135.2
ItalyGE5b	Clinical	TPA-SS14	GCA_018202915.2
ItalyGE6	Clinical	TPA-SS14	GCA_018203015.2
Japan287e	Clinical	TPA-SS14	GCA_018207475.2
Japan288	Clinical	TPA-SS14	GCA_018207455.2
Japan290	Clinical	TPA-SS14	GCA_018207435.2
Japan291x	Clinical	TPA-SS14	GCA_018207315.2
Japan294x	Clinical	TPA-SS14	GCA_018207275.2
Japan295x	Clinical	TPA-SS14	GCA_018207195.2
Japan298x	Clinical	TPA-SS14	GCA_018207135.2
Japan300	Clinical	TPA-SS14	GCA_018206955.2
Japan301	Clinical	TPA-SS14	GCA_018206745.2
Japan302x	Clinical	TPA-SS14	GCA_018206585.2
Japan303	Clinical	TPA-Nichols	GCA_018205735.2
Japan305	Clinical	TPA-SS14	GCA_018206355.2
Japan306	Clinical	TPA-SS14	GCA_018206135.2
Japan307	Clinical	TPA-SS14	GCA_018205495.2
Japan308	Clinical	TPA-SS14	GCA_018205375.2
Japan309x	Clinical	TPA-SS14	GCA_018205275.2
Japan311	Clinical	TPA-SS14	GCA_018207775.2
Japan312xe	Clinical	TPA-SS14	GCA_018205235.2
Japan313x	Clinical	TPA-SS14	GCA_018205255.2
Japan314	Clinical	TPA-SS14	GCA_018205215.2
Japan316x	Clinical	TPA-SS14	GCA_018202975.2
Japan317xi	Clinical	TPA-Nichols	GCA_018202755.2
Japan318	Clinical	TPA-SS14	GCA_018202935.2
Japan319	Clinical	TPA-SS14	GCA_018202695.2
Japan320e	Clinical	TEN	GCA_018205175.1
Japan322e	Clinical	TEN	GCA_018205095.1
Japan323x	Clinical	TPA-SS14	GCA_018204975.2
Japan324x	Clinical	TPA-SS14	GCA_018204935.2
Japan325xe	Clinical	TPA-SS14	GCA_018204755.3
Japan326e	Clinical	TEN	GCA_018204835.1
Japan328x	Clinical	TPA-SS14	GCA_018204595.2
Japan329	Clinical	TPA-SS14	GCA_018204415.2
Japan331	Clinical	TPA-SS14	GCA_018204495.2
Japan332	Clinical	TPA-SS14	GCA_018204395.2
Japan337	Clinical	TPA-SS14	GCA_018204275.2
Japan338xei	Clinical	TPA-Nichols	GCA_018204355.2
Japan339	Clinical	TPA-SS14	GCA_018204375.2
Japan342e	Clinical	TPA-SS14	GCA_018204335.2
Japan343	Clinical	TPA-SS14	GCA_018204295.2
Japan344e	Clinical	TPA-SS14	GCA_018204255.2
Japan345	Clinical	TPA-SS14	GCA_018204315.2
Japan346e	Clinical	TEN	GCA_018204215.1
Japan348	Clinical	TPA-SS14	GCA_018204235.2
Japan349	Clinical	TPA-SS14	GCA_018204195.2
Japan351	Clinical	TPA-SS14	GCA_018204175.2
Japan352xe	Clinical	TPA-SS14	GCA_018204155.2
Japan354x	Clinical	TPA-SS14	GCA_018204115.2
Japan355	Clinical	TPA-SS14	GCA_018204135.2
Japan356	Clinical	TPA-SS14	GCA_018202255.2
Japan357	Clinical	TPA-SS14	GCA_018202315.2
Japan358	Clinical	TPA-SS14	GCA_018202575.2
Japan360x	Clinical	TPA-SS14	GCA_018200675.2
Japan361	Clinical	TPA-SS14	GCA_018202535.2
Japan362x	Clinical	TPA-SS14	GCA_018204075.2
Japan364	Clinical	TPA-SS14	GCA_018204095.2
Japan365x	Clinical	TPA-SS14	GCA_018204055.2
Japan368i	Clinical	TPA-Nichols	GCA_018204035.2
Kampung_Dalan_K363	Clinical	TPE	GCA_003611295.1
LMNP-1	baboons	TPE	GCA_003076575.1
Madras	Clinical	TPA-Nichols	GCA_024971635.1
MD06B	Clinical	TPA-SS14	GCA_018204015.2
MD09B	Clinical	TPA-SS14	GCA_018203995.2
MD16x	Clinical	TPA-SS14	GCA_018203975.2
MD18Be	Clinical	TPA-SS14	GCA_018203955.2
MD20B	Clinical	TPA-SS14	GCA_018203935.2
MD22xe	Clinical	TPA-SS14	GCA_018203915.2
MD24xe	Clinical	TPA-SS14	GCA_018203895.2
MD25x	Clinical	TPA-SS14	GCA_018203875.2
MD26x	Clinical	TPA-SS14	GCA_018203855.2
MD507x	Clinical	TPA-SS14	GCA_018203835.2
MD51x	Clinical	TPA-SS14	GCA_018203815.2
MD521B	Clinical	TPA-SS14	GCA_018203795.2
MD530xe	Clinical	TPA-SS14	GCA_018203755.2
MD536x	Clinical	TPA-SS14	GCA_018203775.2
MD57x	Clinical	TPA-SS14	GCA_018203735.2
Peru213041xe	Clinical	TPA-SS14	GCA_018203675.2
Peru213161xe	Clinical	TPA-SS14	GCA_018203715.2
Peru214361x	Clinical	TPA-SS14	GCA_018203655.2
Peru214601x	Clinical	TPA-SS14	GCA_018203695.2
PeruB20010x	Clinical	TPA-SS14	GCA_018201915.2
PeruC10010x	Clinical	TPA-SS14	GCA_018203635.2
PeruC10050xe	Clinical	TPA-SS14	GCA_018202215.2
PeruC40020xe	Clinical	TPA-SS14	GCA_018201895.2
PeruC40040x	Clinical	TPA-SS14	GCA_018203615.2
Philadelphia_1	Clinical	TPA-SS14	GCA_005408385.1
Sei_Geringging_K403	Clinical	TPE	GCA_003611315.1
SMUTp_01	Clinical	TPA-SS14	GCA_015239315.1
SMUTp_02	Clinical	TPA-SS14	GCA_015239335.1
SMUTp_04	Clinical	TPA-SS14	GCA_015239355.1
SMUTp_07	Clinical	TPA-Nichols	GCA_015239415.1
SMUTp_08	Clinical	TPA-SS14	GCA_015239375.1
SMUTp_09	Clinical	TPA-SS14	GCA_015239395.1
SNK05	Clinical	TPE	GCA_900298975.1
TpN-CL1	cultured clones from Nichols	TPA-Nichols	GCA_023016385.1
TpN-CL2	cultured clones from Nichols	TPA-Nichols	GCA_023016445.1
TpN-CL3	cultured clones from Nichols	TPA-Nichols	GCA_023016425.1
TpN-CL4	cultured clones from Nichols	TPA-Nichols	GCA_023016405.1
TpN-CL5	cultured clones from Nichols	TPA-Nichols	GCA_023016365.1
TpN-CL8	cultured clones from Nichols	TPA-Nichols	GCA_023016345.1
Tube7Lihire	Clinical	TPE	GCA_018203575.1
UAB12xi	Clinical	TPA-Nichols	GCA_018203595.2
UAB160xe	Clinical	TPA-Nichols	GCA_018203535.2
UAB162xi	Clinical	TPA-Nichols	GCA_018203555.2
UAB164xei	Clinical	TPA-Nichols	GCA_018203495.2
UAB165xi	Clinical	TPA-Nichols	GCA_018203515.2
UAB166xe	Clinical	TPA-Nichols	GCA_018203475.2
UAB167xei	Clinical	TPA-Nichols	GCA_018203435.2
UAB16xi	Clinical	TPA-Nichols	GCA_018203415.2
UAB178ei	Clinical	TPA-Nichols	GCA_018203455.2
UAB17x	Clinical	TPA-Nichols	GCA_018203375.2
UAB191xei	Clinical	TPA-Nichols	GCA_018203395.2
UAB193i	Clinical	TPA-Nichols	GCA_018203355.2
UAB194xi	Clinical	TPA-Nichols	GCA_018203335.2
UAB195xi	Clinical	TPA-Nichols	GCA_018203315.2
UAB197i	Clinical	TPA-Nichols	GCA_018203295.2
UAB202xi	Clinical	TPA-Nichols	GCA_018203275.2
UAB203i	Clinical	TPA-Nichols	GCA_018203255.2
UAB204xe	Clinical	TPA-Nichols	GCA_018203235.2
UAB211i	Clinical	TPA-Nichols	GCA_018203215.2
UAB216i	Clinical	TPA-Nichols	GCA_018203195.2
UAB218i	Clinical	TPA-Nichols	GCA_018201215.2
UAB229xe	Clinical	TPA-Nichols	GCA_018201275.2
UAB231i	Clinical	TPA-Nichols	GCA_018201255.2
UAB236i	Clinical	TPA-Nichols	GCA_018201475.2
UAB237	Clinical	TPA-Nichols	GCA_018201235.2
UAB263xi	Clinical	TPA-Nichols	GCA_018203175.2
UAB266i	Clinical	TPA-Nichols	GCA_018203155.2
UAB267i	Clinical	TPA-Nichols	GCA_018203095.2
UAB268xi	Clinical	TPA-Nichols	GCA_018203115.2
UAB275i	Clinical	TPA-Nichols	GCA_018203075.2
UAB276i	Clinical	TPA-Nichols	GCA_018203055.2
UAB278i	Clinical	TPA-Nichols	GCA_018203035.2
UAB28xi	Clinical	TPA-Nichols	GCA_018202995.2
UAB38xi	Clinical	TPA-Nichols	GCA_018202955.2
UAB40xi	Clinical	TPA-Nichols	GCA_018202875.2
UAB44xi	Clinical	TPA-Nichols	GCA_018202895.2
UAB46xei	Clinical	TPA-Nichols	GCA_018202855.2
UAB49xi	Clinical	TPA-Nichols	GCA_018202835.2
UAB501	Clinical	TPA-Nichols	GCA_018202815.2
UAB503i	Clinical	TPA-Nichols	GCA_018202795.2
UAB504xi	Clinical	TPA-Nichols	GCA_018202775.2
UAB505ei	Clinical	TPA-Nichols	GCA_018202735.2
UAB507ei	Clinical	TPA-Nichols	GCA_018202715.2
UAB508	Clinical	TPA-Nichols	GCA_018202675.2
UAB509ei	Clinical	TPA-Nichols	GCA_018202595.2
UAB510i	Clinical	TPA-Nichols	GCA_018202655.2
UAB511xi	Clinical	TPA-Nichols	GCA_018202615.2
UAB512x	Clinical	TPA-Nichols	GCA_018202555.2
UAB515xi	Clinical	TPA-Nichols	GCA_018200075.2
UAB516xi	Clinical	TPA-Nichols	GCA_018200355.2
UAB521xi	Clinical	TPA-Nichols	GCA_018200535.2
UAB522x	Clinical	TPA-SS14	GCA_018200095.2
UAB523x	Clinical	TPA-Nichols	GCA_018200115.2
UAB525xe	Clinical	TPA-Nichols	GCA_018202515.2
UAB526xi	Clinical	TPA-Nichols	GCA_018202295.2
UAB528ei	Clinical	TPA-Nichols	GCA_019775755.2
UAB529i	Clinical	TPA-Nichols	GCA_018202275.2
UAB52xi	Clinical	TPA-Nichols	GCA_018202235.3
UAB530i	Clinical	TPA-Nichols	GCA_018202195.2
UAB531i	Clinical	TPA-Nichols	GCA_018202035.2
UAB532xi	Clinical	TPA-Nichols	GCA_018202175.2
UAB533i	Clinical	TPA-Nichols	GCA_018202155.2
UAB534xi	Clinical	TPA-Nichols	GCA_018201755.2
UAB535i	Clinical	TPA-Nichols	GCA_018201795.2
UAB538xi	Clinical	TPA-Nichols	GCA_018201395.2
UAB545ei	Clinical	TPA-Nichols	GCA_018201615.2
UAB546i	Clinical	TPA-Nichols	GCA_018201355.2
UAB547xei	Clinical	TPA-Nichols	GCA_018201375.2
UAB549xe	Clinical	TPA-Nichols	GCA_018201335.2
UAB54xi	Clinical	TPA-Nichols	GCA_018201315.2
UAB551xi	Clinical	TPA-Nichols	GCA_018201295.2
UAB552x	Clinical	TPA-Nichols	GCA_018201115.2
UAB553xei	Clinical	TPA-Nichols	GCA_018201195.2
UAB554xi	Clinical	TPA-Nichols	GCA_018200975.2
UAB60i	Clinical	TPA-Nichols	GCA_018200935.2
UAB61xei	Clinical	TPA-Nichols	GCA_018200875.2
UAB62i	Clinical	TPA-Nichols	GCA_018200795.2
UAB67xi	Clinical	TPA-Nichols	GCA_018200635.2
UAB69i	Clinical	TPA-Nichols	GCA_018200445.2
UAB6xi	Clinical	TPA-Nichols	GCA_018200055.3
UAB71i	Clinical	TPA-Nichols	GCA_018200375.2
UAB75	Clinical	TPA-Nichols	GCA_018200155.2
UAB76xei	Clinical	TPA-Nichols	GCA_018200195.2
UAB81xi	Clinical	TPA-Nichols	GCA_018200175.2
UAB89xi	Clinical	TPA-Nichols	GCA_018200135.2
UWN148B	Clinical	TPA-SS14	GCA_009017435.1
UWN148B2	Clinical	TPA-SS14	GCA_009017475.1
UZ1974	Clinical	TPA-SS14	GCA_005885795.1
X-4	Clinical	TPA-SS14	GCA_003055985.1
