## Supplementary_Tables for "A new typing scheme demonstrates high discriminatory power for *Treponema pallidum* subspecies": Supplementary_Table_2.xlsx

### Sheet: complete_results
Supplementary Table 2. Complete results of the likelihood mapping test for the MSA using Nichols as reference genome for mapping. Of the 978 protein-coding genes, 332 showed some phylogenetic signal and were retained for the ensuing analyses. It was not possible to perform this test for 198 genes due to the large number of undetermined positions in the corresponding multiple alignments. (Zones 1-…
Genes	Total Trees	Zone1	Zone2	Zone3	Zone4	Zone5	Zone6	Zone7
TPANIC_0002	10000	0	0	0	0	0	0	10000
TPANIC_0004	10000	0	0	0	0	0	0	10000
TPANIC_0005	10000	0	0	0	0	0	0	10000
TPANIC_0007	10000	0	0	0	0	0	0	10000
TPANIC_0011	10000	0	0	0	0	0	0	10000
TPANIC_0013	10000	0	0	0	0	0	0	10000
TPANIC_0015	10000	0	0	0	0	0	0	10000
TPANIC_0020	10000	0	0	0	0	0	0	10000
TPANIC_0021	10000	0	0	0	0	0	0	10000
TPANIC_0023	10000	0	0	0	0	0	0	10000
TPANIC_0024	10000	0	0	0	0	0	0	10000
TPANIC_0025	10000	0	0	0	0	0	0	10000
TPANIC_0026	10000	0	0	0	0	0	0	10000
TPANIC_0028	10000	0	0	0	0	0	0	10000
TPANIC_0032	10000	0	0	0	0	0	0	10000
TPANIC_0033	10000	0	0	0	0	0	0	10000
TPANIC_0034	10000	0	0	0	0	0	0	10000
TPANIC_0035	10000	0	0	0	0	0	0	10000
TPANIC_0036	10000	0	0	0	0	0	0	10000
TPANIC_0037	10000	0	0	0	0	0	0	10000
TPANIC_0040	10000	0	0	0	0	0	0	10000
TPANIC_0044	10000	0	0	0	0	0	0	10000
TPANIC_0045	10000	0	0	0	0	0	0	10000
TPANIC_0046	10000	0	0	0	0	0	0	10000
TPANIC_0047	10000	0	0	0	0	0	0	10000
TPANIC_0048	10000	0	0	0	0	0	0	10000
TPANIC_0049	10000	0	0	0	0	0	0	10000
TPANIC_0050	10000	0	0	0	0	0	0	10000
TPANIC_0051	10000	0	0	0	0	0	0	10000
TPANIC_0055	10000	0	0	0	0	0	0	10000
TPANIC_0057	10000	0	0	0	0	0	0	10000
TPANIC_0059	10000	0	0	0	0	0	0	10000
TPANIC_0061	10000	0	0	0	0	0	0	10000
TPANIC_0062	10000	0	0	0	0	0	0	10000
TPANIC_0063	10000	0	0	0	0	0	0	10000
TPANIC_0064	10000	0	0	0	0	0	0	10000
TPANIC_0066	10000	0	0	0	0	0	0	10000
TPANIC_0069	10000	0	0	0	0	0	0	10000
TPANIC_0070	10000	0	0	0	0	0	0	10000
TPANIC_0072	10000	0	0	0	0	0	0	10000
TPANIC_0075	10000	0	0	0	0	0	0	10000
TPANIC_0076	10000	0	0	0	0	0	0	10000
TPANIC_0077	10000	0	0	0	0	0	0	10000
TPANIC_0078	10000	0	0	0	0	0	0	10000
TPANIC_0079	10000	0	0	0	0	0	0	10000
TPANIC_0082	10000	0	0	0	0	0	0	10000
TPANIC_0084	10000	0	0	0	0	0	0	10000
TPANIC_0087	10000	0	0	0	0	0	0	10000
TPANIC_0088	10000	0	0	0	0	0	0	10000
TPANIC_0092	10000	0	0	0	0	0	0	10000
TPANIC_0093	10000	0	0	0	0	0	0	10000
TPANIC_0096	10000	0	0	0	0	0	0	10000
TPANIC_0100	10000	0	0	0	0	0	0	10000
TPANIC_0104	10000	0	0	0	0	0	0	10000
TPANIC_0108	10000	0	0	0	0	0	0	10000
TPANIC_0109	10000	0	0	0	0	0	0	10000
TPANIC_0112	10000	0	0	0	0	0	0	10000
TPANIC_0114	10000	0	0	0	0	0	0	10000
TPANIC_0115	10000	0	0	0	0	0	0	10000
TPANIC_0118	10000	0	0	0	0	0	0	10000
TPANIC_0119	10000	0	0	0	0	0	0	10000
TPANIC_0124	10000	0	0	0	0	0	0	10000
TPANIC_0125	10000	0	0	0	0	0	0	10000
TPANIC_0126	10000	0	0	0	0	0	0	10000
TPANIC_0126c	10000	0	0	0	0	0	0	10000
TPANIC_0127	10000	0	0	0	0	0	0	10000
TPANIC_0128	10000	0	0	0	0	0	0	10000
TPANIC_0138	10000	0	0	0	0	0	0	10000
TPANIC_0141	10000	0	0	0	0	0	0	10000
TPANIC_0150	10000	0	0	0	0	0	0	10000
TPANIC_0153	10000	0	0	0	0	0	0	10000
TPANIC_0156	10000	0	0	0	0	0	0	10000
TPANIC_0158	10000	0	0	0	0	0	0	10000
TPANIC_0163	10000	0	0	0	0	0	0	10000
TPANIC_0165	10000	0	0	0	0	0	0	10000
TPANIC_0166	10000	0	0	0	0	0	0	10000
TPANIC_0167	10000	0	0	0	0	0	0	10000
TPANIC_0168	10000	0	0	0	0	0	0	10000
TPANIC_0171	10000	0	0	0	0	0	0	10000
TPANIC_0178	10000	0	0	0	0	0	0	10000
TPANIC_0184	10000	0	0	0	0	0	0	10000
TPANIC_0185	10000	0	0	0	0	0	0	10000
TPANIC_0186	10000	0	0	0	0	0	0	10000
TPANIC_0189	10000	0	0	0	0	0	0	10000
TPANIC_0191	10000	0	0	0	0	0	0	10000
TPANIC_0193	10000	0	0	0	0	0	0	10000
TPANIC_0196	10000	0	0	0	0	0	0	10000
TPANIC_0198	10000	0	0	0	0	0	0	10000
TPANIC_0199	10000	0	0	0	0	0	0	10000
TPANIC_0200	10000	0	0	0	0	0	0	10000
TPANIC_0201	10000	0	0	0	0	0	0	10000
TPANIC_0202	10000	0	0	0	0	0	0	10000
TPANIC_0203	10000	0	0	0	0	0	0	10000
TPANIC_0204	10000	0	0	0	0	0	0	10000
TPANIC_0206	10000	0	0	0	0	0	0	10000
TPANIC_0210	10000	0	0	0	0	0	0	10000
TPANIC_0211	10000	0	0	0	0	0	0	10000
TPANIC_0212	10000	0	0	0	0	0	0	10000
TPANIC_0213	10000	0	0	0	0	0	0	10000
TPANIC_0215	10000	0	0	0	0	0	0	10000
TPANIC_0218	10000	0	0	0	0	0	0	10000
TPANIC_0220	10000	0	0	0	0	0	0	10000
TPANIC_0222	10000	0	0	0	0	0	0	10000
TPANIC_0231	10000	0	0	0	0	0	0	10000
TPANIC_0233	10000	0	0	0	0	0	0	10000
TPANIC_0234	10000	0	0	0	0	0	0	10000
TPANIC_0235	10000	0	0	0	0	0	0	10000
TPANIC_0236	10000	0	0	0	0	0	0	10000
TPANIC_0237	10000	0	0	0	0	0	0	10000
TPANIC_0238	10000	0	0	0	0	0	0	10000
TPANIC_0239	10000	0	0	0	0	0	0	10000
TPANIC_0244	10000	0	0	0	0	0	0	10000
TPANIC_0247	10000	0	0	0	0	0	0	10000
TPANIC_0249	10000	0	0	0	0	0	0	10000
TPANIC_0250b	10000	0	0	0	0	0	0	10000
TPANIC_0251	10000	0	0	0	0	0	0	10000
TPANIC_0253	10000	0	0	0	0	0	0	10000
TPANIC_0255	10000	0	0	0	0	0	0	10000
TPANIC_0256	10000	0	0	0	0	0	0	10000
TPANIC_0258	10000	0	0	0	0	0	0	10000
TPANIC_0263	10000	0	0	0	0	0	0	10000
TPANIC_0264	10000	0	0	0	0	0	0	10000
TPANIC_0267	10000	0	0	0	0	0	0	10000
TPANIC_0272	10000	0	0	0	0	0	0	10000
TPANIC_0273	10000	0	0	0	0	0	0	10000
TPANIC_0274	10000	0	0	0	0	0	0	10000
TPANIC_0275	10000	0	0	0	0	0	0	10000
TPANIC_0282	10000	0	0	0	0	0	0	10000
TPANIC_0283	10000	0	0	0	0	0	0	10000
TPANIC_0284	10000	0	0	0	0	0	0	10000
TPANIC_0291	10000	0	0	0	0	0	0	10000
TPANIC_0292	10000	0	0	0	0	0	0	10000
TPANIC_0293	10000	0	0	0	0	0	0	10000
TPANIC_0295	10000	0	0	0	0	0	0	10000
TPANIC_0298	10000	0	0	0	0	0	0	10000
TPANIC_0301	10000	0	0	0	0	0	0	10000
TPANIC_0302	10000	0	0	0	0	0	0	10000
TPANIC_0306	10000	0	0	0	0	0	0	10000
TPANIC_0309	10000	0	0	0	0	0	0	10000
TPANIC_0310	10000	0	0	0	0	0	0	10000
TPANIC_0320	10000	0	0	0	0	0	0	10000
TPANIC_0322	10000	0	0	0	0	0	0	10000
TPANIC_0323	10000	0	0	0	0	0	0	10000
TPANIC_0324	10000	0	0	0	0	0	0	10000
TPANIC_0327	10000	0	0	0	0	0	0	10000
TPANIC_0333	10000	0	0	0	0	0	0	10000
TPANIC_0334	10000	0	0	0	0	0	0	10000
TPANIC_0337	10000	0	0	0	0	0	0	10000
TPANIC_0338	10000	0	0	0	0	0	0	10000
TPANIC_0339	10000	0	0	0	0	0	0	10000
TPANIC_0340	10000	0	0	0	0	0	0	10000
TPANIC_0342	10000	0	0	0	0	0	0	10000
TPANIC_0343	10000	0	0	0	0	0	0	10000
TPANIC_0345	10000	0	0	0	0	0	0	10000
TPANIC_0349	10000	0	0	0	0	0	0	10000
TPANIC_0352	10000	0	0	0	0	0	0	10000
TPANIC_0353	10000	0	0	0	0	0	0	10000
TPANIC_0354	10000	0	0	0	0	0	0	10000
TPANIC_0356	10000	0	0	0	0	0	0	10000
TPANIC_0357	10000	0	0	0	0	0	0	10000
TPANIC_0359	10000	0	0	0	0	0	0	10000
TPANIC_0362	10000	0	0	0	0	0	0	10000
TPANIC_0365	10000	0	0	0	0	0	0	10000
TPANIC_0366	10000	0	0	0	0	0	0	10000
TPANIC_0368	10000	0	0	0	0	0	0	10000
TPANIC_0372	10000	0	0	0	0	0	0	10000
TPANIC_0375	10000	0	0	0	0	0	0	10000
TPANIC_0377	10000	0	0	0	0	0	0	10000
TPANIC_0381	10000	0	0	0	0	0	0	10000
TPANIC_0385	10000	0	0	0	0	0	0	10000
TPANIC_0388	10000	0	0	0	0	0	0	10000
TPANIC_0391	10000	0	0	0	0	0	0	10000
TPANIC_0392	10000	0	0	0	0	0	0	10000
TPANIC_0393	10000	0	0	0	0	0	0	10000
TPANIC_0397	10000	0	0	0	0	0	0	10000
TPANIC_0398	10000	0	0	0	0	0	0	10000
TPANIC_0399	10000	0	0	0	0	0	0	10000
TPANIC_0401	10000	0	0	0	0	0	0	10000
TPANIC_0402	10000	0	0	0	0	0	0	10000
TPANIC_0403	10000	0	0	0	0	0	0	10000
TPANIC_0404	10000	0	0	0	0	0	0	10000
TPANIC_0405	10000	0	0	0	0	0	0	10000
TPANIC_0406	10000	0	0	0	0	0	0	10000
TPANIC_0407	10000	0	0	0	0	0	0	10000
TPANIC_0409	10000	0	0	0	0	0	0	10000
TPANIC_0409a	10000	0	0	0	0	0	0	10000
TPANIC_0412	10000	0	0	0	0	0	0	10000
TPANIC_0414	10000	0	0	0	0	0	0	10000
TPANIC_0415	10000	0	0	0	0	0	0	10000
TPANIC_0418	10000	0	0	0	0	0	0	10000
TPANIC_0419	10000	0	0	0	0	0	0	10000
TPANIC_0423	10000	0	0	0	0	0	0	10000
TPANIC_0424	10000	0	0	0	0	0	0	10000
TPANIC_0425	10000	0	0	0	0	0	0	10000
TPANIC_0428	10000	0	0	0	0	0	0	10000
TPANIC_0430	10000	0	0	0	0	0	0	10000
TPANIC_0431	10000	0	0	0	0	0	0	10000
TPANIC_0435	10000	0	0	0	0	0	0	10000
TPANIC_0437	10000	0	0	0	0	0	0	10000
TPANIC_0438	10000	0	0	0	0	0	0	10000
TPANIC_0441	10000	0	0	0	0	0	0	10000
TPANIC_0442	10000	0	0	0	0	0	0	10000
TPANIC_0443	10000	0	0	0	0	0	0	10000
TPANIC_0444	10000	0	0	0	0	0	0	10000
TPANIC_0448	10000	0	0	0	0	0	0	10000
TPANIC_0449	10000	0	0	0	0	0	0	10000
TPANIC_0451	10000	0	0	0	0	0	0	10000
TPANIC_0452	10000	0	0	0	0	0	0	10000
TPANIC_0453	10000	0	0	0	0	0	0	10000
TPANIC_0454	10000	0	0	0	0	0	0	10000
TPANIC_0455	10000	0	0	0	0	0	0	10000
TPANIC_0459	10000	0	0	0	0	0	0	10000
TPANIC_0460	10000	0	0	0	0	0	0	10000
TPANIC_0461	10000	0	0	0	0	0	0	10000
TPANIC_0467	10000	0	0	0	0	0	0	10000
TPANIC_0479	10000	0	0	0	0	0	0	10000
TPANIC_0480	10000	0	0	0	0	0	0	10000
TPANIC_0487	10000	0	0	0	0	0	0	10000
TPANIC_0489	10000	0	0	0	0	0	0	10000
TPANIC_0490	10000	0	0	0	0	0	0	10000
TPANIC_0491	10000	0	0	0	0	0	0	10000
TPANIC_0492	10000	0	0	0	0	0	0	10000
TPANIC_0498	10000	0	0	0	0	0	0	10000
TPANIC_0499	10000	0	0	0	0	0	0	10000
TPANIC_0503	10000	0	0	0	0	0	0	10000
TPANIC_0507	10000	0	0	0	0	0	0	10000
TPANIC_0509	10000	0	0	0	0	0	0	10000
TPANIC_0511	10000	0	0	0	0	0	0	10000
TPANIC_0512	10000	0	0	0	0	0	0	10000
TPANIC_0516	10000	0	0	0	0	0	0	10000
TPANIC_0517	10000	0	0	0	0	0	0	10000
TPANIC_0518	10000	0	0	0	0	0	0	10000
TPANIC_0519	10000	0	0	0	0	0	0	10000
TPANIC_0521	10000	0	0	0	0	0	0	10000
TPANIC_0522	10000	0	0	0	0	0	0	10000
TPANIC_0525	10000	0	0	0	0	0	0	10000
TPANIC_0527	10000	0	0	0	0	0	0	10000
TPANIC_0530	10000	0	0	0	0	0	0	10000
TPANIC_0533	10000	0	0	0	0	0	0	10000
TPANIC_0536	10000	0	0	0	0	0	0	10000
TPANIC_0540	10000	0	0	0	0	0	0	10000
TPANIC_0543	10000	0	0	0	0	0	0	10000
TPANIC_0552	10000	0	0	0	0	0	0	10000
TPANIC_0553	10000	0	0	0	0	0	0	10000
TPANIC_0554	10000	0	0	0	0	0	0	10000
TPANIC_0557	10000	0	0	0	0	0	0	10000
TPANIC_0562	10000	0	0	0	0	0	0	10000
TPANIC_0563	10000	0	0	0	0	0	0	10000
TPANIC_0566	10000	0	0	0	0	0	0	10000
TPANIC_0567	10000	0	0	0	0	0	0	10000
TPANIC_0568	10000	0	0	0	0	0	0	10000
TPANIC_0571	10000	0	0	0	0	0	0	10000
TPANIC_0578	10000	0	0	0	0	0	0	10000
TPANIC_0580	10000	0	0	0	0	0	0	10000
TPANIC_0581	10000	0	0	0	0	0	0	10000
TPANIC_0582	10000	0	0	0	0	0	0	10000
TPANIC_0587	10000	0	0	0	0	0	0	10000
TPANIC_0589	10000	0	0	0	0	0	0	10000
TPANIC_0591	10000	0	0	0	0	0	0	10000
TPANIC_0592	10000	0	0	0	0	0	0	10000
TPANIC_0594	10000	0	0	0	0	0	0	10000
TPANIC_0595	10000	0	0	0	0	0	0	10000
TPANIC_0596	10000	0	0	0	0	0	0	10000
TPANIC_0598	10000	0	0	0	0	0	0	10000
TPANIC_0599	10000	0	0	0	0	0	0	10000
TPANIC_0602	10000	0	0	0	0	0	0	10000
TPANIC_0604	10000	0	0	0	0	0	0	10000
TPANIC_0605	10000	0	0	0	0	0	0	10000
TPANIC_0606	10000	0	0	0	0	0	0	10000
TPANIC_0611	10000	0	0	0	0	0	0	10000
TPANIC_0615	10000	0	0	0	0	0	0	10000
TPANIC_0616	10000	0	0	0	0	0	0	10000
TPANIC_0625	10000	0	0	0	0	0	0	10000
TPANIC_0631	10000	0	0	0	0	0	0	10000
TPANIC_0632	10000	0	0	0	0	0	0	10000
TPANIC_0636	10000	0	0	0	0	0	0	10000
TPANIC_0643	10000	0	0	0	0	0	0	10000
TPANIC_0644	10000	0	0	0	0	0	0	10000
TPANIC_0650	10000	0	0	0	0	0	0	10000
TPANIC_0655	10000	0	0	0	0	0	0	10000
TPANIC_0657	10000	0	0	0	0	0	0	10000
TPANIC_0658	10000	0	0	0	0	0	0	10000
TPANIC_0668	10000	0	0	0	0	0	0	10000
TPANIC_0671	10000	0	0	0	0	0	0	10000
TPANIC_0672	10000	0	0	0	0	0	0	10000
TPANIC_0673	10000	0	0	0	0	0	0	10000
TPANIC_0674	10000	0	0	0	0	0	0	10000
TPANIC_0676	10000	0	0	0	0	0	0	10000
TPANIC_0679	10000	0	0	0	0	0	0	10000
TPANIC_0682	10000	0	0	0	0	0	0	10000
TPANIC_0684	10000	0	0	0	0	0	0	10000
TPANIC_0685	10000	0	0	0	0	0	0	10000
TPANIC_0687	10000	0	0	0	0	0	0	10000
TPANIC_0690	10000	0	0	0	0	0	0	10000
TPANIC_0700	10000	0	0	0	0	0	0	10000
TPANIC_0701	10000	0	0	0	0	0	0	10000
TPANIC_0711	10000	0	0	0	0	0	0	10000
TPANIC_0712	10000	0	0	0	0	0	0	10000
TPANIC_0716	10000	0	0	0	0	0	0	10000
TPANIC_0717	10000	0	0	0	0	0	0	10000
TPANIC_0718	10000	0	0	0	0	0	0	10000
TPANIC_0721	10000	0	0	0	0	0	0	10000
TPANIC_0722	10000	0	0	0	0	0	0	10000
TPANIC_0726	10000	0	0	0	0	0	0	10000
TPANIC_0727	10000	0	0	0	0	0	0	10000
TPANIC_0728	10000	0	0	0	0	0	0	10000
TPANIC_0731	10000	0	0	0	0	0	0	10000
TPANIC_0740	10000	0	0	0	0	0	0	10000
TPANIC_0743	10000	0	0	0	0	0	0	10000
TPANIC_0744	10000	0	0	0	0	0	0	10000
TPANIC_0745	10000	0	0	0	0	0	0	10000
TPANIC_0749	10000	0	0	0	0	0	0	10000
TPANIC_0750	10000	0	0	0	0	0	0	10000
TPANIC_0751	10000	0	0	0	0	0	0	10000
TPANIC_0753	10000	0	0	0	0	0	0	10000
TPANIC_0754	10000	0	0	0	0	0	0	10000
TPANIC_0755	10000	0	0	0	0	0	0	10000
TPANIC_0756	10000	0	0	0	0	0	0	10000
TPANIC_0757	10000	0	0	0	0	0	0	10000
TPANIC_0758	10000	0	0	0	0	0	0	10000
TPANIC_0764	10000	0	0	0	0	0	0	10000
TPANIC_0765	10000	0	0	0	0	0	0	10000
TPANIC_0768	10000	0	0	0	0	0	0	10000
TPANIC_0774	10000	0	0	0	0	0	0	10000
TPANIC_0775	10000	0	0	0	0	0	0	10000
TPANIC_0777	10000	0	0	0	0	0	0	10000
TPANIC_0779	10000	0	0	0	0	0	0	10000
TPANIC_0784	10000	0	0	0	0	0	0	10000
TPANIC_0786	10000	0	0	0	0	0	0	10000
TPANIC_0791	10000	0	0	0	0	0	0	10000
TPANIC_0795	10000	0	0	0	0	0	0	10000
TPANIC_0802	10000	0	0	0	0	0	0	10000
TPANIC_0804	10000	0	0	0	0	0	0	10000
TPANIC_0808	10000	0	0	0	0	0	0	10000
TPANIC_0809	10000	0	0	0	0	0	0	10000
TPANIC_0814	10000	0	0	0	0	0	0	10000
TPANIC_0816	10000	0	0	0	0	0	0	10000
TPANIC_0818	10000	0	0	0	0	0	0	10000
TPANIC_0819	10000	0	0	0	0	0	0	10000
TPANIC_0820	10000	0	0	0	0	0	0	10000
TPANIC_0823	10000	0	0	0	0	0	0	10000
TPANIC_0826	10000	0	0	0	0	0	0	10000
TPANIC_0828	10000	0	0	0	0	0	0	10000
TPANIC_0834	10000	0	0	0	0	0	0	10000
TPANIC_0842	10000	0	0	0	0	0	0	10000
TPANIC_0846	10000	0	0	0	0	0	0	10000
TPANIC_0847	10000	0	0	0	0	0	0	10000
TPANIC_0848	10000	0	0	0	0	0	0	10000
TPANIC_0850	10000	0	0	0	0	0	0	10000
TPANIC_0862	10000	0	0	0	0	0	0	10000
TPANIC_0864	10000	0	0	0	0	0	0	10000
TPANIC_0867	10000	0	0	0	0	0	0	10000
TPANIC_0868	10000	0	0	0	0	0	0	10000
TPANIC_0870	10000	0	0	0	0	0	0	10000
TPANIC_0873	10000	0	0	0	0	0	0	10000
TPANIC_0874	10000	0	0	0	0	0	0	10000
TPANIC_0875	10000	0	0	0	0	0	0	10000
TPANIC_0877	10000	0	0	0	0	0	0	10000
TPANIC_0879	10000	0	0	0	0	0	0	10000
TPANIC_0880	10000	0	0	0	0	0	0	10000
TPANIC_0881	10000	0	0	0	0	0	0	10000
TPANIC_0883	10000	0	0	0	0	0	0	10000
TPANIC_0884	10000	0	0	0	0	0	0	10000
TPANIC_0890	10000	0	0	0	0	0	0	10000
TPANIC_0894	10000	0	0	0	0	0	0	10000
TPANIC_0904	10000	0	0	0	0	0	0	10000
TPANIC_0905	10000	0	0	0	0	0	0	10000
TPANIC_0906	10000	0	0	0	0	0	0	10000
TPANIC_0907	10000	0	0	0	0	0	0	10000
TPANIC_0908	10000	0	0	0	0	0	0	10000
TPANIC_0909	10000	0	0	0	0	0	0	10000
TPANIC_0910	10000	0	0	0	0	0	0	10000
TPANIC_0911	10000	0	0	0	0	0	0	10000
TPANIC_0914	10000	0	0	0	0	0	0	10000
TPANIC_0915	10000	0	0	0	0	0	0	10000
TPANIC_0918	10000	0	0	0	0	0	0	10000
TPANIC_0919	10000	0	0	0	0	0	0	10000
TPANIC_0923	10000	0	0	0	0	0	0	10000
TPANIC_0925	10000	0	0	0	0	0	0	10000
TPANIC_0927	10000	0	0	0	0	0	0	10000
TPANIC_0931	10000	0	0	0	0	0	0	10000
TPANIC_0937	10000	0	0	0	0	0	0	10000
TPANIC_0941	10000	0	0	0	0	0	0	10000
TPANIC_0945	10000	0	0	0	0	0	0	10000
TPANIC_0946	10000	0	0	0	0	0	0	10000
TPANIC_0948	10000	0	0	0	0	0	0	10000
TPANIC_0952	10000	0	0	0	0	0	0	10000
TPANIC_0955	10000	0	0	0	0	0	0	10000
TPANIC_0959	10000	0	0	0	0	0	0	10000
TPANIC_0960	10000	0	0	0	0	0	0	10000
TPANIC_0965	10000	0	0	0	0	0	0	10000
TPANIC_0977	10000	0	0	0	0	0	0	10000
TPANIC_0978	10000	0	0	0	0	0	0	10000
TPANIC_0979	10000	0	0	0	0	0	0	10000
TPANIC_0980	10000	0	0	0	0	0	0	10000
TPANIC_0981	10000	0	0	0	0	0	0	10000
TPANIC_0982	10000	0	0	0	0	0	0	10000
TPANIC_0983	10000	0	0	0	0	0	0	10000
TPANIC_0986	10000	0	0	0	0	0	0	10000
TPANIC_0987	10000	0	0	0	0	0	0	10000
TPANIC_0991	10000	0	0	0	0	0	0	10000
TPANIC_0992	10000	0	0	0	0	0	0	10000
TPANIC_0995	10000	0	0	0	0	0	0	10000
TPANIC_0999	10000	0	0	0	0	0	0	10000
TPANIC_1000	10000	0	0	0	0	0	0	10000
TPANIC_1001	10000	0	0	0	0	0	0	10000
TPANIC_1002	10000	0	0	0	0	0	0	10000
TPANIC_1003	10000	0	0	0	0	0	0	10000
TPANIC_1004	10000	0	0	0	0	0	0	10000
TPANIC_1007	10000	0	0	0	0	0	0	10000
TPANIC_1008	10000	0	0	0	0	0	0	10000
TPANIC_1009	10000	0	0	0	0	0	0	10000
TPANIC_1010	10000	0	0	0	0	0	0	10000
TPANIC_1011	10000	0	0	0	0	0	0	10000
TPANIC_1015	10000	0	0	0	0	0	0	10000
TPANIC_1016	10000	0	0	0	0	0	0	10000
TPANIC_1025	10000	0	0	0	0	0	0	10000
TPANIC_1032	10000	0	0	0	0	0	0	10000
TPANIC_1037	10000	0	0	0	0	0	0	10000
TPANIC_1040	10000	0	0	0	0	0	0	10000
TPANIC_1041	10000	0	0	0	0	0	0	10000
TPANIC_0160	10000	0	1	0	0	0	0	9999
TPANIC_0473	10000	1	0	0	0	0	0	9999
TPANIC_0720	10000	1	0	0	0	0	0	9999
TPANIC_0501	10000	0	2	0	0	0	0	9998
TPANIC_0630	10000	0	2	0	0	0	0	9998
TPANIC_0737	10000	0	2	0	0	0	0	9998
TPANIC_0017	10000	2	1	0	0	0	0	9997
TPANIC_0481	10000	3	0	133	3	2	2	9857
TPANIC_0895	10000	0	229	0	0	0	0	9771
TPANIC_0286	10000	230	0	0	0	0	0	9770
TPANIC_0279	10000	0	389	0	0	0	0	9611
TPANIC_0126a	10000	548	0	0	7	0	0	9445
TPANIC_0317	10000	583	0	0	0	0	0	9417
TPANIC_0179	10000	0	1	608	0	0	0	9391
TPANIC_0073	10000	0	0	679	0	0	0	9321
TPANIC_0901	10000	0	715	0	0	0	0	9285
TPANIC_0117	10000	646	2	37	8	52	21	9234
TPANIC_0621	10000	824	0	1	1	0	0	9174
TPANIC_0966	10000	12	830	2	0	0	0	9156
TPANIC_0973	10000	0	0	1220	0	0	0	8780
TPANIC_0126d	10000	1518	0	0	0	0	0	8482
TPANIC_0470	10000	1916	0	0	0	0	0	8084
TPANIC_0618	10000	2171	0	0	0	0	0	7829
TPANIC_0131	10000	2257	0	1	11	0	10	7721
TPANIC_0896	10000	0	3524	337	0	0	0	6139
TPANIC_0852	10000	4653	0	0	0	0	0	5347
TPANIC_0859	10000	4642	1	34	0	0	0	5323
TPANIC_0257	10000	4803	0	0	0	0	0	5197
TPANIC_0732	10000	4809	0	0	0	0	0	5191
TPANIC_0989	10000	4881	0	0	0	0	0	5119
TPANIC_0547	10000	3	0	4975	1	0	2	5019
TPANIC_0897	10000	876	573	3703	71	79	174	4524
TPANIC_0206a	10000	5822	0	0	0	0	0	4178
TPANIC_0954	10000	5961	0	0	0	0	0	4039
TPANIC_0550	10000	6218	0	0	0	0	0	3782
TPANIC_1034	10000	6412	0	0	0	0	0	3588
TPANIC_0617	10000	6493	35	0	2	0	0	3470
TPANIC_0542	10000	6606	0	0	0	0	0	3394
TPANIC_0065	10000	6762	0	0	0	0	0	3238
TPANIC_0471	10000	1760	115	0	4904	0	6	3215
TPANIC_0502	10000	6825	0	0	0	0	0	3175
TPANIC_0766	10000	7025	0	0	0	0	0	2975
TPANIC_0776	10000	7066	0	0	0	0	0	2934
TPANIC_0833	10000	7128	0	0	0	0	0	2872
TPANIC_0374	10000	7175	0	0	0	0	0	2825
TPANIC_0229	10000	7245	0	0	0	0	0	2755
TPANIC_0752	10000	7347	0	0	0	0	0	2653
TPANIC_0603	10000	7356	0	0	0	0	0	2644
TPANIC_0421	10000	7463	0	0	0	0	0	2537
TPANIC_0225	10000	7527	0	0	0	0	0	2473
TPANIC_0998	10000	7558	0	0	0	0	0	2442
TPANIC_0938	10000	7559	0	0	0	0	0	2441
TPANIC_0827	10000	7711	0	0	0	0	0	2289
TPANIC_0972	10000	7718	0	1	0	0	0	2281
TPANIC_0891	10000	7719	2	0	0	0	0	2279
TPANIC_0817	10000	7786	0	0	0	0	0	2214
TPANIC_0260	10000	7794	0	0	0	0	0	2206
TPANIC_0762	10000	7817	0	0	0	0	0	2183
TPANIC_0058	10000	7832	0	0	0	0	0	2168
TPANIC_0151	10000	7838	0	0	0	0	0	2162
TPANIC_0633	10000	7870	0	0	0	0	0	2130
TPANIC_0120	10000	7937	0	0	0	0	0	2063
TPANIC_0227	10000	7949	0	0	0	0	0	2051
TPANIC_0297	10000	7976	0	0	0	0	0	2024
TPANIC_0903	10000	7985	0	0	0	0	0	2015
TPANIC_0083	10000	7988	0	0	0	0	0	2012
TPANIC_0387	10000	0	0	7998	0	0	0	2002
TPANIC_0130	10000	8002	0	0	0	0	0	1998
TPANIC_0123	10000	8035	0	0	0	0	0	1965
TPANIC_0329	10000	8042	0	0	0	0	0	1958
TPANIC_0585	10000	8045	0	0	0	0	0	1955
TPANIC_0221	10000	8082	0	0	0	0	0	1918
TPANIC_0956	10000	8180	0	0	0	0	0	1820
TPANIC_0570	10000	8205	0	0	0	0	0	1795
TPANIC_0043	10000	8206	0	0	0	0	0	1794
TPANIC_0268	10000	8215	0	0	0	0	0	1785
TPANIC_0144	10000	8257	0	0	0	0	0	1743
TPANIC_0135	10000	8275	0	0	0	0	0	1725
TPANIC_0654	10000	8285	0	0	0	0	0	1715
TPANIC_0629	10000	8288	0	0	0	0	0	1712
TPANIC_0832	10000	8294	0	0	0	0	0	1706
TPANIC_0090	10000	8316	0	0	0	0	0	1684
TPANIC_0350	10000	8336	0	0	0	0	0	1664
TPANIC_0475	10000	8401	0	0	0	0	0	1599
TPANIC_0187	10000	8405	0	0	0	0	0	1595
TPANIC_0789	10000	8405	0	0	0	0	0	1595
TPANIC_0006	10000	8407	0	0	0	0	0	1593
TPANIC_0468	10000	8415	0	0	0	0	0	1585
TPANIC_0738	10000	8426	0	0	0	0	0	1574
TPANIC_0068	10000	8458	0	0	0	0	0	1542
TPANIC_0508	10000	8476	0	0	0	0	0	1524
TPANIC_1028	10000	8480	0	0	0	0	0	1520
TPANIC_0660	10000	8485	0	0	0	0	0	1515
TPANIC_0445	10000	8504	0	0	0	0	0	1496
TPANIC_0975	10000	8506	0	0	0	0	0	1494
TPANIC_0383	10000	8513	0	0	0	0	0	1487
TPANIC_0736	10000	0	8528	0	0	0	0	1472
TPANIC_0680	10000	8541	0	0	0	0	0	1459
TPANIC_0638	10000	8561	0	0	0	0	0	1439
TPANIC_0665	10000	8570	0	0	0	0	0	1430
TPANIC_0714	10000	8576	0	0	0	0	0	1424
TPANIC_0400	10000	8583	0	0	0	0	0	1417
TPANIC_0039	10000	8598	0	0	0	0	0	1402
TPANIC_0792	10000	8598	0	0	0	0	0	1402
TPANIC_0113	10000	8601	0	0	0	0	0	1399
TPANIC_0865	10000	4416	0	4042	0	0	146	1396
TPANIC_0296	10000	8605	0	0	0	0	0	1395
TPANIC_0787	10000	8605	0	0	0	0	0	1395
TPANIC_0830	10000	8605	0	0	0	0	0	1395
TPANIC_0943	10000	8631	0	0	0	0	0	1369
TPANIC_0913	10000	8638	0	0	0	0	0	1362
TPANIC_0080	10000	8640	0	0	0	0	0	1360
TPANIC_0953	10000	8656	0	0	0	0	0	1344
TPANIC_0432	10000	8661	0	0	0	0	0	1339
TPANIC_0534	10000	8674	0	0	0	0	0	1326
TPANIC_0971	10000	8679	0	0	0	0	0	1321
TPANIC_0207	10000	8693	0	0	0	0	0	1307
TPANIC_0893	10000	8703	0	0	0	0	0	1297
TPANIC_0709	10000	8715	0	0	0	0	0	1285
TPANIC_0836	10000	8719	0	0	0	0	0	1281
TPANIC_0390	10000	8728	0	0	0	0	0	1272
TPANIC_0003	10000	8733	0	0	0	0	0	1267
TPANIC_0188	10000	8736	0	0	0	0	0	1264
TPANIC_0994	10000	8737	0	0	0	0	0	1263
TPANIC_0878	10000	8754	0	0	0	0	0	1246
TPANIC_0410	10000	8776	0	0	0	0	0	1224
TPANIC_0556	10000	8797	0	0	0	0	0	1203
TPANIC_0447	10000	8805	0	0	0	0	0	1195
TPANIC_0683	10000	8805	0	0	0	0	0	1195
TPANIC_0483	10000	8816	0	0	0	0	0	1184
TPANIC_0433	10000	8802	0	0	6	0	12	1180
TPANIC_0308	10000	8828	0	0	0	0	0	1172
TPANIC_0472	10000	8837	0	0	0	0	0	1163
TPANIC_0464	10000	8872	0	0	0	0	0	1128
TPANIC_0290	10000	8879	0	0	0	0	0	1121
TPANIC_0801	10000	8886	0	0	0	0	0	1114
TPANIC_0692	10000	8887	0	0	0	0	0	1113
TPANIC_0821	10000	8890	0	0	0	0	0	1110
TPANIC_0488	10000	8155	151	306	301	2	21	1064
TPANIC_0652	10000	8945	0	0	0	0	0	1055
TPANIC_0538	10000	8954	0	0	0	0	0	1046
TPANIC_1027	10000	8960	0	0	0	0	0	1040
TPANIC_0653	10000	8972	0	0	0	0	0	1028
TPANIC_0838	10000	8975	0	0	0	0	0	1025
TPANIC_0645	10000	8985	0	0	0	0	0	1015
TPANIC_0628	10000	8999	0	0	0	0	0	1001
TPANIC_0958	10000	9002	0	0	0	0	0	998
TPANIC_0262	10000	9003	0	0	0	0	0	997
TPANIC_0226	10000	9009	0	0	0	0	0	991
TPANIC_0360	10000	9012	0	0	0	0	0	988
TPANIC_0944	10000	9015	0	0	0	0	0	985
TPANIC_0565	10000	9025	0	0	0	0	0	975
TPANIC_0734	10000	9034	0	0	0	0	0	966
TPANIC_0663	10000	9049	0	0	0	0	0	951
TPANIC_0216	10000	9055	0	0	0	0	0	945
TPANIC_0614	10000	9058	0	0	0	0	0	942
TPANIC_0882	10000	9063	0	0	0	0	0	937
TPANIC_0305	10000	9071	0	0	0	0	0	929
TPANIC_0947	10000	9088	0	0	0	0	0	912
TPANIC_0228	10000	9093	0	0	0	0	0	907
TPANIC_1013	10000	9097	0	0	0	0	0	903
TPANIC_0476	10000	9100	0	0	0	0	0	900
TPANIC_0505	10000	9101	0	0	0	0	0	899
TPANIC_0351	10000	9107	0	0	0	0	0	893
TPANIC_0384	10000	9107	0	0	0	0	0	893
TPANIC_0693	10000	9134	0	0	0	0	0	866
TPANIC_1005	10000	9134	0	0	0	0	0	866
TPANIC_0579	10000	9139	0	0	0	0	0	861
TPANIC_0270	10000	9144	0	0	0	0	0	856
TPANIC_1023	10000	9157	0	0	0	0	0	843
TPANIC_0967	10000	7336	25	1800	0	1	0	838
TPANIC_0152	10000	9170	0	0	0	0	0	830
TPANIC_0101	10000	9187	0	0	0	0	0	813
TPANIC_0646	10000	9196	0	0	0	0	0	804
TPANIC_0545	10000	9201	0	0	0	0	0	799
TPANIC_0844	10000	9201	0	0	0	0	0	799
TPANIC_0364	10000	9202	0	0	0	0	0	798
TPANIC_0148	10000	9220	0	0	0	0	0	780
TPANIC_0664	10000	9220	0	0	0	0	0	780
TPANIC_0122	10000	9224	0	0	0	0	0	776
TPANIC_0497	10000	9019	208	0	0	0	0	773
TPANIC_0269	10000	9229	0	0	0	0	0	771
TPANIC_0052	10000	9231	0	0	0	0	0	769
TPANIC_0574	10000	9232	0	0	1	0	0	767
TPANIC_0670	10000	9235	0	0	0	0	0	765
TPANIC_1019	10000	9239	0	0	0	0	0	761
TPANIC_0885	10000	9240	0	0	0	0	0	760
TPANIC_0313	10000	9246	0	0	0	0	0	754
TPANIC_0105	10000	9248	0	0	0	0	0	752
TPANIC_0458	10000	9248	0	0	0	0	0	752
TPANIC_1029	10000	0	0	9261	0	0	0	739
TPANIC_0086	10000	9261	0	0	0	0	0	739
TPANIC_0259	10000	9263	0	0	0	0	0	737
TPANIC_0321	10000	9268	0	0	0	0	0	732
TPANIC_0584	10000	9273	0	0	0	0	0	727
TPANIC_0572	10000	9279	0	0	0	0	0	721
TPANIC_0300	10000	9280	0	0	0	0	0	720
TPANIC_0208	10000	9278	0	0	0	0	4	718
TPANIC_0781	10000	9290	0	0	0	0	0	710
TPANIC_0689	10000	9293	0	0	0	0	0	707
TPANIC_0139	10000	9298	0	0	0	0	0	702
TPANIC_0190	10000	9304	0	0	0	0	0	696
TPANIC_0071	10000	9305	0	0	0	0	0	695
TPANIC_0484	10000	9305	0	0	0	0	0	695
TPANIC_0849	10000	9308	0	0	0	0	0	692
TPANIC_0478	10000	9310	0	0	0	0	0	690
TPANIC_0134	10000	9308	0	0	1	0	2	689
TPANIC_0336	10000	9311	0	0	0	0	0	689
TPANIC_0642	10000	9313	0	0	0	0	0	687
TPANIC_0928	10000	9314	0	0	0	0	0	686
TPANIC_0107	10000	9317	0	0	0	0	0	683
TPANIC_0961	10000	9318	0	0	0	0	0	682
TPANIC_0829	10000	9321	0	0	0	0	0	679
TPANIC_0841	10000	9321	0	0	0	0	0	679
TPANIC_0477	10000	9325	0	0	0	0	0	675
TPANIC_0074	10000	9326	0	0	0	0	0	674
TPANIC_1024	10000	9336	0	0	0	0	0	664
TPANIC_0451a	10000	9348	0	0	0	0	0	652
TPANIC_0996	10000	9348	0	0	0	0	0	652
TPANIC_1006	10000	9358	0	0	0	0	0	642
TPANIC_0344	10000	9368	0	0	0	0	0	632
TPANIC_0688	10000	9371	0	0	0	0	0	629
TPANIC_0164	10000	9373	0	0	0	0	0	627
TPANIC_0558	10000	9382	0	0	0	0	0	618
TPANIC_0950a	10000	9383	0	0	0	0	0	617
TPANIC_0450a	10000	9387	0	0	0	0	0	613
TPANIC_0494	10000	9393	0	0	0	0	0	607
TPANIC_0851	10000	9400	0	0	0	0	0	600
TPANIC_0500	10000	9402	0	0	0	0	0	598
TPANIC_0725	10000	9403	0	0	0	0	0	597
TPANIC_0129	10000	9404	0	0	0	0	0	596
TPANIC_0111	10000	9406	0	0	0	0	0	594
TPANIC_0133	10000	9409	0	0	0	0	0	591
TPANIC_0427	10000	9410	0	0	0	0	0	590
TPANIC_0102	10000	9415	0	0	0	0	0	585
TPANIC_0031	10000	9420	0	0	0	0	0	580
TPANIC_0917	10000	9422	0	0	0	0	0	578
TPANIC_0145	10000	9426	0	0	0	0	0	574
TPANIC_0335	10000	9428	0	0	0	0	0	572
TPANIC_0060	10000	9433	0	0	0	0	0	567
TPANIC_0514	10000	9433	0	0	0	0	0	567
TPANIC_0303	10000	9434	0	0	0	0	3	563
TPANIC_0396	10000	9438	0	0	0	0	0	562
TPANIC_0029	10000	9445	0	0	0	0	0	555
TPANIC_0205	10000	9448	0	0	0	0	0	552
TPANIC_0647	10000	9468	0	0	0	0	0	532
TPANIC_0155	10000	9514	0	0	0	0	0	486
TPANIC_0810	10000	9514	0	0	0	0	0	486
TPANIC_0773	10000	9522	0	0	0	0	0	478
TPANIC_1021	10000	9541	0	0	0	0	0	459
TPANIC_0548	10000	283	5031	1672	434	2012	142	426
TPANIC_0729	10000	9585	0	0	0	0	1	414
TPANIC_0866	10000	9614	0	0	0	0	0	386
TPANIC_1033	10000	9626	0	0	0	0	0	374
TPANIC_0474	10000	9630	0	0	0	0	0	370
TPANIC_0486	10000	9637	0	0	0	0	0	363
TPANIC_0121	10000	9641	0	0	0	0	0	359
TPANIC_0942	10000	9643	0	0	0	0	0	357
TPANIC_1026	10000	9648	0	0	0	0	0	352
TPANIC_0510	10000	9649	0	0	0	0	0	351
TPANIC_0170	10000	9662	0	0	0	0	0	338
TPANIC_0934	10000	9663	0	0	0	0	5	332
TPANIC_0038	10000	9667	0	0	4	0	0	329
TPANIC_0319	10000	9671	0	0	0	0	0	329
TPANIC_0985	10000	9687	0	0	0	0	0	313
TPANIC_0426	10000	9692	0	0	0	0	0	308
TPANIC_0912	10000	9718	0	0	0	0	0	282
TPANIC_0462	10000	9727	0	3	0	0	6	264
TPANIC_1012	10000	9738	0	0	0	0	0	262
TPANIC_0288	10000	9745	0	0	0	0	0	255
TPANIC_0513	10000	9753	0	0	0	0	0	247
TPANIC_1039	10000	9760	0	0	0	0	0	240
TPANIC_0261	10000	9762	0	0	0	0	0	238
TPANIC_0544	10000	9763	0	0	0	0	0	237
TPANIC_0889	10000	9763	0	0	0	0	0	237
TPANIC_0920	10000	9771	0	0	0	0	0	229
TPANIC_0984	10000	9771	0	0	0	0	0	229
TPANIC_0411	10000	9772	0	0	0	0	0	228
TPANIC_1018	10000	9775	0	0	0	0	0	225
TPANIC_0346	10000	9777	0	0	0	0	0	223
TPANIC_0103	10000	9784	0	0	0	0	0	216
TPANIC_1038	10000	9789	0	0	0	0	0	211
TPANIC_0619	10000	9791	0	0	0	0	0	209
TPANIC_0612	10000	9811	0	0	0	0	0	189
TPANIC_0968	10000	7721	168	1901	20	0	3	187
TPANIC_0861	10000	9818	0	0	0	0	0	182
TPANIC_0858	10000	9185	0	532	9	0	101	173
TPANIC_0147	10000	9850	0	0	0	0	0	150
TPANIC_0926	10000	9855	0	0	0	0	0	145
TPANIC_1036	10000	9866	0	0	0	0	0	134
TPANIC_0030	10000	9870	0	0	0	0	0	130
TPANIC_0446	10000	9871	0	0	0	0	0	129
TPANIC_0610	10000	9871	0	0	0	0	0	129
TPANIC_0457	10000	9875	0	0	0	0	0	125
TPANIC_0054	10000	9878	0	0	0	0	0	122
TPANIC_0771	10000	9878	0	0	0	0	0	122
TPANIC_0988	10000	9878	0	0	0	0	0	122
TPANIC_0265	10000	9882	0	0	0	0	0	118
TPANIC_0439	10000	9886	0	0	0	0	0	114
TPANIC_0143	10000	9883	0	0	4	0	0	113
TPANIC_0056	10000	9887	0	0	0	0	0	113
TPANIC_0990	10000	9887	0	0	0	0	0	113
TPANIC_0369	10000	9888	0	0	0	0	0	112
TPANIC_0531	10000	9888	0	0	0	0	0	112
TPANIC_0252	10000	9890	0	0	0	0	0	110
TPANIC_0294	10000	9891	0	0	0	0	0	109
TPANIC_0733	10000	9891	0	0	0	0	0	109
TPANIC_0042	10000	9897	0	0	0	0	0	103
TPANIC_0666	10000	9904	0	0	0	0	0	96
TPANIC_1031	10000	6889	0	810	0	0	2207	94
TPANIC_0524	10000	9919	0	0	0	0	0	81
TPANIC_0330	10000	9949	0	0	0	0	0	51
TPANIC_0993	10000	9954	0	0	0	0	0	46
TPANIC_0081	10000	9970	0	0	0	0	0	30
TPANIC_0698	10000	9972	0	0	0	0	0	28
TPANIC_0620	10000	9974	0	0	0	0	0	26
TPANIC_0326	10000	0	9640	217	0	56	68	19
TPANIC_0936	10000	9982	0	0	0	0	2	16
TPANIC_0386	10000	9983	0	0	0	0	1	16
TPANIC_0395	10000	9987	0	0	0	0	0	13
TPANIC_0748	10000	9987	0	0	0	0	0	13
TPANIC_0523	10000	9990	0	0	0	0	0	10
TPANIC_0564	10000	9990	0	0	0	0	0	10
TPANIC_0949	10000	9992	0	0	2	0	0	6
TPANIC_0586	10000	9994	0	0	0	0	0	6
TPANIC_0831	10000	9994	0	0	0	0	0	6
TPANIC_0140	10000	9996	0	0	0	0	0	4
TPANIC_0715	10000	9994	0	0	0	0	4	2
TPANIC_0837	10000	9998	0	0	0	0	0	2
TPANIC_0969	10000	9998	0	0	1	0	0	1
TPANIC_0515	10000	1698	0	2933	0	0	5369	0
TPANIC_0136	10000	9549	362	0	89	0	0	0
TPANIC_0016	10000	10000	0	0	0	0	0	0
TPANIC_0018	10000	10000	0	0	0	0	0	0
TPANIC_0053	10000	10000	0	0	0	0	0	0
TPANIC_0110	10000	10000	0	0	0	0	0	0
TPANIC_0116	10000	10000	0	0	0	0	0	0
TPANIC_0304	10000	10000	0	0	0	0	0	0
TPANIC_0341	10000	10000	0	0	0	0	0	0
TPANIC_0370	10000	10000	0	0	0	0	0	0
TPANIC_0371	10000	10000	0	0	0	0	0	0
TPANIC_0394	10000	10000	0	0	0	0	0	0
TPANIC_0408	10000	10000	0	0	0	0	0	0
TPANIC_0416	10000	10000	0	0	0	0	0	0
TPANIC_0422	10000	10000	0	0	0	0	0	0
TPANIC_0429	10000	10000	0	0	0	0	0	0
TPANIC_0496	10000	10000	0	0	0	0	0	0
TPANIC_0506	10000	10000	0	0	0	0	0	0
TPANIC_0541	10000	10000	0	0	0	0	0	0
TPANIC_0559	10000	10000	0	0	0	0	0	0
TPANIC_0593	10000	10000	0	0	0	0	0	0
TPANIC_0600	10000	10000	0	0	0	0	0	0
TPANIC_0691	10000	10000	0	0	0	0	0	0
TPANIC_0898	10000	10000	0	0	0	0	0	0
TPANIC_0921	10000	10000	0	0	0	0	0	0
TPANIC_0924	10000	10000	0	0	0	0	0	0
TPANIC_1020	10000	10000	0	0	0	0	0	0
TPANIC_1022	10000	10000	0	0	0	0	0	0
TPANIC_1035	10000	10000	0	0	0	0	0	0
