## Supplementary_Tables for "A new typing scheme demonstrates high discriminatory power for *Treponema pallidum* subspecies": Supplementary_Table_3.xlsx

### Sheet: SNPs_pergene
Supplementary Table 3. Number of SNPs obtained per each gene selected in the likelihood mapping test.
Gene	SNPs
TPANIC_0136	139
TPANIC_0897	120
TPANIC_0858	105
TPANIC_0548	94
TPANIC_0488	72
TPANIC_0462	63
TPANIC_1031	55
TPANIC_0326	55
TPANIC_0865	50
TPANIC_0117	49
TPANIC_0131	46
TPANIC_0620	46
TPANIC_0968	38
TPANIC_0515	37
TPANIC_0134	34
TPANIC_0859	29
TPANIC_0483	26
TPANIC_0733	25
TPANIC_0346	24
TPANIC_0967	19
TPANIC_0313	18
TPANIC_0966	18
TPANIC_0619	15
TPANIC_0433	15
TPANIC_0621	14
TPANIC_0179	13
TPANIC_0133	13
TPANIC_0861	13
TPANIC_0484	10
TPANIC_0969	10
TPANIC_0464	9
TPANIC_0129	9
TPANIC_0317	9
TPANIC_0891	9
TPANIC_0147	8
TPANIC_0564	8
TPANIC_0748	8
TPANIC_0729	8
TPANIC_0558	8
TPANIC_0140	8
TPANIC_0073	8
TPANIC_0618	8
TPANIC_1033	8
TPANIC_0837	7
TPANIC_0524	7
TPANIC_0344	7
TPANIC_0330	7
TPANIC_0771	7
TPANIC_0866	7
TPANIC_0896	7
TPANIC_0300	7
TPANIC_0102	6
TPANIC_0833	6
TPANIC_0610	6
TPANIC_0617	6
TPANIC_0321	6
TPANIC_0038	6
TPANIC_0831	6
TPANIC_0143	6
TPANIC_0895	6
TPANIC_0135	6
TPANIC_0984	6
TPANIC_0164	5
TPANIC_0369	5
TPANIC_0497	5
TPANIC_0584	5
TPANIC_0547	5
TPANIC_0126d	5
TPANIC_0457	5
TPANIC_0801	5
TPANIC_0297	5
TPANIC_0030	5
TPANIC_0303	5
TPANIC_0481	5
TPANIC_1019	5
TPANIC_0647	5
TPANIC_0972	5
TPANIC_0187	5
TPANIC_0844	4
TPANIC_0817	4
TPANIC_0926	4
TPANIC_0121	4
TPANIC_0086	4
TPANIC_0225	4
TPANIC_0715	4
TPANIC_0056	4
TPANIC_0471	4
TPANIC_0841	4
TPANIC_0838	4
TPANIC_0574	4
TPANIC_0472	4
TPANIC_0998	4
TPANIC_0510	4
TPANIC_0912	4
TPANIC_0994	4
TPANIC_0993	4
TPANIC_0081	4
TPANIC_0949	4
TPANIC_0319	4
TPANIC_0550	4
TPANIC_0228	4
TPANIC_0260	4
TPANIC_0737	4
TPANIC_0083	4
TPANIC_0882	4
TPANIC_0689	4
TPANIC_0477	4
TPANIC_1028	4
TPANIC_0265	4
TPANIC_0973	4
TPANIC_0698	4
TPANIC_0107	3
TPANIC_0501	3
TPANIC_0305	3
TPANIC_0885	3
TPANIC_0947	3
TPANIC_0006	3
TPANIC_0928	3
TPANIC_0068	3
TPANIC_0261	3
TPANIC_0660	3
TPANIC_0556	3
TPANIC_0364	3
TPANIC_0308	3
TPANIC_0572	3
TPANIC_0903	3
TPANIC_0734	3
TPANIC_0329	3
TPANIC_0670	3
TPANIC_0029	3
TPANIC_1006	3
TPANIC_0958	3
TPANIC_0630	3
TPANIC_0752	3
TPANIC_0279	3
TPANIC_1027	3
TPANIC_1021	3
TPANIC_0996	3
TPANIC_0766	3
TPANIC_0126a	3
TPANIC_0252	3
TPANIC_0450a	3
TPANIC_0270	3
TPANIC_0478	3
TPANIC_0901	3
TPANIC_0542	3
TPANIC_0216	3
TPANIC_1036	3
TPANIC_0851	3
TPANIC_0103	3
TPANIC_0374	3
TPANIC_1012	3
TPANIC_0990	3
TPANIC_0017	3
TPANIC_0953	3
TPANIC_0934	3
TPANIC_0145	3
TPANIC_0043	3
TPANIC_0642	3
TPANIC_0936	3
TPANIC_0390	3
TPANIC_0720	3
TPANIC_0665	3
TPANIC_1005	3
TPANIC_0773	3
TPANIC_0500	3
TPANIC_0654	3
TPANIC_0614	3
TPANIC_0160	3
TPANIC_0792	3
TPANIC_0122	3
TPANIC_0386	3
TPANIC_0652	3
TPANIC_0130	2
TPANIC_0787	2
TPANIC_0693	2
TPANIC_0725	2
TPANIC_0663	2
TPANIC_0502	2
TPANIC_0262	2
TPANIC_0144	2
TPANIC_0151	2
TPANIC_0988	2
TPANIC_0475	2
TPANIC_0205	2
TPANIC_0938	2
TPANIC_0111	2
TPANIC_0473	2
TPANIC_0645	2
TPANIC_0646	2
TPANIC_0545	2
TPANIC_0395	2
TPANIC_0692	2
TPANIC_0411	2
TPANIC_0286	2
TPANIC_0714	2
TPANIC_0155	2
TPANIC_0638	2
TPANIC_0612	2
TPANIC_0335	2
TPANIC_0268	2
TPANIC_0269	2
TPANIC_1013	2
TPANIC_0944	2
TPANIC_0400	2
TPANIC_0585	2
TPANIC_0439	2
TPANIC_0090	2
TPANIC_0152	2
TPANIC_0468	2
TPANIC_0917	2
TPANIC_0878	2
TPANIC_0208	2
TPANIC_0950a	2
TPANIC_0421	2
TPANIC_0226	2
TPANIC_0664	2
TPANIC_0290	2
TPANIC_0738	2
TPANIC_1018	2
TPANIC_0544	2
TPANIC_0052	2
TPANIC_0071	2
TPANIC_0296	2
TPANIC_0523	2
TPANIC_0288	2
TPANIC_0961	2
TPANIC_0781	2
TPANIC_0628	2
TPANIC_0956	2
TPANIC_0410	2
TPANIC_0123	2
TPANIC_0514	2
TPANIC_0836	2
TPANIC_0810	2
TPANIC_0893	2
TPANIC_1039	2
TPANIC_0827	2
TPANIC_0586	2
TPANIC_0603	2
TPANIC_1023	2
TPANIC_0954	2
TPANIC_0446	2
TPANIC_0688	2
TPANIC_0653	2
TPANIC_0505	2
TPANIC_0889	2
TPANIC_0451a	2
TPANIC_0227	2
TPANIC_0633	1
TPANIC_0426	1
TPANIC_0989	1
TPANIC_0105	1
TPANIC_0821	1
TPANIC_0538	1
TPANIC_0531	1
TPANIC_0229	1
TPANIC_0680	1
TPANIC_0852	1
TPANIC_0486	1
TPANIC_0080	1
TPANIC_0943	1
TPANIC_0190	1
TPANIC_1024	1
TPANIC_0074	1
TPANIC_0207	1
TPANIC_0447	1
TPANIC_0975	1
TPANIC_0139	1
TPANIC_0789	1
TPANIC_0508	1
TPANIC_0458	1
TPANIC_0942	1
TPANIC_0474	1
TPANIC_0113	1
TPANIC_0709	1
TPANIC_1026	1
TPANIC_0221	1
TPANIC_0476	1
TPANIC_0031	1
TPANIC_0350	1
TPANIC_0170	1
TPANIC_0971	1
TPANIC_0762	1
TPANIC_0188	1
TPANIC_0513	1
TPANIC_0039	1
TPANIC_0913	1
TPANIC_0384	1
TPANIC_0003	1
TPANIC_0383	1
TPANIC_0259	1
TPANIC_0042	1
TPANIC_0683	1
TPANIC_0920	1
TPANIC_0470	1
TPANIC_0494	1
TPANIC_0427	1
TPANIC_1034	1
TPANIC_0579	1
TPANIC_0351	1
TPANIC_0445	1
TPANIC_0120	1
TPANIC_0732	1
TPANIC_0060	1
TPANIC_0387	1
TPANIC_0148	1
TPANIC_0830	1
TPANIC_0058	1
TPANIC_0396	1
TPANIC_0534	1
TPANIC_0829	1
TPANIC_0294	1
TPANIC_0336	1
TPANIC_0736	1
TPANIC_0666	1
TPANIC_0432	1
TPANIC_0849	1
TPANIC_0360	1
TPANIC_0054	1
TPANIC_0832	1
TPANIC_0570	1
TPANIC_0065	1
TPANIC_0565	1
TPANIC_1029	1
TPANIC_0257	1
TPANIC_1038	1
TPANIC_0629	1
TPANIC_0985	1
TPANIC_0101	1
TPANIC_0206a	1
TPANIC_0776	1
