## Supplementary_Tables for "A new typing scheme demonstrates high discriminatory power for *Treponema pallidum* subspecies": Supplementary_Table_5.xlsx

### Sheet: Supplementary_Table5
Supplementary Table 5. Minimum and theoretical number of haplotypes (ST) to differentiate the final 16 genes selected for the new MLST scheme. Note that some genes have more than one possible primer combination and all of them have been analyzed and included in this table. When the gene has more than one possible primer combination, it is indicated by different numbers. For each sample and locus,…
STRAIN	TP0134_ 1	TP0136_ 3	TP0326_ 1	TP0346_ 1_B	TP0462_ 1	TP0462_ 2	TP0483_ 1	TP0488_ 1	TP0515_ 1	TP0548_ 1	TP0705_ 1	TP0858_ 2	TP0858_ 3	TP0859_ 1	TP0865_ 1	TP0865_ 3	TP0967_ 1	TP0968_ 1	TP1031_ 1	ST
PT_SIF1167	1	1	1	1	1	1	1	1	1	1	1	1	1	1	1	1	1	1	1	1
PT_SIF1020	1	1	1	1	1	1	1	1	1	1	1	1	1	1	1	1	1	1	7	2
PT_SIF1156	1	1	1	1	1	1	1	1	1	1	1	1	1	1	1	1	1	1	7
PT_SIF1196	1	1	1	1	1	1	1	1	1	1	1	1	1	1	1	1	5	1	1	3
PT_SIF1002	1	1	1	1	1	1	1	1	1	1	1	1	1	1	1	1	5	1	7	4
PT_SIF1242	1	1	1	1	1	1	1	1	1	1	1	1	1	1	1	1	5	1	7
PT_SIF1063	1	1	1	1	1	1	1	1	1	1	1	1	1	1	1	1	NA	1	7
Q3	1	1	1	1	1	1	1	1	1	1	7	1	1	1	1	1	1	1	1	5
SHC_O	1	1	1	1	1	1	1	1	1	1	7	1	1	1	1	1	1	1	1
SHD-R	1	1	1	1	1	1	1	1	1	1	7	1	1	1	1	1	1	1	7	6
P3	1	1	1	1	1	1	1	1	1	1	7	1	1	1	1	1	NA	1	7
CZ27	1	1	1	1	1	1	1	1	1	15	7	1	1	1	1	1	1	1	7	7
PT_SIF1261	1	1	1	1	1	1	1	1	1	19	1	1	1	1	1	1	1	1	1	8
PT_SIF1200	1	1	1	1	1	1	1	1	1	19	1	1	1	1	1	1	1	1	1
Cuba_167_I	1	1	1	1	1	1	1	1	1	19	1	1	1	1	1	1	1	1	1
IMD5	1	1	1	1	1	1	1	1	1	19	1	1	1	1	1	1	1	1	1
PT_SIF0954	1	1	1	1	1	1	1	1	1	19	1	1	1	1	1	1	1	1	1
PT_SIF0877_3	1	1	1	1	1	1	1	1	1	19	1	1	1	1	1	1	1	1	5	9
NE17	1	1	1	1	1	1	1	1	1	19	1	1	1	1	1	1	1	1	7	10
PT_SIF1280	1	1	1	1	1	1	1	1	1	19	1	1	1	1	1	1	1	1	7
SW8	1	1	1	1	1	1	1	1	1	19	1	1	1	1	1	1	1	1	7
Cuba_120	1	1	1	1	1	1	1	1	1	19	1	1	1	1	1	1	1	1	7
PT_SIF1252	1	1	1	1	1	1	1	1	1	19	1	1	1	1	1	1	1	1	7
AU16	1	1	1	1	1	1	1	1	1	19	1	1	1	1	1	1	NA	1	1
PT_SIF0751	1	1	1	1	1	1	1	1	1	19	1	1	1	1	1	1	NA	1	1
PT_SIF1299	1	1	1	1	1	1	1	1	1	19	1	1	1	1	1	1	NA	1	1
AU15	1	1	1	1	1	1	1	1	1	19	1	1	1	1	1	1	NA	1	7
PT_SIF1127	1	1	1	1	1	1	1	1	1	19	1	1	1	1	NA	1	NA	1	7
SW1	1	1	1	1	1	1	1	1	1	19	1	1	1	NA	1	1	NA	NA	7
PT_SIF1183	1	1	1	1	1	1	1	1	1	NA	1	1	1	1	1	1	1	1	7
AR2	1	1	1	1	1	1	1	1	1	NA	1	1	1	1	1	1	NA	NA	1
NE15	1	1	1	1	1	1	1	1	1	NA	1	NA	NA	1	1	1	NA	NA	1
SHE_V	1	1	1	1	1	1	1	1	1	NA	7	1	1	1	1	1	1	1	1
K3	1	1	1	1	1	1	1	1	1	NA	7	1	1	1	1	1	1	1	7
SHG_I2	1	1	1	1	1	1	1	1	1	NA	7	1	1	1	1	1	1	1	7
B3	1	1	1	1	1	1	1	1	1	NA	7	1	1	1	1	1	NA	1	1
C3	1	1	1	1	1	1	1	1	1	NA	7	1	1	1	1	1	NA	1	7
A2_2	1	1	1	1	1	1	1	1	1	NA	7	1	1	1	1	NA	1	1	7
SS14	1	1	1	1	1	1	1	6	1	1	1	1	1	1	1	1	1	1	7	11
PT_SIF0875	1	1	1	1	1	1	1	NA	1	1	1	1	1	1	1	1	5	1	1	12
PT_SIF0697	1	1	1	1	1	1	1	NA	1	1	1	1	1	1	1	1	NA	1	1
PT_SIF1278	1	1	1	1	1	1	1	NA	1	19	1	1	1	1	1	1	1	NA	7
PT_SIF1348	1	1	1	1	1	1	1	NA	1	19	1	1	1	1	1	1	NA	1	7
PT_SIF1142	1	1	1	1	1	1	1	NA	1	19	1	1	1	1	1	1	NA	NA	1
SW4	1	1	1	1	1	NA	1	1	1	17	1	1	1	1	1	1	NA	1	1	13
NE13	1	1	1	NA	NA	NA	1	1	NA	19	1	1	1	NA	1	1	NA	NA	7
UW074B	1	1	NA	1	1	1	1	1	1	19	1	NA	1	1	1	1	1	1	1
UW228B	1	1	NA	1	1	1	1	1	1	NA	2	NA	1	1	1	1	1	1	7	14
UW391B	1	1	NA	1	NA	NA	1	1	1	NA	1	NA	1	1	1	1	NA	1	7
UW254B	1	1	NA	1	NA	NA	1	1	1	NA	2	NA	1	1	1	1	1	1	7
Amoy	1	1	NA	1	NA	NA	1	1	1	NA	7	NA	1	1	1	1	1	1	1
NE14	1	1	NA	1	NA	NA	NA	1	NA	NA	NA	NA	NA	NA	NA	1	NA	NA	1
NE20	1	2	6	2	4	2	1	1	2	21	2	7	7	1	4	7	6	1	2	15
BAL3	1	2	7	2	2	1	1	1	2	22	2	2	2	NA	2	2	NA	NA	2	16
DZH7	1	2	7	5	2	1	1	7	2	20	2	2	2	1	2	2	1	1	2	17
AU9	1	2	9	2	2	NA	1	1	2	2	2	15	15	1	2	2	NA	NA	2	18
UW189B	1	2	NA	6	4	2	1	1	2	21	2	7	7	1	5	7	10	1	2	19
MEXA	1	5	5	1	1	5	1	5	5	5	1	1	1	1	1	1	1	5	7	20
SEA81	1	6	6	2	6	1	1	1	2	6	1	6	6	1	6	4	2	4	2	21
DAL	1	7	2	2	2	1	1	2	2	2	1	2	2	1	2	2	1	2	2	22
NIC	1	7	2	2	2	1	1	2	2	2	1	2	2	1	2	2	1	2	2
NIC1	1	7	2	2	2	1	1	2	2	2	1	2	2	1	2	2	1	2	2
CHI	1	7	2	2	2	1	1	2	2	2	1	2	2	1	2	2	1	2	2
NIC2	1	7	2	2	2	1	1	2	2	2	1	2	2	1	2	2	NA	2	2
BAL73	1	7	2	2	2	NA	1	2	2	2	1	2	2	NA	2	2	NA	2	2
DZH16	1	NA	1	1	1	1	1	1	1	7	1	1	1	1	1	1	1	1	7	23
Cuba_113	1	NA	1	1	1	1	1	1	1	19	1	1	1	1	1	1	1	1	1
Cuba_49_II	1	NA	1	1	1	1	1	1	1	19	1	1	1	1	1	1	1	1	1
DZH11	1	NA	1	1	1	1	1	1	1	19	1	1	1	1	1	1	1	1	1
Cuba_55_I	1	NA	1	1	1	1	1	1	1	19	1	1	1	1	1	1	1	NA	7
Cuba_189_II	1	NA	1	1	1	1	1	1	1	19	1	1	1	1	1	1	NA	1	1
Cuba_178	1	NA	1	1	1	1	1	1	1	19	1	1	1	1	1	1	NA	1	7
AU4	1	NA	1	1	1	1	1	1	1	19	1	5	5	1	1	1	NA	NA	1	24
DZH3	1	NA	1	1	1	1	1	1	1	NA	6	1	1	1	1	1	1	1	1	25
PT_SIF0908	1	NA	1	1	1	1	1	NA	1	1	1	1	1	1	NA	1	5	1	1
PT_SIF1135	1	NA	1	1	1	1	1	NA	1	NA	1	1	1	1	1	1	NA	1	1
IMD6	1	NA	1	1	NA	NA	1	1	1	19	1	1	1	1	1	1	NA	NA	1
AU17	1	NA	1	1	NA	NA	1	1	1	NA	1	1	1	1	1	1	NA	1	1
NE19	1	NA	1	1	NA	NA	1	1	1	NA	1	1	1	1	1	1	NA	NA	1
Cuba_68_II	1	NA	1	1	NA	NA	1	1	1	NA	1	1	1	1	1	NA	NA	NA	1
Cali_156	1	NA	1	1	NA	NA	1	1	1	NA	5	1	1	1	1	NA	8	1	7	26
IMD17	1	NA	1	1	NA	NA	1	1	NA	NA	1	1	1	NA	NA	NA	NA	NA	1
PT_SIF1140	1	NA	1	1	NA	NA	1	NA	1	19	1	1	1	1	1	NA	50	NA	1
IMD29	1	NA	NA	1	1	1	1	1	4	NA	1	1	1	1	1	1	9	NA	1	27
Cali_167	1	NA	NA	1	NA	NA	1	1	1	NA	1	1	1	1	1	NA	NA	NA	1
IMD4	1	NA	NA	NA	NA	NA	1	NA	NA	NA	NA	NA	NA	1	NA	1	NA	NA	1
SW6	2	1	1	1	1	1	1	1	1	NA	1	1	1	NA	1	1	NA	1	1	28
SAM1	3	3	3	8	4	4	3	16	3	16	1	13	13	3	10	5	3	3	4	29
SAMD	3	3	3	8	4	4	3	16	3	16	1	13	13	3	10	5	3	3	4
FRI	3	3	11	11	4	7	3	11	3	11	1	11	11	5	11	3	11	3	4	30
CDC2	3	3	12	7	4	4	3	12	3	12	1	12	12	3	3	3	4	3	4	31
IND1	3	3	13	8	7	4	3	13	3	13	3	13	13	3	7	5	7	3	4	32
GAU	3	3	14	8	4	4	3	14	3	14	1	14	14	2	9	3	4	3	4	33
GHANA_051	3	3	15	3	4	3	3	3	3	3	1	3	3	3	3	3	2	3	4	34
GHA1	3	3	16	3	4	4	3	3	3	3	1	3	3	NA	11	3	2	3	4	35
BOSA	3	4	7	9	4	4	5	9	2	9	1	4	4	7	4	4	4	7	4	36
SI03	3	8	8	8	3	8	2	8	3	8	1	8	8	8	8	8	4	3	3	37
SI28	3	8	8	8	3	8	3	8	3	8	1	8	8	8	8	8	2	3	3	38
SI17	3	8	8	8	3	8	3	8	3	8	1	8	8	8	8	8	2	3	3
SI30	3	8	8	8	3	8	3	8	3	8	1	8	8	8	8	8	4	3	3	39
SI32	3	8	8	8	4	2	NA	8	3	8	NA	8	8	8	10	6	2	3	3	40
JK3168	3	9	14	NA	4	4	NA	15	3	15	NA	9	9	NA	11	NA	4	8	4	41
Cuba_60_II	4	4	4	4	4	8	4	4	2	4	4	4	4	4	4	7	2	4	4	42
Cuba_60_I	4	9	4	4	4	8	4	4	2	4	4	4	4	NA	4	7	2	4	4
SI20	5	8	8	8	3	8	3	8	3	8	1	8	8	8	8	8	4	3	3	43
SI37	5	8	8	8	3	8	3	8	3	8	1	8	8	8	8	8	4	3	3
JK3170	6	10	10	10	5	6	1	10	6	10	1	10	10	6	NA	NA	NA	6	6	44
JK3167	6	NA	17	10	5	6	NA	10	6	10	1	10	10	3	50	1	NA	6	6	45
NE12	NA	1	NA	1	NA	NA	1	1	1	NA	1	NA	NA	NA	NA	1	NA	NA	7
SEA86	NA	2	2	2	4	2	1	NA	2	21	2	7	7	NA	4	7	NA	NA	2	46
CDC2575	NA	4	15	3	4	3	3	3	3	3	1	3	3	3	3	3	4	3	4	47
SEA81_4_2	NA	6	6	2	6	1	1	1	2	6	1	6	6	1	4	4	2	4	2	48
SEA81_4_1	NA	6	7	2	6	NA	1	1	2	6	1	6	6	NA	4	7	2	4	2	49
GRA2	NA	NA	1	1	1	1	NA	NA	1	18	1	NA	NA	NA	NA	NA	NA	NA	1	50
IMD24	NA	NA	1	1	NA	NA	1	1	1	19	1	1	1	1	1	1	NA	NA	1
AU13	NA	NA	1	1	NA	NA	NA	NA	1	NA	1	NA	NA	NA	NA	NA	NA	NA	1
A2	NA	NA	1	NA	NA	1	1	NA	1	NA	7	1	1	1	1	NA	NA	1	1
CZ33	NA	NA	1	NA	NA	NA	NA	1	1	NA	50	NA	NA	NA	NA	1	NA	NA	1
SW2	NA	NA	1	NA	NA	NA	NA	1	1	NA	50	NA	NA	NA	NA	1	NA	NA	1
UW1	NA	NA	NA	NA	NA	NA	1	50	50	NA	1	NA	NA	NA	NA	1	NA	NA	1
Cuba_Vi2	NA	NA	NA	NA	NA	NA	NA	NA	1	NA	1	1	1	NA	NA	NA	NA	NA	1
