## Supplementary_Tables for "A new typing scheme demonstrates high discriminatory power for *Treponema pallidum* subspecies": Supplementary_Table_7.xlsx

### Sheet: Hoja1
Supplementary Table 7. The minimum and theoretical number of haplotypes (STs) that allows differentiating the 7 final genes selected for the new MLST scheme. For each sample and locus, the different alleles determined are indicated in different colors as well as the final haplotype (ST) that corresponds to each allele combination for the 7 loci. This table does not include the 23S gene. Alleles t…
STRAIN	Tp0136	Tp0326	Tp0548	Tp0705	Tp0858	Tp0865	Tp1031	ST Number	Subspecies or sublienage
PT_SIF0697	1	1	1	1	1	1	1	1	SS14 (TPA)
PT_SIF0875	1	1	1	1	1	1	1
PT_SIF1167	1	1	1	1	1	1	1
PT_SIF1196	1	1	1	1	1	1	1
SS14	1	1	1	1	1	1	7	2	SS14 (TPA)
PT_SIF1020	1	1	1	1	1	1	7
PT_SIF1156	1	1	1	1	1	1	7
PT_SIF1063	1	1	1	1	1	1	7
PT_SIF1002	1	1	1	1	1	1	7
PT_SIF1242	1	1	1	1	1	1	7
Q3	1	1	1	7	1	1	1	3	SS14 (TPA)
SHC_O	1	1	1	7	1	1	1
SHD-R	1	1	1	7	1	1	7	4	SS14 (TPA)
P3	1	1	1	7	1	1	7
CZ27	1	1	15	7	1	1	7	5	SS14 (TPA)
SW4	1	1	17	1	1	1	1	6	SS14 (TPA)
PT_SIF1142	1	1	19	1	1	1	1	7	SS14 (TPA)
PT_SIF1261	1	1	19	1	1	1	1
AU16	1	1	19	1	1	1	1
PT_SIF0751	1	1	19	1	1	1	1
PT_SIF1200	1	1	19	1	1	1	1
Cuba_167_I	1	1	19	1	1	1	1
PT_SIF1299	1	1	19	1	1	1	1
IMD5	1	1	19	1	1	1	1
PT_SIF0954	1	1	19	1	1	1	1
PT_SIF0877_3	1	1	19	1	1	1	5	8	SS14 (TPA)
PT_SIF1278	1	1	19	1	1	1	7	9	SS14 (TPA)
NE17	1	1	19	1	1	1	7
NE13	1	1	19	1	1	1	7
AU15	1	1	19	1	1	1	7
SW1	1	1	19	1	1	1	7
PT_SIF1280	1	1	19	1	1	1	7
SW8	1	1	19	1	1	1	7
PT_SIF1348	1	1	19	1	1	1	7
Cuba_120	1	1	19	1	1	1	7
PT_SIF1252	1	1	19	1	1	1	7
PT_SIF1127	1	1	19	1	1	NA	7
SW6	1	1	NA	1	1	1	1	1(?)	SS14 (TPA)
AR2	1	1	NA	1	1	1	1
PT_SIF1183	1	1	NA	1	1	1	7	2 (?)	SS14 (TPA)
NE15	1	1	NA	1	NA	1	1	1 (?)	SS14 (TPA)
B3	1	1	NA	7	1	1	1	3 (?)	SS14 (TPA)
SHE_V	1	1	NA	7	1	1	1
K3	1	1	NA	7	1	1	7	4 (?)	SS14 (TPA)
C3	1	1	NA	7	1	1	7
A2_2	1	1	NA	7	1	1	7
SHG_I2	1	1	NA	7	1	1	7
UW074B	1	NA	19	1	NA	1	1	7 (?)	SS14 (TPA)
UW391B	1	NA	NA	1	NA	1	7	2 (?)	SS14 (TPA)
NE12	1	NA	NA	1	NA	NA	7
UW228B	1	NA	NA	2	NA	1	7	10	SS14 (TPA)
UW254B	1	NA	NA	2	NA	1	7
Amoy	1	NA	NA	7	NA	1	1	3 (?)	SS14 (TPA)
NE14	1	NA	NA	NA	NA	NA	1	1 (?)	SS14 (TPA)
SEA86	2	2	21	2	7	4	2	11	Nichols (TPA)
NE20	2	6	21	2	7	4	2	12	Nichols (TPA)
DZH7	2	7	20	2	2	2	2	13	Nichols (TPA)
BAL3	2	7	22	2	2	2	2	14	Nichols (TPA)
AU9	2	9	2	2	15	2	2	15	Nichols (TPA)
UW189B	2	NA	21	2	7	5	2	16	Nichols (TPA)
SAM1	3	3	16	1	13	10	4	17	TPE
SAMD	3	3	16	1	13	10	4
FRI	3	11	11	1	11	11	4	18	TPE
CDC2	3	12	12	1	12	3	4	19	TPE
IND1	3	13	13	3	13	7	4	20	TPE
GAU	3	14	14	1	14	9	4	21	TPE
GHANA_051	3	15	3	1	3	3	4	22	TPE
GHA1	3	16	3	1	3	11	4	23	TPE
Cuba_60_II	4	4	4	4	4	4	4	24	TEN
BOSA	4	7	9	1	4	4	4	25	TEN
CDC2575	4	15	3	1	3	3	4	26	TPE
MEXA	5	5	5	1	1	1	7	27	SS14 (TPA)
SEA81_4_2	6	6	6	1	6	4	2	28	Nichols (TPA)
SEA81	6	6	6	1	6	6	2	29	Nichols (TPA)
SEA81_4_1	6	7	6	1	6	4	2	30	Nichols (TPA)
BAL73	7	2	2	1	2	2	2	31	Nichols (TPA)
DAL	7	2	2	1	2	2	2
NIC2	7	2	2	1	2	2	2
NIC	7	2	2	1	2	2	2
NIC1	7	2	2	1	2	2	2
CHI	7	2	2	1	2	2	2
SI30	8	8	8	1	8	8	3	32	TPE
SI28	8	8	8	1	8	8	3
SI17	8	8	8	1	8	8	3
SI03	8	8	8	1	8	8	3
SI20	8	8	8	1	8	8	3
SI37	8	8	8	1	8	8	3
SI32	8	8	8	NA	8	10	3	33	TPE
Cuba_60_I	9	4	4	4	4	4	4	34	TEN
JK3168	9	14	15	NA	9	11	4	35	TPE
JK3170	10	10	10	1	10	NA	6	36	Nichols (TPA)
PT_SIF0908	NA	1	1	1	1	NA	1	1 (?)	SS14 (TPA)
DZH16	NA	1	7	1	1	1	7	37	SS14 (TPA)
GRA2	NA	1	18	1	NA	NA	1	38	SS14 (TPA)
PT_SIF1140	NA	1	19	1	1	1	1	7 (?)	SS14 (TPA)
Cuba_189_II	NA	1	19	1	1	1	1
IMD6	NA	1	19	1	1	1	1
Cuba_113	NA	1	19	1	1	1	1
IMD24	NA	1	19	1	1	1	1
Cuba_49_II	NA	1	19	1	1	1	1
DZH11	NA	1	19	1	1	1	1
Cuba_178	NA	1	19	1	1	1	7	9 (?)	SS14 (TPA)
Cuba_55_I	NA	1	19	1	1	1	7
AU4	50	1	19	1	5	1	1	39	SS14 (TPA)
NE19	NA	1	NA	1	1	1	1	1 (?)	SS14 (TPA)
AU17	NA	1	NA	1	1	1	1
Cuba_68_II	NA	1	NA	1	1	1	1
PT_SIF1135	NA	1	NA	1	1	1	1
IMD17	NA	1	NA	1	1	NA	1
AU13	NA	1	NA	1	NA	NA	1
Cali_156	NA	1	NA	5	1	1	7	40	SS14 (TPA)
DZH3	NA	1	NA	6	1	1	1	41	SS14 (TPA)
A2	NA	1	NA	7	1	1	1	3 (?)	SS14 (TPA)
CZ33	NA	1	NA	NA	NA	NA	1	1 (?)	SS14 (TPA)
SW2	NA	1	NA	NA	NA	NA	1
JK3167	NA	17	10	1	10	50	6	42	Nichols (TPA)
Cali_167	NA	NA	NA	1	1	1	1	1 (?)	SS14 (TPA)
IMD29	NA	NA	NA	1	1	1	1
Cuba_Vi2	NA	NA	NA	1	1	NA	1
UW1	NA	NA	NA	1	NA	NA	1
IMD4	NA	NA	NA	NA	NA	NA	1
