## Supplementary_Tables for "A new typing scheme demonstrates high discriminatory power for *Treponema pallidum* subspecies": Supplementary_Table_10.xlsx

### Sheet: Supplementary_Table10
Supplementary Table 10. Final allelic profiles obtained per gene obtained for each sample. The table also includes information on the country where the sample was collected, the source of the sample, and whether the allelic profile was determined through in-silico analysis or experimentally. The symbol "-" indicates those alleles that could not be determined for a given sample. The symbol # indic…
Sample	How was typed	Country	City/State	Source	Subspecies	23S_Allele	tp0136_alelle	tp0326_alelle	tp0548_alelle	tp0705_alelle	tp0858_alelle	tp0865_alelle	tp1031_alelle
21927	Experimentally	Papua New Guinea	Namatanai	Clinical	TPE	-	-	19	7	-	24	-	3
106190	Experimentally	Papua New Guinea		Clinical	TPE	S	-	-	7	2	24	15	3
333683	Experimentally	USA	San Francisco	Clinical	TPA-SS14	R, 2058 (G)	1	1	12	2	1	1	1
359090	Experimentally	USA	San Francisco	Clinical	TPA-SS14	R, 2058 (G)	1	1	12	2	1	1	1
463401	Experimentally	USA	San Francisco	Clinical	TPA-Nichols	R, 2058 (G)	11	5	9	3	9	-	2
497456	Experimentally	USA	San Francisco	Clinical	TPA-SS14	R, 2058 (G)	1	20	29	1	1	1	1
577223	Experimentally	USA	San Francisco	Clinical	TPA-Nichols	R, 2058 (G)	11	5	-	3	9	-	2
604657	Experimentally	USA	San Francisco	Clinical	TPA-SS14	R, 2058 (G)	1	1	1	2	1	1	1
673478	Experimentally	USA	San Francisco	Clinical	TPA-SS14	R, 2058 (G)	1	1	1	2	1	1	1
016034	Experimentally	USA	San Francisco	Clinical	TPA-SS14	R, 2058 (G)	1	1	12	2	1	1	1
018326	Experimentally	USA	San Francisco	Clinical	TPA-SS14	R, 2058 (G)	1	1	12	2	1	1	1
098014	Experimentally	USA	San Francisco	Clinical	TPA-SS14	R, 2058 (G)	1	1	12	2	1	1	1
100_R2	Experimentally	Papua New Guinea	Namatanai	Clinical	TPE	-	-	19	-	3	24	15	3
19_015	Experimentally	Papua New Guinea	Namatanai	Clinical	TPE	S	13	12	5	-	5	-	5
4202 (Gauthier)	Experimentally	Democratic Republic of the Congo		Clinical	TPE	S	4#	4	4	2	-	-	4
4301 (Nichols)	Experimentally	USA	Washington DC	Clinical	TPA-Nichols	S	2	2	2	2	2	2	2
4920 (Samoa F)	Experimentally	Independent State of Samoa		Clinical	TPE	S	4#	-	8	-	-	-	-
5217 (SamoaD)	Experimentally	Independent State of Samoa		Clinical	TPE	-	4#	21	-	2	25	-	-
9_011	Experimentally	Papua New Guinea	Namatanai	Clinical	TPE	-	-	-	-	2	24	-	3
A10	In silico	Senegal		baboons	TPE	S	4#	11	43	2	26	12	4
A12	In silico	Senegal		baboons	TPE	S	4#	11	43	2	26	12	4
A2_1	In silico	China		Clinical	TPA-SS14	-	1	1	12	1	1	1	1
A2_2	In silico	China		Clinical	TPA-SS14	-	1	1	12	1	1	1	1
Amoy	In silico	China	Xiamen	Clinical	TPA-SS14	-	1	1	12	1	1	1	1
AR2	In silico	Argentina		Clinical	TPA-SS14	-	1	1	12	2	1	1	1
AU13	In silico	Austria		Clinical	TPA-SS14	-	1	1	-	2	1	1	1
AU14	In silico	Austria		Clinical	TPA-SS14	-	-	-	-	-	-	-	-
AU15	In silico	Austria		Clinical	TPA-SS14	-	1	1	1	2	1	1	1
AU16	In silico	Austria		Clinical	TPA-SS14	-	1	1	1	2	1	1	1
AU17	In silico	Austria		Clinical	TPA-SS14	-	1	1	-	2	1	1	1
AU9	In silico	Australia		Clinical	TPA-Nichols	-	11	8*	-	3	14	2	2
B3	In silico	China		Clinical	TPA-SS14	-	1	1	12	1	1	1	1
BAL3	In silico	USA	Baltimore	Clinical	TPA-Nichols	-	11	3	20*	3	2	2	2
BAL73	In silico	USA	Baltimore	Clinical	TPA-Nichols	-	2	2	2	2	2	2	2
BM15958	Experimentally	USA	San Francisco	Clinical	TPA-Nichols	R, 2058 (G)	11	5	9	3	9	17	2
BNK07	In silico	Papua New Guinea		baboons	TPE	S	4#	11	47	2	26	12	4
BosniA	In silico	Bosnia and Herzegovina		Clinical	TEN	S	3	3	3	2	3	3	4
C_002	Experimentally	Papua New Guinea	Namatanai	Clinical	TPE	S	13	12	5	-	5	-	5
C178	Experimentally	Cuba		Clinical	TEN	S	-	-	-	-	12	5	4
C279	Experimentally	Cuba		Clinical	TEN	S	3	14	34	4	3	5	4
C279_insilico	In silico	Cuba		Clinical	TEN	S	3	14	34	4	3	5	4
C3	In silico	China		Clinical	TPA-SS14	-	1	1	12	1	1	1	1
C75	Experimentally	Cuba		Clinical	TEN	S	-	-	-	-	-	-	4
C77	In silico	Cuba		Clinical	TEN	-	3	14	34	4	3	-	4
C77	Experimentally	Cuba		Clinical	TEN	S	3	-	-	-	-	-	-
Cali_156	In silico	Colombia	Cali	Clinical	TPA-SS14	-	1	1	12	5	1	1	1
Cali_167	In silico	Colombia	Cali	Clinical	TPA-SS14	-	1	-	24	2	1	1	1
CDC-1	In silico	Ghana		Clinical	TPE	S	16#	15	23	2	15	4	4
CDC2_insilico	In silico	Ghana		Clinical	TPE	S	16#	6	6	2	4	4	4
CDC2	Experimentally	Ghana		Clinical	TPE	S	4#	6	6	2	4	4	4
CDC2575	In silico	Ghana		Clinical	TPE	-	16#	15	23	2	15	4	4
CHI	In silico	USA	Chicago	Clinical	TPA-Nichols	S	2	2	2	2	2	2	2
China11	In silico	China		Clinical	TPA-SS14	R, 2058 (G)	1	1	12	1	1	1	1
China23	In silico	China		Clinical	TPA-SS14	R, 2058 (G)	1	1	52	1	1	1	1
China30	In silico	China		Clinical	TPA-SS14	R, 2058 (G)	1	1	12	1	1	1	1
China31	In silico	China		Clinical	TPA-SS14	R, 2058 (G)	1	1	12	1	1	1	1
China42	In silico	China		Clinical	TPA-SS14	R, 2058 (G)	1	1	12	1	1	1	1
China44	In silico	China		Clinical	TPA-SS14	R, 2058 (G)	1	1	12	1	1	1	1
China47	In silico	China		Clinical	TPA-SS14	R, 2058 (G)	1	1	12	1	1	1	1
China48	In silico	China		Clinical	TPA-SS14	R, 2058 (G)	1	1	12	1	1	1	1
Cuba_113	In silico	Cuba		Clinical	TPA-SS14	-	1	1	1	2	1	1	1
Cuba_120	In silico	Cuba		Clinical	TPA-SS14	-	1	1	1	2	1	1	1
Cuba_167-I	In silico	Cuba		Clinical	TPA-SS14	-	1	1	1	2	1	1	1
Cuba_178	In silico	Cuba		Clinical	TPA-SS14	-	1	1	1	2	1	1	1
Cuba_189-II	In silico	Cuba		Clinical	TPA-SS14	-	1	1	1	2	1	1	1
Cuba_49-II	In silico	Cuba		Clinical	TPA-SS14	-	1	1	1	2	1	1	1
Cuba_55-I	In silico	Cuba		Clinical	TPA-SS14	-	1	1	1	2	1	1	1
Cuba_60-I	In silico	Cuba		Clinical	TEN	-	3	14	34	4	3	3	4
Cuba_60-II	In silico	Cuba		Clinical	TEN	-	3	14	34	4	3	3	4
Cuba_68-II	In silico	Cuba		Clinical	TPA-SS14	-	1	1	1	2	1	1	1
Cuba_Vi2	In silico	Cuba		Clinical	TPA-SS14	-	1	-	-	2	1	1	1
CW30	In silico	Czechia		Clinical	TPA-SS14	S	1	27	1	2	1	1	1
CW56	In silico	Cuba		Clinical	TPA-SS14	R, 2058 (G)	1	1	1	2	1	1	1
CW59	In silico	France		Clinical	TPA-Nichols	S	11	5	9	3	9	13	2
CW65	In silico	Australia		Clinical	TPA-Nichols	S	11	8*	2	3	14	2	2
CW82	In silico	Cuba		Clinical	TPA-Nichols	S	14	3	9	3	16	2	2
CW83	In silico	Cuba		Clinical	TPA-Nichols	S	11	28*	48	1	17	19	2
CW84	In silico	France		Clinical	TPA-SS14	R, 2058 (G)	1	1	1	2	1	1	1
CW85	In silico	France		Clinical	TPA-SS14	R, 2058 (G)	1	1	1	2	1	1	1
CW86	In silico	France		Clinical	TPA-Nichols	S	11	18	46	3	9	13	2
CW87	In silico	France		Clinical	TPA-SS14	R, 2058 (G)	1	1	45	2	1	1	1
CW88	In silico	Czechia		Clinical	TPA-SS14	R, 2058 (G)	1	1	1	2	1	1	1
CZ27	In silico	Czechia		Clinical	TPA-SS14	-	1	1	-	1	1	1	1
CZ33	In silico	Czechia		Clinical	TPA-SS14	-	1	1	-	2	1	1	1
DAL	In silico	USA	Dallas	Clinical	TPA-Nichols	S	2	2	2	2	2	2	2
Dublin21Be	In silico	Ireland	Dublin	Clinical	TPA-SS14	R, 2058 (G)	1	1	1	2	1	1	1
Dublin24B	In silico	Ireland	Dublin	Clinical	TPA-SS14	R, 2058 (G)	1	1	1	2	1	1	1
Dublin37B	In silico	Ireland	Dublin	Clinical	TPA-SS14	R, 2058 (G)	1	1	1	2	1	1	1
Dublin41B	In silico	Ireland	Dublin	Clinical	TPA-SS14	R, 2058 (G)	1	1	1	2	1	1	1
Dublin46B	In silico	Ireland	Dublin	Clinical	TPA-SS14	R, 2058 (G)	1	1	1	2	1	1	1
Dublin50B	In silico	Ireland	Dublin	Clinical	TPA-SS14	R, 2058 (G)	1	1	1	2	1	1	1
Dublin52B	In silico	Ireland	Dublin	Clinical	TPA-SS14	R, 2058 (G)	1	1	1	2	1	1	1
Dublin54B	In silico	Ireland	Dublin	Clinical	TPA-SS14	R, 2058 (G)	1	1	1	2	1	1	1
Dublin55B	In silico	Ireland	Dublin	Clinical	TPA-SS14	R, 2058 (G)	1	1	1	2	1	1	1
Dublin57B	In silico	Ireland	Dublin	Clinical	TPA-SS14	S	1	1	12	2	1	1	1
Dublin58B	In silico	Ireland	Dublin	Clinical	TPA-SS14	R, 2058 (G)	1	1	1	2	1	1	1
DZH11	In silico	Switzerland		Clinical	TPA-SS14	-	-	1	1	2	1	1	1
DZH16	In silico	Switzerland		Clinical	TPA-SS14	-	-	1	11	2	1	1	1
DZH3	In silico	Switzerland		Clinical	TPA-SS14	-	-	1	12	6	1	1	1
DZH7	In silico	Switzerland		Clinical	TPA-Nichols	-	11	3	10	3	2	2	2
EItaly8PLe	In silico	Italy		Clinical	TPA-SS14	R, 2058 (G)	1	1	1	2	1	1	1
FRI	In silico	Switzerland	Fribourg	baboons	TPE	S	16#	11	27*	2	26	4	4
GAU	In silico	Democratic Republic of the Congo		Clinical	TPE	S	4#	4	4	2	13*	8	4
Gauthier	Experimentally	Democratic Republic of the Congo		Clinical	TPE	S	4#	4	4	2	-	-	4
GHA1	In silico	Ghana		Clinical	TPE	-	16#	15	23	2	15	4	4
GHANA_051	In silico	Ghana		Clinical	TPE	-	16#	15	23	2	15	4	4
GRA2	In silico	USA	Atlanta	Clinical	TPA-SS14	-	1	1	12	2	1	1	1
Grady	In silico	USA	Atlanta	Clinical	TPA-SS14	S	1	1	12	2	1	1	1
Haiti	In silico	Haiti		Clinical	TPA-Nichols	S	11	3	14	2	19	19	2
HG-1-1	Experimentally	Spain	Valencia	Clinical	TPA-SS14	R, 2058 (G)	1	1	1	2	1	1	1
HG-1-13	Experimentally	Spain	Valencia	Clinical	TPA-SS14	R, 2058 (G)	1	1	1	2	1	1	1
HG-1-2a	Experimentally	Spain	Valencia	Clinical	TPA-SS14	R, 2058 (G)	1	1	11	2	1	1	1
HG-1-2b	Experimentally	Spain	Valencia	Clinical	TPA-SS14	R, 2058 (G)	1	1	11	2	1	1	1
HG-1-4	Experimentally	Spain	Valencia	Clinical	TPA-SS14	R, 2058 (G)	1	1	1	1	1	1	1
HG-1-5	Experimentally	Spain	Valencia	Clinical	TPA-SS14	R, 2058 (G)	1	1	12	1	1	1	1
HG-1-6a	Experimentally	Spain	Valencia	Clinical	TPA-SS14	R, 2058 (G)	1	1	1	1	1	1	1
HG-1-6c	Experimentally	Spain	Valencia	Clinical	TPA-SS14	R, 2058 (G)	1	1	1	2	1	1	1
HG-1-7	Experimentally	Spain	Valencia	Clinical	TPA-SS14	R, 2058 (G)	1	1	11	2	1	1	1
HG-1-8b	Experimentally	Spain	Valencia	Clinical	TPA	-	-	-	-	2	-	-	1
HG-1-8c	Experimentally	Spain	Valencia	Clinical	TPA-SS14	R, 2058 (G)	1	1	1	2	1	1	1
HG-2-11	Experimentally	Spain	Valencia	Clinical	TPA-SS14	R, 2058 (G)	1	1	1	2	1	1	1
HG-2-12a	Experimentally	Spain	Valencia	Clinical	TPA-SS14	R, 2058 (G)	1	1	1	2	1	1	1
HG-2-12b	Experimentally	Spain	Valencia	Clinical	TPA-SS14	R, 2058 (G)	1	1	-	2	-	1	1
HG-2-13a	Experimentally	Spain	Valencia	Clinical	TPA-SS14	R, 2058 (G)	1	1	1	2	-	-	1
HG-2-13b	Experimentally	Spain	Valencia	Clinical	TPA-SS14	-	-	-	1	-	-	1	1
HG-2-14a	Experimentally	Spain	Valencia	Clinical	TPA-SS14	R, 2058 (G)	1	1	1	2	-	1	1
HG-2-15	Experimentally	Spain	Valencia	Clinical	TPA-SS14	R, 2058 (G)	1	1	-	2	1	1	-
HG-2-17	Experimentally	Spain	Valencia	Clinical	TPA-Nichols	R, 2058 (G)	12	3	10	3	2	6	2
HG-2-18a	Experimentally	Spain	Valencia	Clinical	TPA-SS14	R, 2058 (G)	1	1	1	2	1	1	1
HG-2-18b	Experimentally	Spain	Valencia	Clinical	TPA-SS14	-	1	1	1	2	1	-	1
HG-2-18c	Experimentally	Spain	Valencia	Clinical	TPA-SS14	-	1	-	-	2	-	1	-
HG-2-18d	Experimentally	Spain	Valencia	Clinical	TPA-SS14	R, 2058 (G)	1	1	1	2	1	1	1
HG-2-19	Experimentally	Spain	Valencia	Clinical	TPA-SS14	R, 2058 (G)	1	1	1	2	1	1	1
HG-2-1c	Experimentally	Spain	Valencia	Clinical	TPA-SS14	R, 2058 (G)	1	1	12	2	1	1	1
HG-2-5	Experimentally	Spain	Valencia	Clinical	TPA-SS14	R, 2058 (G)	-	1	-	2	1	-	1
HG-2-6	Experimentally	Spain	Valencia	Clinical	TPA-SS14	R, 2058 (G)	1	1	1	2	1	1	1
HG-2-7	Experimentally	Spain	Valencia	Clinical	TPA-SS14	R, 2058 (G)	1	1	1	2	1	1	1
HG-2-8	Experimentally	Spain	Valencia	Clinical	TPA-SS14	R, 2058 (G)	1	1	1	2	1	1	1
HG-3-1	Experimentally	Spain	Valencia	Clinical	TPA-SS14	R, 2058 (G)	1	1	1	-	1	1	1
HG-3-10b	Experimentally	Spain	Valencia	Clinical	TPA-SS14	R, 2058 (G)	1	1	12	2	1	1	1
HG-3-11	Experimentally	Spain	Valencia	Clinical	TPA-SS14	R, 2058 (G)	1	1	1	2	1	1	1
HG-3-12a	Experimentally	Spain	Valencia	Clinical	TPA-SS14	R, 2058 (G)	1	1	1	2	1	1	1
HG-3-12b	Experimentally	Spain	Valencia	Clinical	TPA-SS14	R, 2058 (G)	1	1	1	2	1	1	1
HG-3-13b	Experimentally	Spain	Valencia	Clinical	TPA-SS14	R, 2058 (G)	1	-	1	-	-	1	1
HG-3-14	Experimentally	Spain	Valencia	Clinical	TPA-SS14	R, 2058 (G)	1	-	1	2	1	1	1
HG-3-15a	Experimentally	Spain	Valencia	Clinical	TPA-SS14	R, 2058 (G)	1	1	13	2	10	1	1
HG-3-15b	Experimentally	Spain	Valencia	Clinical	TPA-SS14	R, 2058 (G)	1	1	13	2	10	1	1
HG-3-16	Experimentally	Spain	Valencia	Clinical	TPA	R, 2058 (G)	1	1	13	2	-	1	1
HG-3-17	Experimentally	Spain	Valencia	Clinical	TPA	R, 2058 (G)	11	24	9	-	9	1	2
HG-3-2	Experimentally	Spain	Valencia	Clinical	TPA-SS14	-	1	1	12	2	1	1	1
HG-3-3	Experimentally	Spain	Valencia	Clinical	TPA-SS14	-	1	1	-	1	-	1	-
HG-3-4	Experimentally	Spain	Valencia	Clinical	TPA-SS14	-	1	1	12	1	11	1	-
HG-3-5	Experimentally	Spain	Valencia	Clinical	TPA-SS14	-	-	1	-	-	-	1	-
HG-3-6	Experimentally	Spain	Valencia	Clinical	TPA-SS14	-	1	1	1	2	1	1	1
HG-3-7	Experimentally	Spain	Valencia	Clinical	TPA-SS14	R, 2058 (G)	1	1	-	1	1	1	1
HG-3-8a	Experimentally	Spain	Valencia	Clinical	TPA-SS14	R, 2058 (G)	1	1	1	2	1	1	1
HG-3-8b	Experimentally	Spain	Valencia	Clinical	TPA-SS14	R, 2058 (G)	1	1	1	2	1	1	1
HG-3-9	Experimentally	Spain	Valencia	Clinical	TPA-SS14	R, 2058 (G)	1	1	12	1	1	1	1
HG-4-10	Experimentally	Spain	Valencia	Clinical	TPA-SS14	R, 2058 (G)	1	1	11	2	1	1	1
HG-4-11	Experimentally	Spain	Valencia	Clinical	TPA-SS14	R, 2058 (G)	1	1	1	2	1	1	1
HG-4-12	Experimentally	Spain	Valencia	Clinical	TPA-SS14	R, 2058 (G)	1	1	1	2	1	1	1
HG-4-13	Experimentally	Spain	Valencia	Clinical	TPA	-	1	-	-	2	1	-	1
HG-4-2	Experimentally	Spain	Valencia	Clinical	TPA	-	12	-	10	-	2	-	-
HG-4-3a	Experimentally	Spain	Valencia	Clinical	TPA	-	1	-	1	-	1	-	-
HG-4-3b	Experimentally	Spain	Valencia	Clinical	TPA	-	1	-	1	-	-	1	-
HG-4-4a	Experimentally	Spain	Valencia	Clinical	TPA	-	-	-	-	-	-	-	-
HG-4-4b	Experimentally	Spain	Valencia	Clinical	TPA	R, 2058 (G)	1	1	-	2	-	1	-
HG-4-6	Experimentally	Spain	Valencia	Clinical	TPA-SS14	R, 2058 (G)	1	1	1	2	1	1	1
HG-4-7	Experimentally	Spain	Valencia	Clinical	TPA-SS14	R, 2058 (G)	1	1	1	2	1	1	1
HG-4-8	Experimentally	Spain	Valencia	Clinical	TPA-SS14	R, 2058 (G)	1	1	1	2	1	1	1
HG-4-9	Experimentally	Spain	Valencia	Clinical	TPA	R, 2058 (G)	11	23	9	3	9	-	2
HG-5-1	Experimentally	Spain	Valencia	Clinical	TPA-SS14	R, 2058 (G)	1	1	1	2	1	1	1
HG-5-10	Experimentally	Spain	Valencia	Clinical	TPA	R, 2058 (G)	11	-	-	2	1	-	2
HG-5-11	Experimentally	Spain	Valencia	Clinical	TPA	R, 2058 (G)	1	-	-	2	1	-	1
HG-5-12	Experimentally	Spain	Valencia	Clinical	TPA	R, 2058 (G)	1	-	-	2	1	1	1
HG-5-13	Experimentally	Spain	Valencia	Clinical	TPA	R, 2058 (G)	1	-	-	2	1	1	1
HG-5-14	Experimentally	Spain	Valencia	Clinical	TPA	S	1	-	-	-	-	-	-
HG-5-3	Experimentally	Spain	Valencia	Clinical	TPA	-	1	1	11	2	1	-	1
HG-5-4	Experimentally	Spain	Valencia	Clinical	TPA	R, 2058 (G)	1	-	11	2	1	1	1
HG-5-5	Experimentally	Spain	Valencia	Clinical	TPA-SS14	R, 2058 (G)	1	1	1	2	1	1	1
HG-5-6	Experimentally	Spain	Valencia	Clinical	TPA-SS14	R, 2058 (G)	1	1	1	2	1	1	1
HG-5-7	Experimentally	Spain	Valencia	Clinical	TPA-SS14	R, 2058 (G)	1	1	11	2	1	1	-
HG-5-8	Experimentally	Spain	Valencia	Clinical	TPA	R, 2058 (G)	1	-	11	2	1	1	1
HG-5-9	Experimentally	Spain	Valencia	Clinical	TPA	R, 2058 (G)	1	-	-	2	-	-	1
Hur002	Experimentally	Papua New Guinea		Clinical	TPE	-	-	19	7	2	-	15	3
IMD17	In silico	Switzerland		Clinical	TPA-SS14	-	1	1	1	2	1	1	1
IMD24	In silico	Switzerland		Clinical	TPA-SS14	-	1	1	1	2	1	1	1
IMD29	In silico	Switzerland		Clinical	TPA-SS14	-	1	1	1	2	1	1	1
IMD4	In silico	Switzerland		Clinical	TPA-SS14	-	1	1	1	2	1	1	1
IMD5	In silico	Switzerland		Clinical	TPA-SS14	-	1	1	1	2	1	1	1
IMD6	In silico	Switzerland		Clinical	TPA-SS14	-	1	1	1	2	1	1	1
IND1	In silico	Indonesia		Clinical	TPE	-	16#	25	39	7	27	18	4
IND1_Experimentally	Experimentally	Indonesia		Clinical	TPE	S	16#	-	7	-	27	-	4
Iraq_B	In silico	Iraq		Clinical	TEN	S	3	3	3	2	3	3	4
Italy17LGMi	In silico	Italy		Clinical	TPA-Nichols	R, 2058 (G)	12	3	10	3	2	19	2
Italy7CGx	In silico	Italy		Clinical	TPA-SS14	R, 2058 (G)	1	1	1	2	1	1	1
ItalyAS14	In silico	Italy		Clinical	TPA-Nichols	S	11	18	9	3	9	5	2
ItalyAS15	In silico	Italy		Clinical	TPA-SS14	R, 2058 (G)	1	1	1	2	1	1	1
ItalyAS23	In silico	Italy		Clinical	TPA-SS14	R, 2058 (G)	1	1	50	2	1	1	1
ItalyGE4b	In silico	Italy		Clinical	TPA-SS14	R, 2058 (G)	1	1	1	2	1	1	1
ItalyGE5a	In silico	Italy		Clinical	TPA-SS14	R, 2058 (G)	1	1	1	2	1	1	1
ItalyGE5b	In silico	Italy		Clinical	TPA-SS14	R, 2058 (G)	1	1	1	2	1	1	1
ItalyGE6	In silico	Italy		Clinical	TPA-SS14	R, 2058 (G)	1	1	12	2	1	1	1
Japan287e	In silico	Japan		Clinical	TPA-SS14	R, 2058 (G)	1	1	12	1	1	1	1
Japan288	In silico	Japan		Clinical	TPA-SS14	R, 2058 (G)	1	1	12	1	1	1	1
Japan290	In silico	Japan		Clinical	TPA-SS14	R, 2058 (G)	1	1	12	1	1	1	1
Japan291x	In silico	Japan		Clinical	TPA-SS14	R, 2058 (G)	1	1	12	1	1	1	1
Japan294x	In silico	Japan		Clinical	TPA-SS14	R, 2058 (G)	1	1	52	1	1	1	1
Japan295x	In silico	Japan		Clinical	TPA-SS14	R, 2058 (G)	1	1	12	1	1	1	1
Japan298x	In silico	Japan		Clinical	TPA-SS14	R, 2058 (G)	1	1	12	1	1	1	1
Japan300	In silico	Japan		Clinical	TPA-SS14	R, 2058 (G)	1	1	1	2	1	1	1
Japan301	In silico	Japan		Clinical	TPA-SS14	R, 2058 (G)	1	1	12	1	1	1	1
Japan302x	In silico	Japan		Clinical	TPA-SS14	R, 2058 (G)	1	1	12	1	1	1	1
Japan303	In silico	Japan		Clinical	TPA-Nichols	R, 2058 (G)	11	5	9	3	9	5	2
Japan305	In silico	Japan		Clinical	TPA-SS14	R, 2058 (G)	1	1	12	1	1	1	1
Japan306	In silico	Japan		Clinical	TPA-SS14	S	1	1	12	1	1	1	1
Japan307	In silico	Japan		Clinical	TPA-SS14	R, 2058 (G)	1	1	1	2	1	1	1
Japan308	In silico	Japan		Clinical	TPA-SS14	R, 2058 (G)	1	1	12	1	1	1	1
Japan309x	In silico	Japan		Clinical	TPA-SS14	R, 2058 (G)	1	1	12	1	1	1	1
Japan311	In silico	Japan		Clinical	TPA-SS14	R, 2058 (G)	1	1	12	1	1	1	1
Japan312xe	In silico	Japan		Clinical	TPA-SS14	R, 2058 (G)	1	1	12	1	1	1	1
Japan313x	In silico	Japan		Clinical	TPA-SS14	R, 2058 (G)	1	1	12	1	1	1	1
Japan314	In silico	Japan		Clinical	TPA-SS14	R, 2058 (G)	1	17	1	2	1	1	1
Japan316x	In silico	Japan		Clinical	TPA-SS14	R, 2058 (G)	1	30	12	2	1	1	1
Japan317xi	In silico	Japan		Clinical	TPA-Nichols	R, 2058 (G)	12	3	10	3	2	19	6
Japan318	In silico	Japan		Clinical	TPA-SS14	R, 2058 (G)	1	1	12	1	1	1	1
Japan319	In silico	Japan		Clinical	TPA-SS14	R, 2058 (G)	1	1	12	1	1	1	1
Japan320e	In silico	Japan		Clinical	TEN	R, 2058 (G)	3	33*	35	2	30*	5	4
Japan322e	In silico	Japan		Clinical	TEN	R, 2058 (G)	3	33*	35	2	30*	5	4
Japan323x	In silico	Japan		Clinical	TPA-SS14	R, 2058 (G)	1	1	1	2	1	1	1
Japan324x	In silico	Japan		Clinical	TPA-SS14	R, 2058 (G)	1	1	12	1	1	1	1
Japan325xe	In silico	Japan		Clinical	TPA-SS14	R, 2058 (G)	1	1	12	1	1	1	1
Japan326e	In silico	Japan		Clinical	TEN	R, 2058 (G)	3	33*	35	2	30*	5	4
Japan328x	In silico	Japan		Clinical	TPA-SS14	S	1	1	12	1	1	1	1
Japan329	In silico	Japan		Clinical	TPA-SS14	R, 2058 (G)	1	1	12	1	1	1	1
Japan331	In silico	Japan		Clinical	TPA-SS14	R, 2058 (G)	1	1	1	2	1	1	1
Japan332	In silico	Japan		Clinical	TPA-SS14	R, 2058 (G)	1	1	12	1	1	1	1
Japan337	In silico	Japan		Clinical	TPA-SS14	R, 2058 (G)	1	1	12	1	1	1	1
Japan338xei	In silico	Japan		Clinical	TPA-Nichols	R, 2058 (G)	12	3	10	3	2	19	2
Japan339	In silico	Japan		Clinical	TPA-SS14	R, 2058 (G)	1	1	12	1	1	1	1
Japan342e	In silico	Japan		Clinical	TPA-SS14	R, 2058 (G)	1	1	12	1	1	1	1
Japan343	In silico	Japan		Clinical	TPA-SS14	R, 2058 (G)	1	1	12	1	1	1	1
Japan344e	In silico	Japan		Clinical	TPA-SS14	R, 2058 (G)	1	1	12	1	1	1	1
Japan345	In silico	Japan		Clinical	TPA-SS14	R, 2058 (G)	1	1	12	1	1	1	1
Japan346e	In silico	Japan		Clinical	TEN	R, 2058 (G)	3	9	35	2	31*	14	4
Japan348	In silico	Japan		Clinical	TPA-SS14	S	1	1	12	1	1	1	1
Japan349	In silico	Japan		Clinical	TPA-SS14	R, 2058 (G)	1	1	12	1	1	1	1
Japan351	In silico	Japan		Clinical	TPA-SS14	R, 2058 (G)	1	1	12	1	1	1	1
Japan352xe	In silico	Japan		Clinical	TPA-SS14	R, 2058 (G)	1	1	12	1	1	1	1
Japan354x	In silico	Japan		Clinical	TPA-SS14	R, 2058 (G)	1	1	12	1	1	1	1
Japan355	In silico	Japan		Clinical	TPA-SS14	R, 2058 (G)	1	1	12	1	1	1	1
Japan356	In silico	Japan		Clinical	TPA-SS14	R, 2058 (G)	1	1	12	1	1	1	1
Japan357	In silico	Japan		Clinical	TPA-SS14	R, 2058 (G)	1	1	12	1	1	1	1
Japan358	In silico	Japan		Clinical	TPA-SS14	R, 2058 (G)	1	1	12	1	1	1	1
Japan360x	In silico	Japan		Clinical	TPA-SS14	R, 2058 (G)	1	1	12	1	1	1	1
Japan361	In silico	Japan		Clinical	TPA-SS14	R, 2058 (G)	1	1	12	1	1	1	1
Japan362x	In silico	Japan		Clinical	TPA-SS14	R, 2058 (G)	1	1	12	1	1	1	1
Japan364	In silico	Japan		Clinical	TPA-SS14	R, 2058 (G)	1	1	12	1	1	1	1
Japan365x	In silico	Japan		Clinical	TPA-SS14	R, 2058 (G)	1	1	12	1	1	1	1
Japan368i	In silico	Japan		Clinical	TPA-Nichols	R, 2058 (G)	12	3	10	3	2	19	2
JK3167	In silico	Mexico		bones (ancient)	TPA-SS14	-	-	-	-	2	-	-	-
JK3168	In silico	Mexico		bones (ancient)	TPE	-	-	-	6	-	-	-	-
JK3170	In silico	Mexico		bones (ancient)	TPA-SS14	-	-	10*	-	-	-	-	-
K286	Experimentally	Indonesia		Clinical	TPE	S	4#	25	39	7	4	-	4
K3	In silico	China		Clinical	TPA-SS14	-	1	1	12	1	1	1	1
K319	Experimentally	Indonesia		Clinical	TPE	S	4#	25	39	7	27	-	4
K326	Experimentally	Indonesia		Clinical	TPE	S	4#	25	39	7	4	-	4
K344	Experimentally	Indonesia		Clinical	TPE	S	4#	25	41	7	4	-	4
K347	Experimentally	Indonesia		Clinical	TPE	S	4#	25	39	7	4	-	4
K348	Experimentally	Indonesia		Clinical	TPE	S	4#	24	38	7	4	-	4
K363	Experimentally	Indonesia		Clinical	TPE	S	4#	25	39	7	27	-	-
K403	Experimentally	Indonesia		Clinical	TPE	-	4#	-	40	7	4	-	4
Kampung_Dalan_K363	In silico	Indonesia		Clinical	TPE	S	16#	25	39	7	27	18	4
Kyoto-2017	Experimentally	Japan		Clinical	TEN	R, 2058 (G)	3	9	35	2	22	-	4
Les005	Experimentally	Papua New Guinea		Clinical	TPE	S	-	19	7	3	24	-	3
Lie002	Experimentally	Papua New Guinea		Clinical	TPE	S	-	19	15	2	-	15	3
LMNP-1	In silico	Tanzania		baboons	TPE	S	4#	32	53	2	32	4	4
Madras	In silico	India		Clinical	TPA-Nichols	S	2	2	2	2	2	2	2
MD06B	In silico	USA		Clinical	TPA-SS14	S	1	7*	29	1	1	1	1
MD09B	In silico	USA		Clinical	TPA-SS14	S	1	1	12	2	1	1	1
MD16x	In silico	USA		Clinical	TPA-SS14	R, 2058 (G)	1	1	1	2	1	1	1
MD18Be	In silico	USA		Clinical	TPA-SS14	S	1	7*	30	2	1	1	1
MD20B	In silico	USA		Clinical	TPA-SS14	S	1	1	12	2	1	1	1
MD22xe	In silico	USA		Clinical	TPA-SS14	S	1	1	12	3	1	1	1
MD24xe	In silico	USA		Clinical	TPA-SS14	S	1	1	12	3	1	1	1
MD25x	In silico	USA		Clinical	TPA-SS14	S	1	1	12	3	1	1	1
MD26x	In silico	USA		Clinical	TPA-SS14	S	1	1	12	2	1	1	1
MD507x	In silico	USA		Clinical	TPA-SS14	S	1	1	12	2	1	1	1
MD51x	In silico	USA		Clinical	TPA-SS14	S	1	1	12	2	1	1	1
MD521B	In silico	USA		Clinical	TPA-SS14	S	1	1	12	2	1	1	1
MD530xe	In silico	USA		Clinical	TPA-SS14	S	1	1	12	3	1	1	1
MD536x	In silico	USA		Clinical	TPA-SS14	S	1	1	12	2	1	1	1
MD57x	In silico	USA		Clinical	TPA-SS14	S	1	1	12	2	1	1	1
MEXA	In silico	Mexico		Clinical	TPA-SS14	S	10	7*	19	2	1	1	1
NE12	In silico	Netherlands		Clinical	TPA-SS14	-	1	1	1	2	1	1	1
NE13	In silico	Netherlands		Clinical	TPA-SS14	-	1	1	1	2	1	1	1
NE14	In silico	Netherlands		Clinical	TPA-SS14	-	1	1	1	-	1	1	1
NE15	In silico	Netherlands		Clinical	TPA-SS14	-	1	1	1	2	1	1	1
NE17	In silico	Netherlands		Clinical	TPA-SS14	-	1	1	1	2	1	1	1
NE19	In silico	Netherlands		Clinical	TPA-SS14	-	1	1	12	2	1	1	1
NE20	In silico	Netherlands		Clinical	TPA-Nichols	-	11	18	9	3	9	7	2
NIC	In silico	USA	Washington DC	Clinical	TPA-Nichols	S	2	2	2	2	2	2	2
NIC1	In silico	USA	Washington DC	Clinical	TPA-Nichols	S	2	2	2	2	2	2	2
NIC2	In silico	USA	Washington DC	Clinical	TPA-Nichols	-	2	2	2	2	2	2	2
Osaka-2017A	Experimentally	Japan		Clinical	TEN	R, 2058 (G)	3	9	35	2	21	-	4
Osaka-2017B	Experimentally	Japan		Clinical	TEN	R, 2058 (G)	3	9	35	2	23	-	4
Osaka-2018	Experimentally	Japan		Clinical	TEN	R, 2058 (G)	3	9	35	2	22	-	4
Osaka-2018B	Experimentally	Japan		Clinical	TEN	R, 2058 (G)	3	9	35	2	23	17	4
P3	In silico	China		Clinical	TPA-SS14	-	1	1	12	1	1	1	1
Pan005	Experimentally	Papua New Guinea		Clinical	TPE	S	-	-	7	3	24	15	3
Peru213041xe	In silico	Peru		Clinical	TPA-SS14	S	1	1	51	1	1	1	1
Peru213161xe	In silico	Peru		Clinical	TPA-SS14	S	1	1	12	2	1	1	1
Peru214361x	In silico	Peru		Clinical	TPA-SS14	R, 2058 (G)	1	1	12	2	1	1	1
Peru214601x	In silico	Peru		Clinical	TPA-SS14	R, 2058 (G)	1	1	1	2	1	1	1
PeruB20010x	In silico	Peru		Clinical	TPA-SS14	R, 2058 (G)	1	1	1	2	1	1	1
PeruC10010x	In silico	Peru		Clinical	TPA-SS14	R, 2058 (G)	1	1	1	2	18	1	1
PeruC10050xe	In silico	Peru		Clinical	TPA-SS14	R, 2058 (G)	1	1	12	2	1	1	1
PeruC40020xe	In silico	Peru		Clinical	TPA-SS14	R, 2058 (G)	1	1	1	2	1	1	1
PeruC40040x	In silico	Peru		Clinical	TPA-SS14	R, 2058 (G)	1	1	1	2	1	1	1
Philadelphia_1	In silico	USA	Philadelphia	Clinical	TPA-SS14	S	1	1	12	2	1	1	1
PT_SIF0697	In silico	Portugal		Clinical	TPA-SS14	-	1	1	12	2	1	1	1
PT_SIF0751	In silico	Portugal		Clinical	TPA-SS14	-	1	1	1	2	1	1	1
PT_SIF0875	In silico	Portugal		Clinical	TPA-SS14	-	1	1	12	2	1	1	1
PT_SIF0877_3	In silico	Portugal		Clinical	TPA-SS14	-	1	1	1	2	1	1	1
PT_SIF0908	In silico	Portugal		Clinical	TPA-SS14	-	1	1	12	2	1	1	1
PT_SIF0954	In silico	Portugal		Clinical	TPA-SS14	-	1	1	1	2	1	1	1
PT_SIF1002	In silico	Portugal		Clinical	TPA-SS14	-	1	1	12	2	1	1	1
PT_SIF1020	In silico	Portugal		Clinical	TPA-SS14	-	1	1	12	2	1	1	1
PT_SIF1063	In silico	Portugal		Clinical	TPA-SS14	-	1	1	12	2	1	1	1
PT_SIF1127	In silico	Portugal		Clinical	TPA-SS14	-	1	1	1	2	1	1	1
PT_SIF1135	In silico	Portugal		Clinical	TPA-SS14	-	1	1	12	2	1	1	1
PT_SIF1140	In silico	Portugal		Clinical	TPA-SS14	-	1	1	1	2	1	1	1
PT_SIF1142	In silico	Portugal		Clinical	TPA-SS14	-	1	1	1	2	1	1	1
PT_SIF1156	In silico	Portugal		Clinical	TPA-SS14	-	1	1	12	2	1	1	1
PT_SIF1167	In silico	Portugal		Clinical	TPA-SS14	-	1	1	12	2	1	1	1
PT_SIF1183	In silico	Portugal		Clinical	TPA-SS14	-	1	1	12	2	1	1	1
PT_SIF1196	In silico	Portugal		Clinical	TPA-SS14	-	1	1	12	2	1	1	1
PT_SIF1200	In silico	Portugal		Clinical	TPA-SS14	-	1	1	1	2	1	1	1
PT_SIF1242	In silico	Portugal		Clinical	TPA-SS14	-	1	1	12	2	1	1	1
PT_SIF1252	In silico	Portugal		Clinical	TPA-SS14	-	1	1	1	2	1	1	1
PT_SIF1261	In silico	Portugal		Clinical	TPA-SS14	-	1	1	1	2	1	1	1
PT_SIF1278	In silico	Portugal		Clinical	TPA-SS14	-	1	1	1	2	1	1	1
PT_SIF1280	In silico	Portugal		Clinical	TPA-SS14	-	1	1	1	2	1	1	1
PT_SIF1299	In silico	Portugal		Clinical	TPA-SS14	-	1	1	1	2	1	1	1
PT_SIF1348	In silico	Portugal		Clinical	TPA-SS14	-	1	1	1	2	1	1	1
Q3	In silico	China		Clinical	TPA-SS14	-	1	1	12	1	1	1	1
SAM1	In silico	Independent State of Samoa		Clinical	TPE	-	4#	16	8	2	25	9	4
SAM1001	Experimentally	Papua New Guinea		Clinical	TPE	S	-	19	7	2	-	-	3
SAM1002	Experimentally	Papua New Guinea		Clinical	TPE	-	-	19	26	2	24	-	-
SAMD	In silico	Independent State of Samoa		Clinical	TPE	S	4#	16	8	2	25	9	4
SamoaD	Experimentally	Independent State of Samoa		Clinical	TPE	S	4#	21	8	2	25	-	4
12039	Experimentally	Czechia		Clinical	TPA-SS14	S	1	1	1	2	1	1	1
2822B_18	Experimentally	Czechia		Clinical	TPA-SS14	S	1	1	31	2	6	1	1
3163_16	Experimentally	Czechia		Clinical	TPA-SS14	S	1	1	33	2	1	1	1
3206_15	Experimentally	Czechia		Clinical	TPA-SS14	S	1	1	32	2	1	1	1
3914_20	Experimentally	Czechia		Clinical	TPA-SS14	S	1	1	12	2	1	1	1
5505_20	Experimentally	Czechia		Clinical	TPA-SS14	S	1	1	1	2	1	6	1
6925_19	Experimentally	Czechia		Clinical	TPA-SS14	S	1	1	12	1	1	1	1
7288_2014	Experimentally	Czechia		Clinical	TPA-SS14	S	-	-	18	-	-	-	1
C66	Experimentally	Cuba		Clinical	TPA-SS14	S	1	1	12	-	1	1	1
F103	Experimentally	France		Clinical	TPA-SS14	S	1	-	12	2	1	1	1
F124	Experimentally	France		Clinical	TPA-SS14	R, 2058 (G)	1	-	13	2	1	1	1
F8	Experimentally	France		Clinical	TPA-SS14	R, 2058 (G)	1	-	16	1	1	1	1
L3	Experimentally	Switzerland		Clinical	TPA-SS14	R, 2058 (G)	1	1	12	2	1	1	-
N101	Experimentally	Netherlands		Clinical	TPA-SS14	S	1	1	12	2	1	1	1
N112	Experimentally	Netherlands		Clinical	TPA-SS14	S	1	1	1	2	1	1	1
N3	Experimentally	Netherlands		Clinical	TPA-SS14	R, 2058 (G)	1	1	12	3	-	1	1
N90	Experimentally	Netherlands		Clinical	TPA-Nichols	R, 2058 (G)	11	18	9	-	9	5	-
NL104	Experimentally	Netherlands		Clinical	TPA-SS14	R, 2058 (G)	1	-	17	2	1	1	1
NL17	Experimentally	Netherlands		Clinical	TPA-SS14	R, 2058 (G)	1	20	30	3	-	1	1
NL25	Experimentally	Netherlands		Clinical	TPA-SS14	S	1	1	1	2	8	1	1
Sample_P3	Experimentally	France		Clinical	TPA-SS14	R, 2058 (G)	1	1	12	-	1	-	1
SEA81	In silico	USA	Seattle	Clinical	TPA-Nichols	-	5	18	22	2	20*	13	2
SEA81_4_1	In silico	USA	Seattle	Clinical	TPA-Nichols	-	5	18	22	2	20*	13	2
SEA81_4_2	In silico	USA	Seattle	Clinical	TPA-Nichols	-	5	18	22	2	20*	13	2
SEA86	In silico	USA	Seattle	Clinical	TPA-Nichols	-	11	2	9	3	9	5	2
Sei_Geringging_K403	In silico	Indonesia		Clinical	TPE	S	16#	25	40	7	4	18	4
SHC-O	In silico	China		Clinical	TPA-SS14	-	1	1	12	1	1	1	1
SHD-R	In silico	China		Clinical	TPA-SS14	-	1	1	12	1	1	1	1
SHE-V	In silico	China		Clinical	TPA-SS14	-	1	1	12	1	1	1	1
SHG-I2	In silico	China		Clinical	TPA-SS14	-	1	1	12	1	1	1	1
SI03	In silico	Salomon Islands		Clinical	TPE	-	7*	19	37	2	28*	15	3
SI17	In silico	Salomon Islands		Clinical	TPE	-	-	19	7	2	24	15	3
SI20	In silico	Salomon Islands		Clinical	TPE	-	9*	19	7	2	24	15	3
SI28	In silico	Salomon Islands		Clinical	TPE	-	-	19	21	2	24	15	3
SI30	In silico	Salomon Islands		Clinical	TPE	-	-	19	7	2	24	15	3
SI32	In silico	Salomon Islands		Clinical	TPE	-	7*	19	25	-	24	15	3
SI37	In silico	Salomon Islands		Clinical	TPE	-	7*	19	7	2	29*	15	3
SMUTp_01	In silico	China		Clinical	TPA-SS14	-	1	1	12	2	1	1	1
SMUTp_02	In silico	China		Clinical	TPA-SS14	-	1	1	12	2	1	1	1
SMUTp_04	In silico	China		Clinical	TPA-SS14	-	1	1	12	1	1	1	1
SMUTp_07	In silico	China		Clinical	TPA-Nichols	-	11	2	10	3	2	2	2
SMUTp_08	In silico	China		Clinical	TPA-SS14	-	1	1	12	2	-	1	1
SMUTp_09	In silico	China		Clinical	TPA-SS14	-	1	3	-	1	1	1	-
SNK05	In silico	Papua New Guinea		Clinical	TPE	S	4#	11	49	2	26	20	4
SR48	Experimentally	Papua New Guinea		Clinical	TPE	-	13	12	5	2	5	10	-
SR51	Experimentally	Papua New Guinea		Clinical	TPE	S	-	19	7	2	24	-	3
SS14_insilico	In silico	USA	Atlanta	Clinical	TPA-SS14	R, 2058 (G)	1	1	12	2	1	1	1
SS14	Experimentally	USA	Atlanta	Clinical	TPA-SS14	R, 2058 (G)	1	1	12	2	1	1	1
SW1	In silico	Switzerland		Clinical	TPA-SS14	-	1	1	1	2	1	1	1
SW2	In silico	Switzerland		Clinical	TPA-SS14	-	1	1	1	2	1	1	1
SW4	In silico	Switzerland		Clinical	TPA-SS14	-	1	1	1	2	1	1	1
SW6	In silico	Switzerland		Clinical	TPA-SS14	-	1	1	12	2	1	1	1
SW8	In silico	Switzerland		Clinical	TPA-SS14	-	1	1	1	2	1	1	1
T02_ba_16	Experimentally	Papua New Guinea	Namatanai	Clinical	TPE	S	-	19	-	3	24	-	-
T11_003	Experimentally	Papua New Guinea	Namatanai	Clinical	TPE	-	-	-	-	2	24	-	-
T12_020*	Experimentally	Papua New Guinea	Namatanai	Clinical	TPE	-	4#	23	5	-	7	-	4
T16_ba_23	Experimentally	Papua New Guinea	Namatanai	Clinical	TPE	-	-	-	-	-	-	15	3
T16_ba_6	Experimentally	Papua New Guinea	Namatanai	Clinical	TPE	-	-	19	-	2	-	-	-
T17_ba_16	Experimentally	Papua New Guinea	Namatanai	Clinical	TPE	S	-	19	7	3	24	-	3
T19_ba_31	Experimentally	Papua New Guinea	Namatanai	Clinical	TPE	-	13	12	5	-	-	-	-
T19_ba_36	Experimentally	Papua New Guinea	Namatanai	Clinical	TPE	-	4#	-	-	2	-	16	-
T20_011	Experimentally	Papua New Guinea	Namatanai	Clinical	TPE	-	-	19	-	-	24	-	3
T20_ba_3	Experimentally	Papua New Guinea	Namatanai	Clinical	TPE	S	4#	-	-	-	-	16	4
TPA_1	Experimentally	Spain	Valencia	Clinical	TPA-SS14	R, 2058 (G)	1	1	-	2	-	1	1
TpN-CL1	In silico	USA	Washington DC	cultured clones from Nichols	TPA-Nichols	S	2	2	2	2	2	2	2
TpN-CL2	In silico	USA	Washington DC	cultured clones from Nichols	TPA-Nichols	S	2	2	2	2	2	2	2
TpN-CL3	In silico	USA	Washington DC	cultured clones from Nichols	TPA-Nichols	S	2	2	2	2	2	2	2
TpN-CL4	In silico	USA	Washington DC	cultured clones from Nichols	TPA-Nichols	S	2	2	2	2	2	2	2
TpN-CL5	In silico	USA	Washington DC	cultured clones from Nichols	TPA-Nichols	S	2	2	2	2	2	2	2
TpN-CL8	In silico	USA	Washington DC	cultured clones from Nichols	TPA-Nichols	S	2	2	2	2	2	2	2
Tube7Lihire	In silico	Papua New Guinea		Clinical	TPE	S	15*	19	7	2	24	15	3
UAB12xi	In silico	Madagascar		Clinical	TPA-Nichols	S	8	22	10	3	2	19	2
UAB160xe	In silico	Madagascar		Clinical	TPA-Nichols	S	11	28*	10	2	2	19	2
UAB162xi	In silico	Madagascar		Clinical	TPA-Nichols	S	8	3	10	3	2	19	2
UAB164xei	In silico	Madagascar		Clinical	TPA-Nichols	S	11	28*	48	2	2	19	2
UAB165xi	In silico	Madagascar		Clinical	TPA-Nichols	S	11	28*	48	2	2	19	2
UAB166xe	In silico	Madagascar		Clinical	TPA-Nichols	S	11	28*	10	2	2	19	2
UAB167xei	In silico	Madagascar		Clinical	TPA-Nichols	S	8	3	10	2	2	19	2
UAB16xi	In silico	Madagascar		Clinical	TPA-Nichols	S	11	28*	48	2	2	19	2
UAB178ei	In silico	Madagascar		Clinical	TPA-Nichols	S	11	28*	48	2	2	19	2
UAB17x	In silico	Madagascar		Clinical	TPA-Nichols	S	11	28*	10	2	2	19	2
UAB191xei	In silico	Madagascar		Clinical	TPA-Nichols	S	11	28*	48	2	2	19	2
UAB193i	In silico	Madagascar		Clinical	TPA-Nichols	S	8	3	10	2	2	19	2
UAB194xi	In silico	Madagascar		Clinical	TPA-Nichols	S	8	3	10	3	2	19	2
UAB195xi	In silico	Madagascar		Clinical	TPA-Nichols	S	8	3	10	2	2	19	2
UAB197i	In silico	Madagascar		Clinical	TPA-Nichols	S	8	3	10	2	2	19	2
UAB202xi	In silico	Madagascar		Clinical	TPA-Nichols	S	8	3	10	2	2	19	2
UAB203i	In silico	Madagascar		Clinical	TPA-Nichols	S	8	3	10	2	2	19	2
UAB204xe	In silico	Madagascar		Clinical	TPA-Nichols	S	11	28*	10	2	2	19	2
UAB211i	In silico	Madagascar		Clinical	TPA-Nichols	S	11	28*	2	2	2	19	2
UAB216i	In silico	Madagascar		Clinical	TPA-Nichols	S	11	28*	48	2	2	19	2
UAB218i	In silico	Madagascar		Clinical	TPA-Nichols	S	11	28*	48	2	2	19	2
UAB229xe	In silico	Madagascar		Clinical	TPA-Nichols	S	11	28*	10	2	2	19	2
UAB231i	In silico	Madagascar		Clinical	TPA-Nichols	S	8	3	10	3	2	19	2
UAB236i	In silico	Madagascar		Clinical	TPA-Nichols	S	8	3	10	2	2	19	2
UAB237	In silico	Madagascar		Clinical	TPA-Nichols	S	11	28*	10	2	2	19	2
UAB263xi	In silico	Madagascar		Clinical	TPA-Nichols	S	11	28*	48	2	2	19	2
UAB266i	In silico	Madagascar		Clinical	TPA-Nichols	S	11	28*	48	2	2	19	2
UAB267i	In silico	Madagascar		Clinical	TPA-Nichols	S	11	28*	48	2	2	19	2
UAB268xi	In silico	Madagascar		Clinical	TPA-Nichols	S	11	28*	48	2	2	19	2
UAB275i	In silico	Madagascar		Clinical	TPA-Nichols	S	11	28*	48	2	2	19	2
UAB276i	In silico	Madagascar		Clinical	TPA-Nichols	R, 2049 (G)	11	28*	48	2	2	19	2
UAB278i	In silico	Madagascar		Clinical	TPA-Nichols	S	11	28*	48	2	2	19	2
UAB28xi	In silico	Madagascar		Clinical	TPA-Nichols	S	11	28*	44	2	2	19	2
UAB38xi	In silico	Madagascar		Clinical	TPA-Nichols	S	11	28*	10	2	2	19	2
UAB40xi	In silico	Madagascar		Clinical	TPA-Nichols	S	8	3	10	2	2	19	2
UAB44xi	In silico	Madagascar		Clinical	TPA-Nichols	S	8	3	10	2	2	19	2
UAB46xei	In silico	Madagascar		Clinical	TPA-Nichols	S	8	3	10	2	2	19	2
UAB49xi	In silico	Madagascar		Clinical	TPA-Nichols	S	8	26	10	2	2	19	2
UAB501	In silico	Madagascar		Clinical	TPA-Nichols	S	11	28*	48	2	2	19	2
UAB503i	In silico	Madagascar		Clinical	TPA-Nichols	S	11	28*	48	2	2	19	2
UAB504xi	In silico	Madagascar		Clinical	TPA-Nichols	S	11	28*	48	2	2	19	2
UAB505ei	In silico	Madagascar		Clinical	TPA-Nichols	S	11	28*	48	2	2	19	2
UAB507ei	In silico	Madagascar		Clinical	TPA-Nichols	S	11	28*	48	2	2	19	2
UAB508	In silico	Madagascar		Clinical	TPA-Nichols	S	11	28*	48	2	2	19	2
UAB509ei	In silico	Madagascar		Clinical	TPA-Nichols	S	8	13	10	2	2	19	2
UAB510i	In silico	Madagascar		Clinical	TPA-Nichols	S	11	28*	48	2	2	19	2
UAB511xi	In silico	Madagascar		Clinical	TPA-Nichols	S	11	28*	10	2	2	19	2
UAB512x	In silico	Madagascar		Clinical	TPA-Nichols	S	8	31	10	2	2	19	2
UAB515xi	In silico	Madagascar		Clinical	TPA-Nichols	S	11	28*	48	2	2	19	2
UAB516xi	In silico	Madagascar		Clinical	TPA-Nichols	S	11	29	48	2	2	21	2
UAB521xi	In silico	Madagascar		Clinical	TPA-Nichols	S	11	29	48	2	2	21	2
UAB522x	In silico	Madagascar		Clinical	TPA-SS14	R, 2058 (G)	1	1	12	1	1	1	1
UAB523x	In silico	Madagascar		Clinical	TPA-Nichols	S	6*	28*	48	2	2	19	2
UAB525xe	In silico	Madagascar		Clinical	TPA-Nichols	S	11	28*	48	2	2	19	2
UAB526xi	In silico	Madagascar		Clinical	TPA-Nichols	S	11	28*	48	2	2	19	2
UAB528ei	In silico	Madagascar		Clinical	TPA-Nichols	S	8	13	10	2	2	19	2
UAB529i	In silico	Madagascar		Clinical	TPA-Nichols	S	8	3	10	2	2	19	2
UAB52xi	In silico	Madagascar		Clinical	TPA-Nichols	S	11	28*	44	2	2	19	2
UAB530i	In silico	Madagascar		Clinical	TPA-Nichols	S	8	3	10	3	2	19	2
UAB531i	In silico	Madagascar		Clinical	TPA-Nichols	S	11	28*	48	2	2	19	2
UAB532xi	In silico	Madagascar		Clinical	TPA-Nichols	S	8	3	10	2	2	19	2
UAB533i	In silico	Madagascar		Clinical	TPA-Nichols	S	11	28*	48	2	2	19	2
UAB534xi	In silico	Madagascar		Clinical	TPA-Nichols	S	11	28*	48	2	2	19	2
UAB535i	In silico	Madagascar		Clinical	TPA-Nichols	S	8	13	10	2	2	19	2
UAB538xi	In silico	Madagascar		Clinical	TPA-Nichols	S	8	13	10	2	2	19	2
UAB545ei	In silico	Madagascar		Clinical	TPA-Nichols	S	11	28*	48	2	2	19	2
UAB546i	In silico	Madagascar		Clinical	TPA-Nichols	S	8	3	10	3	2	19	2
UAB547xei	In silico	Madagascar		Clinical	TPA-Nichols	S	8	3	10	3	2	19	2
UAB549xe	In silico	Madagascar		Clinical	TPA-Nichols	S	8	3	10	3	2	19	2
UAB54xi	In silico	Madagascar		Clinical	TPA-Nichols	S	8	3	10	3	2	19	2
UAB551xi	In silico	Madagascar		Clinical	TPA-Nichols	S	11	28*	48	2	2	19	2
UAB552x	In silico	Madagascar		Clinical	TPA-Nichols	S	11	28*	10	2	2	19	2
UAB553xei	In silico	Madagascar		Clinical	TPA-Nichols	S	11	28*	48	2	2	19	2
UAB554xi	In silico	Madagascar		Clinical	TPA-Nichols	S	11	28*	2	2	2	19	2
UAB60i	In silico	Madagascar		Clinical	TPA-Nichols	S	11	28*	48	2	2	19	2
UAB61xei	In silico	Madagascar		Clinical	TPA-Nichols	S	11	28*	44	2	2	19	2
UAB62i	In silico	Madagascar		Clinical	TPA-Nichols	S	11	28*	48	2	2	19	2
UAB67xi	In silico	Madagascar		Clinical	TPA-Nichols	S	8	3	10	3	2	19	2
UAB69i	In silico	Madagascar		Clinical	TPA-Nichols	S	11	28*	44	2	2	19	2
UAB6xi	In silico	Madagascar		Clinical	TPA-Nichols	S	11	28*	48	2	2	19	2
UAB71i	In silico	Madagascar		Clinical	TPA-Nichols	S	11	28*	48	2	2	19	2
UAB75	In silico	Madagascar		Clinical	TPA-Nichols	S	11	28*	10	2	2	19	2
UAB76xei	In silico	Madagascar		Clinical	TPA-Nichols	S	8	3	10	2	2	19	2
UAB81xi	In silico	Madagascar		Clinical	TPA-Nichols	S	8	26	10	2	2	19	2
UAB89xi	In silico	Madagascar		Clinical	TPA-Nichols	S	8	26	10	2	2	19	2
UW074B	In silico	USA	Seattle	Clinical	TPA-SS14	-	1	1	1	2	1	1	1
UW1	In silico	USA	Seattle	Clinical	TPA-SS14	-	1	1	-	2	1	1	1
UW1068B	Experimentally	USA	Seattle	Clinical	TPA-SS14	R, 2058 (G)	1	-	12	2	1	-	1
UW125B	Experimentally	USA	Seattle	Clinical	TPA-SS14	S	1	1	12	6	1	1	1
UW140C	Experimentally	USA	Seattle	Clinical	TPA-SS14	S	1	1	12	2	1	1	1
UW147B	Experimentally	USA	Seattle	Clinical	TPA-SS14	S	1	1	12	6	1	1	1
UW149B	Experimentally	USA	Seattle	Clinical	TPA-SS14	S	1	1	36	6	1	1	1
UW155B	Experimentally	USA	Seattle	Clinical	TPA-SS14	S	1	1	28	2	1	1	1
UW163B	Experimentally	USA	Seattle	Clinical	TPA-SS14	S	1	1	12	6	1	1	1
UW189B	In silico	USA	Seattle	Clinical	TPA-Nichols	-	11	-	9	3	9	11	2
UW189B	Experimentally	USA	Seattle	Clinical	TPA-SS14	-	-	18	9	3	9	-	2
UW211B	Experimentally	USA	Seattle	Clinical	TPA-SS14	S	1	1	28	2	1	1	1
UW215B	Experimentally	USA	Seattle	Clinical	TPA-SS14	R, 2049 (G)	1	1	12	3	1	1	1
UW228B	In silico	USA	Seattle	Clinical	TPA-SS14	-	1	1	12	3	-	1	1
UW228B	Experimentally	USA	Seattle	Clinical	TPA-SS14	R, 2049 (G)	1	1	12	3	1	1	-
UW231B	Experimentally	USA	Seattle	Clinical	TPA-SS14	R, 2049 (G)	1	1	12	3	1	1	1
UW249B	Experimentally	USA	Seattle	Clinical	TPA-SS14	R, 2058 (G)	1	1	1	2	1	1	1
UW254B_insilico	In silico	USA	Seattle	Clinical	TPA-SS14	-	1	1	12	3	-	1	1
UW254B	Experimentally	USA	Seattle	Clinical	TPA-SS14	R, 2049 (G)	1	1	12	3	1	1	1
UW257B	Experimentally	USA	Seattle	Clinical	TPA-SS14	S	1	1	12	6	1	1	1
UW262B	Experimentally	USA	Seattle	Clinical	TPA-SS14	R, 2058 (G)	1	1	36	6	1	1	1
UW279B	Experimentally	USA	Seattle	Clinical	TPA-Nichols	R, 2058 (G)	12	18	9	3	9	-	2
UW284B	Experimentally	USA	Seattle	Clinical	TPA-SS14	S	-	-	30	2	1	1	1
UW330C	Experimentally	USA	Seattle	Clinical	TPA-SS14	R, 2049 (G)	1	1	12	3	1	1	1
UW379B	Experimentally	USA	Seattle	Clinical	TPA-SS14	-	1	1	1	2	1	1	1
UW391B	In silico	USA	Seattle	Clinical	TPA-SS14	-	1	1	12	2	1	1	1
UW411B	Experimentally	USA	Seattle	Clinical	TPA-SS14	R, 2058 (G)	1	1	1	2	1	1	1
UW473B	Experimentally	USA	Seattle	Clinical	TPA-SS14	R, 2058 (G)	1	1	12	2	1	1	1
UW492B	Experimentally	USA	Seattle	Clinical	TPA-SS14	R, 2058 (G)	-	1	12	2	1	1	1
UW795B	Experimentally	USA	Seattle	Clinical	TPA-SS14	R, 2058 (G)	1	1	1	2	1	1	1
UWN148B	In silico	USA	Seattle	Clinical	TPA-SS14	R, 2058 (G)	1	1	12	2	1	1	1
UWN148B2	In silico	USA	Seattle	Clinical	TPA-SS14	R, 2058 (G)	1	1	1	2	1	1	1
UZ1974	In silico	Czechia		Clinical	TPA-SS14	R, 2058 (G)	1	1	1	2	1	1	1
X-4	In silico	China		Clinical	TPA-SS14	R, 2058 (G)	1	1	42	1	1	1	1
Zu002	Experimentally	Papua New Guinea		Clinical	TPE	S	13	19	7	2	24	-	5
